# Effect of host genetics on the gut microbiome in 7,738 participants of the Dutch Microbiome Project

**DOI:** 10.1101/2020.12.09.417642

**Authors:** E.A. Lopera-Maya, A. Kurilshikov, A. van der Graaf, S. Hu, S. Andreu-Sánchez, L. Chen, A. Vich Vila, R. Gacesa, T. Sinha, V. Collij, M.A.Y. Klaassen, L.A. Bolte, M.F. Brandao Gois, P.B.T. Neerincx, M.A. Swertz, LifeLines Cohort Study, H.J.M. Harmsen, C. Wijmenga, J. Fu, R.K. Weersma, A. Zhernakova, S. Sanna

## Abstract

Host genetics are known to influence the gut microbiome, yet their role remains poorly understood. To robustly characterize these effects, we performed a genome-wide association study of 207 taxa and 205 pathways representing microbial composition and function within the Dutch Microbiome Project, a population cohort of 7,738 individuals from the northern Netherlands. Two robust, study-wide significant (*p*<1.89×10^-10^) signals near the *LCT* and *ABO* genes were found to affect multiple microbial taxa and pathways, and were replicated in two independent cohorts. The *LCT* locus associations were modulated by lactose intake, while those at *ABO* reflected participant secretor status determined by *FUT2* genotype. Eighteen other loci showed suggestive evidence (*p*<5×10^-8^) of association with microbial taxa and pathways. At a more lenient threshold, the number of loci identified strongly correlated with trait heritability, suggesting that much larger sample sizes are needed to elucidate the remaining effects of host genetics on the gut microbiome.
