## Supplementary Table 5 for "Effect of host genetics on the gut microbiome in 7,738 participants of the Dutch Microbiome Project"

### Sheet: S5a
Supplementary Table 5a. Interaction analysis of diet, at LCT and ABO loci: Bifidobactericeae
Statistical Model used	Variables	N	Beta	SE	T statistics	Pvalue	Adjusted_R_squared
Bifidobactericeae = age+gender+rs1824549*EXP.DIET.Amounts.GlycLoadTotal	rs1824549C/C	6177	0.336048	0.171227	1.96259	0.0497	0.0456
Bifidobactericeae = age+gender+rs1824549*EXP.DIET.Amounts.GlycLoadTotal	EXP.DIET.Amounts.GlycLoadTotal	6177	0.00251074	0.000344	7.3078	3.04e-13	0.0456
Bifidobactericeae = age+gender+rs1824549*EXP.DIET.Amounts.GlycLoadTotal	rs1824549C/C:EXP.DIET.Amounts.GlycLoadTotal	6177	0.00178321	0.00129949	1.37224	0.17	0.0456
Bifidobactericeae = age+gender+rs1824549*EXP.DIET.Amounts.KcalTotal	rs1824549C/C	6177	0.215802	0.193716	1.11402	0.265	0.0387
Bifidobactericeae = age+gender+rs1824549*EXP.DIET.Amounts.KcalTotal	EXP.DIET.Amounts.KcalTotal	6177	7.25e-05	2.54e-05	2.85822	0.00427	0.0387
Bifidobactericeae = age+gender+rs1824549*EXP.DIET.Amounts.KcalTotal	rs1824549C/C:EXP.DIET.Amounts.KcalTotal	6177	0.00017264	9.38e-05	1.83954	0.0659	0.0387
Bifidobactericeae = age+gender+rs1824549*EXP.DIET.ECorrected.AlchAll	rs1824549C/C	6177	0.502727	0.063143	7.96172	1.98e-15	0.0441
Bifidobactericeae = age+gender+rs1824549*EXP.DIET.ECorrected.AlchAll	EXP.DIET.ECorrected.AlchAll	6177	-3.11981	0.431784	-7.22539	5.56e-13	0.0441
Bifidobactericeae = age+gender+rs1824549*EXP.DIET.ECorrected.AlchAll	rs1824549C/C:EXP.DIET.ECorrected.AlchAll	6177	2.23102	1.62465	1.37323	0.17	0.0441
Bifidobactericeae = age+gender+rs1824549*EXP.DIET.ECorrected.CarbsAll	rs1824549C/C	6177	0.768802	0.398578	1.92886	0.0538	0.0502
Bifidobactericeae = age+gender+rs1824549*EXP.DIET.ECorrected.CarbsAll	EXP.DIET.ECorrected.CarbsAll	6177	2.09422	0.219242	9.55208	1.75e-21	0.0502
Bifidobactericeae = age+gender+rs1824549*EXP.DIET.ECorrected.CarbsAll	rs1824549C/C:EXP.DIET.ECorrected.CarbsAll	6177	-0.465821	0.889434	-0.523728	0.6	0.0502
Bifidobactericeae = age+gender+rs1824549*EXP.DIET.ECorrected.CarbsLactose	rs1824549C/C	6177	0.393341	0.0960085	4.09694	4.24e-05	0.0393
Bifidobactericeae = age+gender+rs1824549*EXP.DIET.ECorrected.CarbsLactose	EXP.DIET.ECorrected.CarbsLactose	6177	2.6093	0.84968	3.07092	0.00214	0.0393
Bifidobactericeae = age+gender+rs1824549*EXP.DIET.ECorrected.CarbsLactose	rs1824549C/C:EXP.DIET.ECorrected.CarbsLactose	6177	7.24258	3.35168	2.16088	0.0307	0.0393
Bifidobactericeae = age+gender+rs1824549*EXP.DIET.ECorrected.CarbsMaltose	rs1824549C/C	6177	0.469819	0.182496	2.5744	0.0101	0.0436
Bifidobactericeae = age+gender+rs1824549*EXP.DIET.ECorrected.CarbsMaltose	EXP.DIET.ECorrected.CarbsMaltose	6177	37.148	5.55843	6.68319	2.53e-11	0.0436
Bifidobactericeae = age+gender+rs1824549*EXP.DIET.ECorrected.CarbsMaltose	rs1824549C/C:EXP.DIET.ECorrected.CarbsMaltose	6177	11.2378	24.15	0.465334	0.642	0.0436
Bifidobactericeae = age+gender+rs1824549*EXP.DIET.ECorrected.CarbsPoly	rs1824549C/C	6177	0.48738	0.341716	1.42627	0.154	0.0443
Bifidobactericeae = age+gender+rs1824549*EXP.DIET.ECorrected.CarbsPoly	EXP.DIET.ECorrected.CarbsPoly	6177	2.13	0.299	7.11256	1.26e-12	0.0443
Bifidobactericeae = age+gender+rs1824549*EXP.DIET.ECorrected.CarbsPoly	rs1824549C/C:EXP.DIET.ECorrected.CarbsPoly	6177	0.259746	1.31	0.198124	0.843	0.0443
Bifidobactericeae = age+gender+rs1824549*EXP.DIET.ECorrected.CarbsSucrose	rs1824549C/C	6177	0.698329	0.133121	5.24581	1.6e-07	0.0401
Bifidobactericeae = age+gender+rs1824549*EXP.DIET.ECorrected.CarbsSucrose	EXP.DIET.ECorrected.CarbsSuchrose	6177	1.67837	0.339902	4.9378	8.1e-07	0.0401
Bifidobactericeae = age+gender+rs1824549*EXP.DIET.ECorrected.CarbsSucrose	rs1824549C/C:EXP.DIET.ECorrected.CarbsSuchrose	6177	-1.53372	1.36212	-1.12598	0.26	0.0401
Bifidobactericeae = age+gender+rs1824549*EXP.DIET.ECorrected.FatAll	rs1824549C/C	6177	0.69927	0.381941	1.83083	0.0672	0.0398
Bifidobactericeae = age+gender+rs1824549*EXP.DIET.ECorrected.FatAll	EXP.DIET.ECorrected.FatAll	6177	-1.11736	0.250407	-4.46217	8.25e-06	0.0398
Bifidobactericeae = age+gender+rs1824549*EXP.DIET.ECorrected.FatAll	rs1824549C/C:EXP.DIET.ECorrected.FatAll	6177	-0.380248	1.05911	-0.359025	0.72	0.0398
Bifidobactericeae = age+gender+rs1824549*EXP.DIET.ECorrected.ProtAll	rs1824549C/C	6177	0.427311	0.336139	1.27123	0.204	0.0401
Bifidobactericeae = age+gender+rs1824549*EXP.DIET.ECorrected.ProtAll	EXP.DIET.ECorrected.ProtAll	6177	-2.75172	0.563878	-4.87999	1.09e-06	0.0401
Bifidobactericeae = age+gender+rs1824549*EXP.DIET.ECorrected.ProtAll	rs1824549C/C:EXP.DIET.ECorrected.ProtAll	6177	0.855189	2.22349	0.384616	0.701	0.0401
Bifidobactericeae = age+gender+rs1824549*EXP.DIET.ECorrected.ProtAnimal	rs1824549C/C	6177	0.573622	0.184366	3.11133	0.00187	0.0417
Bifidobactericeae = age+gender+rs1824549*EXP.DIET.ECorrected.ProtAnimal	EXP.DIET.ECorrected.ProtAnimal	6177	-2.96	0.517	-5.7281	1.06e-08	0.0417
Bifidobactericeae = age+gender+rs1824549*EXP.DIET.ECorrected.ProtAnimal	rs1824549C/C:EXP.DIET.ECorrected.ProtAnimal	6177	-0.253	2.04	-0.124499	0.901	0.0417
Bifidobactericeae = age+gender+rs1824549*EXP.DIET.Ratio.CarbToFat	rs1824549C/C	6177	0.609898	0.207186	2.94373	0.00325	0.0425
Bifidobactericeae = age+gender+rs1824549*EXP.DIET.Ratio.CarbToFat	EXP.DIET.Ratios.CarbToFat	6177	0.226329	0.0361481	6.26114	4.06e-10	0.0425
Bifidobactericeae = age+gender+rs1824549*EXP.DIET.Ratio.CarbToFat	rs1824549C/C:EXP.DIET.Ratios.CarbToFat	6177	-0.035992	0.156809	-0.229528	0.818	0.0425
Bifidobactericeae = age+gender+rs1824549*EXP.DIET.Ratio.CarbToProtein	rs1824549C/C	6177	0.75707	0.223568	3.3863	0.000713	0.0447
Bifidobactericeae = age+gender+rs1824549*EXP.DIET.Ratio.CarbToProtein	EXP.DIET.Ratios.CarbToProtein	6177	0.136345	0.0183086	7.44706	1.08e-13	0.0447
Bifidobactericeae = age+gender+rs1824549*EXP.DIET.Ratio.CarbToProtein	rs1824549C/C:EXP.DIET.Ratios.CarbToProtein	6177	-0.0657441	0.0711429	-0.924114	0.355	0.0447
Bifidobactericeae = age+gender+rs1824549*EXP.DIET.Scores.LowCarb	rs1824549C/C	6177	0.576925	0.115359	5.00112	5.85e-07	0.0441
Bifidobactericeae = age+gender+rs1824549*EXP.DIET.Scores.LowCarb	EXP.DIET.Scores.LowCarb	6177	-0.0120527	0.0017391	-6.93042	4.59e-12	0.0441
Bifidobactericeae = age+gender+rs1824549*EXP.DIET.Scores.LowCarb	rs1824549C/C:EXP.DIET.Scores.LowCarb	6177	-0.00112873	0.00690892	-0.163373	0.87	0.0441
Bifidobactericeae = age+gender+rs1824549*EXP.DIET.Scores.ProtPlantScore	rs1824549C/C	6177	0.471562	0.0974134	4.84084	1.32e-06	0.0403
Bifidobactericeae = age+gender+rs1824549*EXP.DIET.Scores.ProtPlantScore	EXP.DIET.Scores.ProtPlantScore	6177	0.0181366	0.00395649	4.584	4.65e-06	0.0403
Bifidobactericeae = age+gender+rs1824549*EXP.DIET.Scores.ProtPlantScore	rs1824549C/C:EXP.DIET.Scores.ProtPlantScore	6177	0.014939	0.0156784	0.95284	0.341	0.0403

### Sheet: S5b
Supplementary Table 5b. Interaction analysis of diet, at LCT and ABO loci: Bifidobacterium longum
Statistical model used	Variables	N	Beta	SE	T statistics	Pvalue	Adjusted_R_squared
Bifidobacterium Longum = age+gender+rs1824549*EXP.DIET.Amounts.GlycLoadTotal	rs1824549C/C	5646	0.197627	0.171	1.15652	0.248	0.0188
Bifidobacterium Longum = age+gender+rs1824549*EXP.DIET.Amounts.GlycLoadTotal	EXP.DIET.Amounts.GlycLoadTotal	5646	0.00198199	0.000342875	5.7805	7.79e-09	0.0188
Bifidobacterium Longum = age+gender+rs1824549*EXP.DIET.Amounts.GlycLoadTotal	rs1824549C/C:EXP.DIET.Amounts.GlycLoadTotal	5646	0.00148568	0.00129686	1.14559	0.252	0.0188
Bifidobacterium Longum = age+gender+rs1824549*EXP.DIET.Amounts.KcalTotal	rs1824549C/C	5646	0.115961	0.193052	0.600675	0.548	0.0145
Bifidobacterium Longum = age+gender+rs1824549*EXP.DIET.Amounts.KcalTotal	EXP.DIET.Amounts.KcalTotal	5646	6.23e-05	2.53e-05	2.46471	0.0137	0.0145
Bifidobacterium Longum = age+gender+rs1824549*EXP.DIET.Amounts.KcalTotal	rs1824549C/C:EXP.DIET.Amounts.KcalTotal	5646	0.00013459	9.35e-05	1.43904	0.15	0.0145
Bifidobacterium Longum = age+gender+rs1824549*EXP.DIET.ECorrected.AlchAll	rs1824549C/C	5646	0.351335	0.0630498	5.57234	2.61e-08	0.0162
Bifidobacterium Longum = age+gender+rs1824549*EXP.DIET.ECorrected.AlchAll	EXP.DIET.ECorrected.AlchAll	5646	-2.01787	0.431147	-4.68024	2.92e-06	0.0162
Bifidobacterium Longum = age+gender+rs1824549*EXP.DIET.ECorrected.AlchAll	rs1824549C/C:EXP.DIET.ECorrected.AlchAll	5646	1.26338	1.62226	0.778778	0.436	0.0162
Bifidobacterium Longum = age+gender+rs1824549*EXP.DIET.ECorrected.CarbsAll	rs1824549C/C	5646	0.498354	0.398172	1.2516	0.211	0.0215
Bifidobacterium Longum = age+gender+rs1824549*EXP.DIET.ECorrected.CarbsAll	EXP.DIET.ECorrected.CarbsAll	5646	1.63206	0.219018	7.45171	1.04e-13	0.0215
Bifidobacterium Longum = age+gender+rs1824549*EXP.DIET.ECorrected.CarbsAll	rs1824549C/C:EXP.DIET.ECorrected.CarbsAll	5646	-0.253685	0.888529	-0.285511	0.775	0.0215
Bifidobacterium Longum = age+gender+rs1824549*EXP.DIET.ECorrected.CarbsMaltose	rs1824549C/C	5646	0.402194	0.182026	2.20954	0.0272	0.0179
Bifidobacterium Longum = age+gender+rs1824549*EXP.DIET.ECorrected.CarbsMaltose	EXP.DIET.ECorrected.CarbsMaltose	5646	31.2497	5.5441	5.63658	1.81e-08	0.0179
Bifidobacterium Longum = age+gender+rs1824549*EXP.DIET.ECorrected.CarbsMaltose	rs1824549C/C:EXP.DIET.ECorrected.CarbsMaltose	5646	-3.42899	24.0878	-0.142354	0.887	0.0179
Bifidobacterium Longum = age+gender+rs1824549*EXP.DIET.ECorrected.CarbsPoly	rs1824549C/C	5646	0.477324	0.340957	1.39996	0.162	0.0179
Bifidobacterium Longum = age+gender+rs1824549*EXP.DIET.ECorrected.CarbsPoly	EXP.DIET.ECorrected.CarbsPoly	5646	1.70001	0.298564	5.69395	1.29e-08	0.0179
Bifidobacterium Longum = age+gender+rs1824549*EXP.DIET.ECorrected.CarbsPoly	rs1824549C/C:EXP.DIET.ECorrected.CarbsPoly	5646	-0.378187	1.30811	-0.289109	0.773	0.0179
Bifidobacterium Longum = age+gender+rs1824549*EXP.DIET.ECorrected.CarbsSucrose	rs1824549C/C	5646	0.416904	0.132746	3.14062	0.00169	0.0147
Bifidobacterium Longum = age+gender+rs1824549*EXP.DIET.ECorrected.CarbsSucrose	EXP.DIET.ECorrected.CarbsSuchrose	5646	1.15529	0.338943	3.40851	0.000657	0.0147
Bifidobacterium Longum = age+gender+rs1824549*EXP.DIET.ECorrected.CarbsSucrose	rs1824549C/C:EXP.DIET.ECorrected.CarbsSuchrose	5646	-0.365806	1.35828	-0.269316	0.788	0.0147
Bifidobacterium Longum = age+gender+rs1824549*EXP.DIET.ECorrected.FatAll	rs1824549C/C	5646	0.400794	0.38066	1.05289	0.292	0.0154
Bifidobacterium Longum = age+gender+rs1824549*EXP.DIET.ECorrected.FatAll	EXP.DIET.ECorrected.FatAll	5646	-0.988022	0.249567	-3.95895	7.61e-05	0.0154
Bifidobacterium Longum = age+gender+rs1824549*EXP.DIET.ECorrected.FatAll	rs1824549C/C:EXP.DIET.ECorrected.FatAll	5646	-0.038006	1.05556	-0.0360055	0.971	0.0154
Bifidobacterium Longum = age+gender+rs1824549*EXP.DIET.ECorrected.ProtAll	rs1824549C/C	5646	0.447204	0.335027	1.33483	0.182	0.0157
Bifidobacterium Longum = age+gender+rs1824549*EXP.DIET.ECorrected.ProtAll	EXP.DIET.ECorrected.ProtAll	5646	-2.31605	0.562013	-4.12099	3.82e-05	0.0157
Bifidobacterium Longum = age+gender+rs1824549*EXP.DIET.ECorrected.ProtAll	rs1824549C/C:EXP.DIET.ECorrected.ProtAll	5646	-0.448849	2.21613	-0.202537	0.84	0.0157
Bifidobacterium Longum = age+gender+rs1824549*EXP.DIET.ECorrected.ProtAnimal	rs1824549C/C	5646	0.444953	0.183758	2.4214	0.0155	0.0173
Bifidobacterium Longum = age+gender+rs1824549*EXP.DIET.ECorrected.ProtAnimal	EXP.DIET.ECorrected.ProtAnimal	5646	-2.63897	0.51495	-5.12472	3.06e-07	0.0173
Bifidobacterium Longum = age+gender+rs1824549*EXP.DIET.ECorrected.ProtAnimal	rs1824549C/C:EXP.DIET.ECorrected.ProtAnimal	5646	-0.783236	2.0294	-0.385944	0.7	0.0173
Bifidobacterium Longum = age+gender+rs1824549*EXP.DIET.ECorrected.ProtPlant	rs1824549C/C	5646	0.178	0.337	0.527614	0.598	0.0148
Bifidobacterium Longum = age+gender+rs1824549*EXP.DIET.ECorrected.ProtPlant	EXP.DIET.ECorrected.ProtPlant	5646	4.06	1.26	3.22119	0.00128	0.0148
Bifidobacterium Longum = age+gender+rs1824549*EXP.DIET.ECorrected.ProtPlant	rs1824549C/C:EXP.DIET.ECorrected.ProtPlant	5646	3.21585	5.31972	0.604516	0.546	0.0148
Bifidobacterium Longum = age+gender+rs1824549*EXP.DIET.Ratio.CarbToFat	rs1824549C/C	5646	0.428776	0.206595	2.07544	0.038	0.0172
Bifidobacterium Longum = age+gender+rs1824549*EXP.DIET.Ratio.CarbToFat	EXP.DIET.Ratios.CarbToFat	5646	0.189454	0.0360451	5.25603	1.52e-07	0.0172
Bifidobacterium Longum = age+gender+rs1824549*EXP.DIET.Ratio.CarbToFat	rs1824549C/C:EXP.DIET.Ratios.CarbToFat	5646	-0.0322527	0.156362	-0.20627	0.837	0.0172
Bifidobacterium Longum = age+gender+rs1824549*EXP.DIET.Ratio.CarbToProtein	rs1824549C/C	5646	0.413506	0.223033	1.85401	0.0638	0.0186
Bifidobacterium Longum = age+gender+rs1824549*EXP.DIET.Ratio.CarbToProtein	EXP.DIET.Ratios.CarbToProtein	5646	0.110016	0.0182647	6.0234	1.8e-09	0.0186
Bifidobacterium Longum = age+gender+rs1824549*EXP.DIET.Ratio.CarbToProtein	rs1824549C/C:EXP.DIET.Ratios.CarbToProtein	5646	-0.0107071	0.0709725	-0.150863	0.88	0.0186
Bifidobacterium Longum = age+gender+rs1824549*EXP.DIET.Scores.LowCarb	rs1824549C/C	5646	0.407271	0.115051	3.53993	0.000403	0.0185
Bifidobacterium Longum = age+gender+rs1824549*EXP.DIET.Scores.LowCarb	EXP.DIET.Scores.LowCarb	5646	-0.0101693	0.00173445	-5.86311	4.76e-09	0.0185
Bifidobacterium Longum = age+gender+rs1824549*EXP.DIET.Scores.LowCarb	rs1824549C/C:EXP.DIET.Scores.LowCarb	5646	-0.00153022	0.00689045	-0.222078	0.824	0.0185
Bifidobacterium Longum = age+gender+rs1824549*EXP.DIET.Scores.ProtPlantScore	rs1824549C/C	5646	0.279317	0.0970166	2.87906	0.004	0.0174
Bifidobacterium Longum = age+gender+rs1824549*EXP.DIET.Scores.ProtPlantScore	EXP.DIET.Scores.ProtPlantScore	5646	0.0192859	0.00394038	4.89442	1.01e-06	0.0174
Bifidobacterium Longum = age+gender+rs1824549*EXP.DIET.Scores.ProtPlantScore	rs1824549C/C:EXP.DIET.Scores.ProtPlantScore	5646	0.0179627	0.0156146	1.15038	0.25	0.0174
Bifidobacterium Longum = age+gender+rs1824549*EXP.DIET.ECorrected.CarbsLactose	rs1824549C/C	5646	0.276499	0.0956789	2.88986	0.00387	0.0151
Bifidobacterium Longum = age+gender+rs1824549*EXP.DIET.ECorrected.CarbsLactose	EXP.DIET.ECorrected.CarbsLactose	5646	2.55916	0.846763	3.02229	0.00252	0.0151
Bifidobacterium Longum = age+gender+rs1824549*EXP.DIET.ECorrected.CarbsLactose	rs1824549C/C:EXP.DIET.ECorrected.CarbsLactose	5646	4.80769	3.34018	1.43935	0.15	0.0151

### Sheet: S5c
Supplementary Table 5c. Interaction analysis of diet, at LCT and ABO loci: Bifidobacterium adolescentis
Statistical model used	Variables	N	Beta	SE	T statistics	Pvalue	Adjusted_R_squared		Diet variable	Variables	N	Beta	SE	T statistics	Pvalue	Adjusted_R_squared
Bifidobacterium_Adolescentis = age+gender+ rs1824549*EXP.DIET.Amounts.GlycLoadTotal	rs1824549C/C	5356	0.355057	0.16539	2.14678	0.0318	0.0465		EXP.DIET.Ratios.CarbToProtein	rs1824549C/C	5356	0.650911	0.216235	3.01019	0.00262	0.043
Bifidobacterium_Adolescentis = age+gender+ rs1824549*EXP.DIET.Amounts.GlycLoadTotal	EXP.DIET.Amounts.GlycLoadTotal	5356	0.00216073	0.000331859	6.511	8.01e-11	0.0465			EXP.DIET.Ratios.CarbToProtein	5356	0.0870309	0.0177081	4.91476	9.1e-07	0.043
Bifidobacterium_Adolescentis = age+gender+ rs1824549*EXP.DIET.Amounts.GlycLoadTotal	rs1824549C/C:EXP.DIET.Amounts.GlycLoadTotal	5356	0.00121216	0.0012552	0.965711	0.334	0.0465			rs1824549C/C:EXP.DIET.Ratios.CarbToProtein	5356	-0.0478887	0.0688095	-0.695961	0.486	0.043
Bifidobacterium_Adolescentis = age+gender+ rs1824549*EXP.DIET.Amounts.KcalTotal	rs1824549C/C	5356	0.292689	0.186925	1.56581	0.117	0.0415		EXP.DIET.Scores.LowCarb	rs1824549C/C	5356	0.541875	0.111565	4.85701	1.22e-06	0.0425
Bifidobacterium_Adolescentis = age+gender+ rs1824549*EXP.DIET.Amounts.KcalTotal	EXP.DIET.Amounts.KcalTotal	5356	7.71e-05	2.45e-05	3.15259	0.00163	0.0415			EXP.DIET.Scores.LowCarb	5356	-0.00731777	0.00168191	-4.35087	1.38e-05	0.0425
Bifidobacterium_Adolescentis = age+gender+ rs1824549*EXP.DIET.Amounts.KcalTotal	rs1824549C/C:EXP.DIET.Amounts.KcalTotal	5356	0.000107641	9.06e-05	1.18862	0.235	0.0415			rs1824549C/C:EXP.DIET.Scores.LowCarb	5356	-0.00232339	0.00668172	-0.347723	0.728	0.0425
Bifidobacterium_Adolescentis = age+gender+ rs1824549*EXP.DIET.ECorrected.AlchAll	rs1824549C/C	5356	0.466357	0.0609796	7.64774	2.34e-14	0.0454		EXP.DIET.Scores.ProtPlantScore	rs1824549C/C	5356	0.433162	0.0941007	4.60318	4.24e-06	0.041
Bifidobacterium_Adolescentis = age+gender+ rs1824549*EXP.DIET.ECorrected.AlchAll	EXP.DIET.ECorrected.AlchAll	5356	-2.64372	0.41699	-6.34	2.45e-10	0.0454			EXP.DIET.Scores.ProtPlantScore	5356	0.0106487	0.00382195	2.7862	0.00535	0.041
Bifidobacterium_Adolescentis = age+gender+ rs1824549*EXP.DIET.ECorrected.AlchAll	rs1824549C/C:EXP.DIET.ECorrected.AlchAll	5356	1.56376	1.56899	0.996666	0.319	0.0454			rs1824549C/C:EXP.DIET.Scores.ProtPlantScore	5356	0.0128484	0.0151453	0.848346	0.396	0.041
Bifidobacterium_Adolescentis = age+gender+ rs1824549*EXP.DIET.ECorrected.CarbsAll	rs1824549C/C	5356	0.603495	0.385825	1.56417	0.118	0.0469
Bifidobacterium_Adolescentis = age+gender+ rs1824549*EXP.DIET.ECorrected.CarbsAll	EXP.DIET.ECorrected.CarbsAll	5356	1.48947	0.212227	7.01829	2.47e-12	0.0469
Bifidobacterium_Adolescentis = age+gender+ rs1824549*EXP.DIET.ECorrected.CarbsAll	rs1824549C/C:EXP.DIET.ECorrected.CarbsAll	5356	-0.214245	0.860975	-0.248839	0.803	0.0469
Bifidobacterium_Adolescentis = age+gender+ rs1824549*EXP.DIET.ECorrected.CarbsMaltose	rs1824549C/C	5356	0.404651	0.176137	2.29736	0.0216	0.046
Bifidobacterium_Adolescentis = age+gender+ rs1824549*EXP.DIET.ECorrected.CarbsMaltose	EXP.DIET.ECorrected.CarbsMaltose	5356	34.249	5.36474	6.38409	1.84e-10	0.046
Bifidobacterium_Adolescentis = age+gender+ rs1824549*EXP.DIET.ECorrected.CarbsMaltose	rs1824549C/C:EXP.DIET.ECorrected.CarbsMaltose	5356	13.0282	23.3085	0.558944	0.576	0.046
Bifidobacterium_Adolescentis = age+gender+ rs1824549*EXP.DIET.ECorrected.CarbsPoly	rs1824549C/C	5356	0.333363	0.329872	1.01058	0.312	0.0463
Bifidobacterium_Adolescentis = age+gender+ rs1824549*EXP.DIET.ECorrected.CarbsPoly	EXP.DIET.ECorrected.CarbsPoly	5356	1.90431	0.288857	6.59257	4.66e-11	0.0463
Bifidobacterium_Adolescentis = age+gender+ rs1824549*EXP.DIET.ECorrected.CarbsPoly	rs1824549C/C:EXP.DIET.ECorrected.CarbsPoly	5356	0.654355	1.26558	0.517038	0.605	0.0463
Bifidobacterium_Adolescentis = age+gender+ rs1824549*EXP.DIET.ECorrected.ProtAnimal	rs1824549C/C	5356	0.521539	0.178082	2.92865	0.00342	0.0425
Bifidobacterium_Adolescentis = age+gender+ rs1824549*EXP.DIET.ECorrected.ProtAnimal	EXP.DIET.ECorrected.ProtAnimal	5356	-2.2035	0.499042	-4.41545	1.02e-05	0.0425
Bifidobacterium_Adolescentis = age+gender+ rs1824549*EXP.DIET.ECorrected.ProtAnimal	rs1824549C/C:EXP.DIET.ECorrected.ProtAnimal	5356	-0.238631	1.96671	-0.121336	0.903	0.0425
Bifidobacterium_Adolescentis = age+gender+ rs1824549*EXP.DIET.ECorrected.CarbToFat	rs1824549C/C	5356	0.510354	0.200289	2.54809	0.0109	0.0417
Bifidobacterium_Adolescentis = age+gender+ rs1824549*EXP.DIET.ECorrected.CarbToFat	EXP.DIET.Ratios.CarbToFat	5356	0.134359	0.0349448	3.84491	0.000122	0.0417
Bifidobacterium_Adolescentis = age+gender+ rs1824549*EXP.DIET.ECorrected.CarbToFat	rs1824549C/C:EXP.DIET.Ratios.CarbToFat	5356	-0.000921065	0.151589	-0.00607608	0.995	0.0417
Bifidobacterium_Adolescentis = age+gender+ rs1824549*EXP.DIET.ECorrected.CarbToProtein	rs1824549C/C	5356	0.650911	0.216235	3.01019	0.00262	0.043
Bifidobacterium_Adolescentis = age+gender+ rs1824549*EXP.DIET.ECorrected.CarbToProtein	EXP.DIET.Ratios.CarbToProtein	5356	0.0870309	0.0177081	4.91476	9.1e-07	0.043
Bifidobacterium_Adolescentis = age+gender+ rs1824549*EXP.DIET.ECorrected.CarbToProtein	rs1824549C/C:EXP.DIET.Ratios.CarbToProtein	5356	-0.0478887	0.0688095	-0.695961	0.486	0.043
Bifidobacterium_Adolescentis = age+gender+ rs1824549*EXP.DIET.Scores.LowCarb	rs1824549C/C	5356	0.541875	0.111565	4.85701	1.22e-06	0.0425
Bifidobacterium_Adolescentis = age+gender+ rs1824549*EXP.DIET.Scores.LowCarb	EXP.DIET.Scores.LowCarb	5356	-0.00731777	0.00168191	-4.35087	1.38e-05	0.0425
Bifidobacterium_Adolescentis = age+gender+ rs1824549*EXP.DIET.Scores.LowCarb	rs1824549C/C:EXP.DIET.Scores.LowCarb	5356	-0.00232339	0.00668172	-0.347723	0.728	0.0425
Bifidobacterium_Adolescentis = age+gender+ rs1824549*EXP.DIET.Scores.ProtPlantScore	rs1824549C/C	5356	0.433162	0.0941007	4.60318	4.24e-06	0.041
Bifidobacterium_Adolescentis = age+gender+ rs1824549*EXP.DIET.Scores.ProtPlantScore	EXP.DIET.Scores.ProtPlantScore	5356	0.0106487	0.00382195	2.7862	0.00535	0.041
Bifidobacterium_Adolescentis = age+gender+ rs1824549*EXP.DIET.Scores.ProtPlantScore	rs1824549C/C:EXP.DIET.Scores.ProtPlantScore	5356	0.0128484	0.0151453	0.848346	0.396	0.041

### Sheet: S5d
Supplementary Table 5d. Interaction analysis of diet, at LCT and ABO loci: Collinsella
Statistical model used	Variables	N	Beta	SE	T statistics	Pvalue	Adjusted_R_squared
Collinsella = age+gender+ bloodtype*secretors+ rs1824549*EXP.DIET.Scores.ProtPlantScore	rs1824549C/C	6144	0.2009	0.1059	1.8967	0.0579	0.0106
Collinsella = age+gender+ bloodtype*secretors+ rs1824549*EXP.DIET.Scores.ProtPlantScore	EXP.DIET.Scores.ProtPlantScore	6144	-0.0143	0.0043	-3.3684	0.000761	0.0106
Collinsella = age+gender+ bloodtype*secretors+ rs1824549*EXP.DIET.Scores.ProtPlantScore	Blood_O	6144	-0.0145	0.0519	-0.28	0.779	0.0106
Collinsella = age+gender+ bloodtype*secretors+ rs1824549*EXP.DIET.Scores.ProtPlantScore	Secretor	6144	0.1553	0.0409	3.7965	0.000148	0.0106
Collinsella = age+gender+ bloodtype*secretors+ rs1824549*EXP.DIET.Scores.ProtPlantScore	EXP.DIET.Scores.ProtPlantScore:rs1824549C/C	6144	-0.0002	0.017	-0.0128	0.99	0.0106
Collinsella = age+gender+ bloodtype*secretors+ rs1824549*EXP.DIET.Scores.ProtPlantScore	secretor:Blood_O	6144	-0.1259	0.0595	-2.1178	0.0342	0.0106
Collinsella (secretors only)=age+gender+ rs1824549+Bloodtype*EXP.DIET.Scores.ProtPlantScore	Blood_O	4683	-0.206242	0.0550344	-3.74751	0.00018075	0.00760703
Collinsella (secretors only)=age+gender+ rs1824549+Bloodtype*EXP.DIET.Scores.ProtPlantScore	EXP.DIET.Scores.ProtPlantScore	4683	-0.0171793	0.00646593	-2.65689	0.00791336	0.00760703
Collinsella (secretors only)=age+gender+ rs1824549+Bloodtype*EXP.DIET.Scores.ProtPlantScore	rs1824549C/C	4683	0.117499	0.0634403	1.85211	0.0641	0.00760703
Collinsella (secretors only)=age+gender+ rs1824549+Bloodtype*EXP.DIET.Scores.ProtPlantScore	EXP.DIET.Scores.ProtPlantScore:Blood_O	4683	0.0132804	0.00925485	1.43497	0.151362	0.00760703
Collinsella (non-secretors only)=age+gender+ rs1824549+Bloodtype*EXP.DIET.Scores.ProtPlantScore	Blood_O	1461	-0.0349293	0.0955579	-0.36553	0.714769	0.0196714
Collinsella (non-secretors only)=age+gender+ rs1824549+Bloodtype*EXP.DIET.Scores.ProtPlantScore	EXP.DIET.Scores.ProtPlantScore	1461	-0.0270535	0.011128	-2.43113	0.0151722	0.0196714
Collinsella (non-secretors only)=age+gender+ rs1824549+Bloodtype*EXP.DIET.Scores.ProtPlantScore	rs1824549C/C	1461	0.443851	0.104779	4.23607	2.42e-05	0.0196714
Collinsella (non-secretors only)=age+gender+ rs1824549+Bloodtype*EXP.DIET.Scores.ProtPlantScore	EXP.DIET.Scores.ProtPlantScore:Blood_O	1461	0.00383698	0.0164511	0.233235	0.815612	0.0196714

### Sheet: S5e
Supplementary Table 5e. Interaction analysis of diet, at LCT and ABO loci: LACTOSECAT-PWY
Statistical model used	Variables	N	Beta	SE	T statistics	Pvalue	Adjusted_R_squared
LACTOSECAT-PWY = age+gender+ bloodtype*secretors + rs1824549*EXP.DIET.Amounts.GlycLoadTotal	rs1824549C/C	6147	0.313651	0.180592	1.73679	0.0825	0.0285
LACTOSECAT-PWY = age+gender+ bloodtype*secretors + rs1824549*EXP.DIET.Amounts.GlycLoadTotal	EXP.DIET.Amounts.GlycLoadTotal	6147	0.001052	0.000365	2.8816	0.00397	0.0285
LACTOSECAT-PWY = age+gender+ bloodtype*secretors + rs1824549*EXP.DIET.Amounts.GlycLoadTotal	Blood_O	6147	-0.07363	0.051366	-1.43344	0.152	0.0285
LACTOSECAT-PWY = age+gender+ bloodtype*secretors + rs1824549*EXP.DIET.Amounts.GlycLoadTotal	Secretor	6147	0.218199	0.040517	5.38539	7.5e-08	0.0285
LACTOSECAT-PWY = age+gender+ bloodtype*secretors + rs1824549*EXP.DIET.Amounts.GlycLoadTotal	EXP.DIET.Amounts.GlycLoadTotal:rs1824549C/C	6147	-8.7e-05	0.001366	-0.063579	0.949	0.0285
LACTOSECAT-PWY = age+gender+ bloodtype*secretors + rs1824549*EXP.DIET.Amounts.GlycLoadTotal	secretor:Blood_O	6147	-0.127169	0.058806	-2.16253	0.0306	0.0285
LACTOSECAT-PWY = age+gender+ bloodtype*secretors + rs1824549*EXP.DIET.ECorrected.AlchAll	rs1824549C/C	6147	0.241057	0.066514	3.62415	0.000292	0.0303
LACTOSECAT-PWY = age+gender+ bloodtype*secretors + rs1824549*EXP.DIET.ECorrected.AlchAll	EXP.DIET.ECorrected.AlchAll	6147	-2.0607	0.462498	-4.45559	8.51e-06	0.0303
LACTOSECAT-PWY = age+gender+ bloodtype*secretors + rs1824549*EXP.DIET.ECorrected.AlchAll	Blood_O	6147	-0.073806	0.051309	-1.43848	0.15	0.0303
LACTOSECAT-PWY = age+gender+ bloodtype*secretors + rs1824549*EXP.DIET.ECorrected.AlchAll	Secretor	6147	0.217741	0.040478	5.37925	7.76e-08	0.0303
LACTOSECAT-PWY = age+gender+ bloodtype*secretors + rs1824549*EXP.DIET.ECorrected.AlchAll	EXP.DIET.ECorrected.AlchAll:rs1824549C/C	6147	2.48537	1.71345	1.4505	0.147	0.0303
LACTOSECAT-PWY = age+gender+ bloodtype*secretors + rs1824549*EXP.DIET.ECorrected.AlchAll	secretor:Blood_O	6147	-0.124951	0.058749	-2.12686	0.0335	0.0303
LACTOSECAT-PWY = age+gender+ bloodtype*secretors + rs1824549*EXP.DIET.ECorrected.CarbsAll	rs1824549C/C	6147	0.497983	0.418971	1.18858	0.235	0.0298
LACTOSECAT-PWY = age+gender+ bloodtype*secretors + rs1824549*EXP.DIET.ECorrected.CarbsAll	EXP.DIET.ECorrected.CarbsAll	6147	0.954355	0.234712	4.06607	4.84e-05	0.0298
LACTOSECAT-PWY = age+gender+ bloodtype*secretors + rs1824549*EXP.DIET.ECorrected.CarbsAll	Blood_O	6147	-0.067751	0.051334	-1.31981	0.187	0.0298
LACTOSECAT-PWY = age+gender+ bloodtype*secretors + rs1824549*EXP.DIET.ECorrected.CarbsAll	Secretor	6147	0.221584	0.040494	5.47202	4.63e-08	0.0298
LACTOSECAT-PWY = age+gender+ bloodtype*secretors + rs1824549*EXP.DIET.ECorrected.CarbsAll	EXP.DIET.ECorrected.CarbsAll:rs1824549C/C	6147	-0.437683	0.935325	-0.467947	0.64	0.0298
LACTOSECAT-PWY = age+gender+ bloodtype*secretors + rs1824549*EXP.DIET.ECorrected.CarbsAll	secretor:Blood_O	6147	-0.132462	0.058772	-2.25384	0.0242	0.0298
LACTOSECAT-PWY = age+gender+ bloodtype*secretors + rs1824549*EXP.DIET.ECorrected.CarbsMaltose	rs1824549C/C	6147	0.34273	0.193781	1.76865	0.077	0.0291
LACTOSECAT-PWY = age+gender+ bloodtype*secretors + rs1824549*EXP.DIET.ECorrected.CarbsMaltose	EXP.DIET.ECorrected.CarbsMaltose	6147	21.3857	6.07202	3.52201	0.000431	0.0291
LACTOSECAT-PWY = age+gender+ bloodtype*secretors + rs1824549*EXP.DIET.ECorrected.CarbsMaltose	Blood_O	6147	-0.069725	0.051344	-1.35798	0.175	0.0291
LACTOSECAT-PWY = age+gender+ bloodtype*secretors + rs1824549*EXP.DIET.ECorrected.CarbsMaltose	Secretor	6147	0.218879	0.040501	5.40427	6.75e-08	0.0291
LACTOSECAT-PWY = age+gender+ bloodtype*secretors + rs1824549*EXP.DIET.ECorrected.CarbsMaltose	EXP.DIET.ECorrected.CarbsMaltose:rs1824549C/C	6147	-6.16633	25.6599	-0.24031	0.81	0.0291
LACTOSECAT-PWY = age+gender+ bloodtype*secretors + rs1824549*EXP.DIET.ECorrected.CarbsMaltose	secretor:Blood_O	6147	-0.129761	0.058782	-2.20751	0.0273	0.0291
LACTOSECAT-PWY = age+gender+ bloodtype*secretors + rs1824549*EXP.DIET.ECorrected.CarbsSucrose	rs1824549C/C	6147	0.475035	0.139526	3.40462	0.000667	0.0289
LACTOSECAT-PWY = age+gender+ bloodtype*secretors + rs1824549*EXP.DIET.ECorrected.CarbsSucrose	EXP.DIET.ECorrected.CarbsSuchrose	6147	1.21205	0.363868	3.33101	0.00087	0.0289
LACTOSECAT-PWY = age+gender+ bloodtype*secretors + rs1824549*EXP.DIET.ECorrected.CarbsSucrose	Blood_O	6147	-0.072907	0.051345	-1.41994	0.156	0.0289
LACTOSECAT-PWY = age+gender+ bloodtype*secretors + rs1824549*EXP.DIET.ECorrected.CarbsSucrose	Secretor	6147	0.219557	0.040508	5.42005	6.19e-08	0.0289
LACTOSECAT-PWY = age+gender+ bloodtype*secretors + rs1824549*EXP.DIET.ECorrected.CarbsSucrose	EXP.DIET.ECorrected.CarbsSuchrose:rs1824549C/C	6147	-1.91283	1.43543	-1.33258	0.183	0.0289
LACTOSECAT-PWY = age+gender+ bloodtype*secretors + rs1824549*EXP.DIET.ECorrected.CarbsSucrose	secretor:Blood_O	6147	-0.126725	0.058786	-2.15571	0.0311	0.0289
LACTOSECAT-PWY = age+gender+ bloodtype*secretors + rs1824549*EXP.DIET.Ratio.CarbsToFat	rs1824549C/C	6147	0.356256	0.218328	1.63175	0.103	0.0283
LACTOSECAT-PWY = age+gender+ bloodtype*secretors + rs1824549*EXP.DIET.Ratio.CarbsToFat	EXP.DIET.Ratios.CarbToFat	6147	0.10204	0.038369	2.65944	0.00785	0.0283
LACTOSECAT-PWY = age+gender+ bloodtype*secretors + rs1824549*EXP.DIET.Ratio.CarbsToFat	Blood_O	6147	-0.06855	0.05139	-1.33392	0.182	0.0283
LACTOSECAT-PWY = age+gender+ bloodtype*secretors + rs1824549*EXP.DIET.Ratio.CarbsToFat	Secretor	6147	0.221533	0.040534	5.4654	4.8e-08	0.0283
LACTOSECAT-PWY = age+gender+ bloodtype*secretors + rs1824549*EXP.DIET.Ratio.CarbsToFat	EXP.DIET.Ratios.CarbToFat:rs1824549C/C	6147	-0.040583	0.165364	-0.245415	0.806	0.0283
LACTOSECAT-PWY = age+gender+ bloodtype*secretors + rs1824549*EXP.DIET.Ratio.CarbsToFat	secretor:Blood_O	6147	-0.132106	0.058836	-2.24533	0.0248	0.0283
LACTOSECAT-PWY = age+gender+ bloodtype*secretors + rs1824549*EXP.DIET.Ratio.CarbsToProtein	rs1824549C/C	6147	0.483128	0.238892	2.02237	0.0432	0.0282
LACTOSECAT-PWY = age+gender+ bloodtype*secretors + rs1824549*EXP.DIET.Ratio.CarbsToProtein	EXP.DIET.Ratios.CarbToProtein	6147	0.05139	0.019802	2.59523	0.00948	0.0282
LACTOSECAT-PWY = age+gender+ bloodtype*secretors + rs1824549*EXP.DIET.Ratio.CarbsToProtein	Blood_O	6147	-0.071256	0.051364	-1.38726	0.165	0.0282
LACTOSECAT-PWY = age+gender+ bloodtype*secretors + rs1824549*EXP.DIET.Ratio.CarbsToProtein	Secretor	6147	0.219453	0.040523	5.41558	6.34e-08	0.0282
LACTOSECAT-PWY = age+gender+ bloodtype*secretors + rs1824549*EXP.DIET.Ratio.CarbsToProtein	EXP.DIET.Ratios.CarbToProtein:rs1824549C/C	6147	-0.059551	0.076304	-0.780442	0.435	0.0282
LACTOSECAT-PWY = age+gender+ bloodtype*secretors + rs1824549*EXP.DIET.Ratio.CarbsToProtein	secretor:Blood_O	6147	-0.128376	0.058807	-2.18301	0.0291	0.0282
LACTOSECAT-PWY = age+gender+ bloodtype*secretors + rs1824549*EXP.DIET.LowCarb	rs1824549C/C	6147	0.323797	0.122761	2.63762	0.00837	0.0277
LACTOSECAT-PWY = age+gender+ bloodtype*secretors + rs1824549*EXP.DIET.LowCarb	EXP.DIET.Scores.LowCarb	6147	-0.003451	0.001852	-1.86282	0.0625	0.0277
LACTOSECAT-PWY = age+gender+ bloodtype*secretors + rs1824549*EXP.DIET.LowCarb	Blood_O	6147	-0.070294	0.051393	-1.36778	0.171	0.0277
LACTOSECAT-PWY = age+gender+ bloodtype*secretors + rs1824549*EXP.DIET.LowCarb	Secretor	6147	0.220143	0.040541	5.43012	5.85e-08	0.0277
LACTOSECAT-PWY = age+gender+ bloodtype*secretors + rs1824549*EXP.DIET.LowCarb	EXP.DIET.Scores.LowCarb:rs1824549C/C	6147	-0.001408	0.007343	-0.191794	0.84791	0.0277329
LACTOSECAT-PWY = age+gender+ bloodtype*secretors + rs1824549*EXP.DIET.LowCarb	secretor:Blood_O	6147	-0.129758	0.058842	-2.2052	0.0274768	0.0277329
LACTOSECAT-PWY (secretors only)= age+gender+ rs1824549+ bloodtype*EXP.DIET.Amounts.GlycLoadTotal	Blood_O	4686	-0.213155	0.0975909	-2.18417	0.0289995	0.0247625
LACTOSECAT-PWY (secretors only)= age+gender+ rs1824549+ bloodtype*EXP.DIET.Amounts.GlycLoadTotal	EXP.DIET.Amounts.GlycLoadTotal	4686	0.00097191	0.00053831	1.80549	0.0710627	0.0247625
LACTOSECAT-PWY (secretors only)= age+gender+ rs1824549+ bloodtype*EXP.DIET.Amounts.GlycLoadTotal	rs1824549C/C	4686	0.291296	0.0615471	4.73289	2.28e-06	0.0247625
LACTOSECAT-PWY (secretors only)= age+gender+ rs1824549+ bloodtype*EXP.DIET.Amounts.GlycLoadTotal	EXP.DIET.Amounts.GlycLoadTotal:Blood_O	4686	0.00010718	0.00072632	0.14756	0.882696	0.0247625
LACTOSECAT-PWY (secretors only)= age+gender+ rs1824549+ bloodtype*EXP.DIET.ECorrected.AlchAll	Blood_O	4686	-0.184567	0.0381147	-4.84241	1.32e-06	0.0275198
LACTOSECAT-PWY (secretors only)= age+gender+ rs1824549+ bloodtype*EXP.DIET.ECorrected.AlchAll	EXP.DIET.ECorrected.AlchAll	4686	-2.0006	0.703921	-2.84208	0.00450144	0.0275198
LACTOSECAT-PWY (secretors only)= age+gender+ rs1824549+ bloodtype*EXP.DIET.ECorrected.AlchAll	rs1824549C/C	4686	0.286544	0.0614755	4.66111	3.23e-06	0.0275198
LACTOSECAT-PWY (secretors only)= age+gender+ rs1824549+ bloodtype*EXP.DIET.ECorrected.AlchAll	EXP.DIET.ECorrected.AlchAll:Blood_O	4686	-0.527235	1.00289	-0.525713	0.599113	0.0275198
LACTOSECAT-PWY (secretors only)= age+gender+ rs1824549+ bloodtype*EXP.DIET.ECorrected.CarbsAll	Blood_O	4686	-0.491206	0.232332	-2.11424	0.0345477	0.0257963
LACTOSECAT-PWY (secretors only)= age+gender+ rs1824549+ bloodtype*EXP.DIET.ECorrected.CarbsAll	EXP.DIET.ECorrected.CarbsAll	4686	0.484929	0.365654	1.3262	0.184839	0.0257963
LACTOSECAT-PWY (secretors only)= age+gender+ rs1824549+ bloodtype*EXP.DIET.ECorrected.CarbsAll	rs1824549C/C	4686	0.291324	0.061516	4.73574	2.25e-06	0.0257963
LACTOSECAT-PWY (secretors only)= age+gender+ rs1824549+ bloodtype*EXP.DIET.ECorrected.CarbsAll	EXP.DIET.ECorrected.CarbsAll:Blood_O	4686	0.656129	0.517415	1.26809	0.204829	0.0257963
LACTOSECAT-PWY (secretors only)= age+gender+ rs1824549+ bloodtype*EXP.DIET.ECorrected.Maltose	Blood_O	4686	-0.222803	0.100229	-2.22293	0.0262682	0.0257847
LACTOSECAT-PWY (secretors only)= age+gender+ rs1824549+ bloodtype*EXP.DIET.ECorrected.Maltose	EXP.DIET.ECorrected.CarbsMaltose	4686	20.8165	9.4707	2.19799	0.0279988	0.0257847
LACTOSECAT-PWY (secretors only)= age+gender+ rs1824549+ bloodtype*EXP.DIET.ECorrected.Maltose	rs1824549C/C	4686	0.287718	0.0615502	4.67453	3.03e-06	0.0257847
LACTOSECAT-PWY (secretors only)= age+gender+ rs1824549+ bloodtype*EXP.DIET.ECorrected.Maltose	EXP.DIET.ECorrected.CarbsMaltose:Blood_O	4686	3.4954	13.4977	0.258962	0.795676	0.0257847
LACTOSECAT-PWY (secretors only)= age+gender+ rs1824549+ bloodtype*EXP.DIET.ECorrected.Sucrose	Blood_O	4686	-0.297478	0.0783923	-3.79473	0.00014967	0.0244091
LACTOSECAT-PWY (secretors only)= age+gender+ rs1824549+ bloodtype*EXP.DIET.ECorrected.Sucrose	EXP.DIET.ECorrected.CarbsSuchrose	4686	0.1293	0.56652	0.228235	0.819474	0.0244091
LACTOSECAT-PWY (secretors only)= age+gender+ rs1824549+ bloodtype*EXP.DIET.ECorrected.Sucrose	rs1824549C/C	4686	0.291886	0.0615584	4.74161	2.18e-06	0.0244091
LACTOSECAT-PWY (secretors only)= age+gender+ rs1824549+ bloodtype*EXP.DIET.ECorrected.Sucrose	EXP.DIET.ECorrected.CarbsSuchrose:Blood_O	4686	1.0965	0.806669	1.3593	0.174119	0.0244091
LACTOSECAT-PWY (secretors only)= age+gender+ rs1824549+ bloodtype*EXP.DIET.Ratios.CarbToFat	Blood_O	4686	-0.30276	0.115566	-2.6198	0.00882664	0.024296
LACTOSECAT-PWY (secretors only)= age+gender+ rs1824549+ bloodtype*EXP.DIET.Ratios.CarbToFat	EXP.DIET.Ratios.CarbToFat	4686	0.0359658	0.0615073	0.584741	0.55875	0.024296
LACTOSECAT-PWY (secretors only)= age+gender+ rs1824549+ bloodtype*EXP.DIET.Ratios.CarbToFat	rs1824549C/C	4686	0.292453	0.0615704	4.74989	2.1e-06	0.024296
LACTOSECAT-PWY (secretors only)= age+gender+ rs1824549+ bloodtype*EXP.DIET.Ratios.CarbToFat	EXP.DIET.Ratios.CarbToFat:Blood_O	4686	0.0797785	0.0861637	0.925894	0.354549	0.024296
LACTOSECAT-PWY (secretors only)= age+gender+ rs1824549+ bloodtype*EXP.DIET.Ratios.CarbToProtein	Blood_O	4686	-0.316421	0.134786	-2.34758	0.0189371	0.0240957
LACTOSECAT-PWY (secretors only)= age+gender+ rs1824549+ bloodtype*EXP.DIET.Ratios.CarbToProtein	EXP.DIET.Ratios.CarbToProtein	4686	0.0147976	0.0301676	0.490514	0.623793	0.0240957
LACTOSECAT-PWY (secretors only)= age+gender+ rs1824549+ bloodtype*EXP.DIET.Ratios.CarbToProtein	rs1824549C/C	4686	0.290971	0.061575	4.72547	2.36e-06	0.0240957
LACTOSECAT-PWY (secretors only)= age+gender+ rs1824549+ bloodtype*EXP.DIET.Ratios.CarbToProtein	EXP.DIET.Ratios.CarbToProtein:Blood_O	4686	0.0388637	0.0432843	0.897872	0.3693	0.0240957
LACTOSECAT-PWY (secretors only)= age+gender+ rs1824549+ bloodtype*EXP.DIET.Scores.LowCarb	Blood_O	4686	-0.122259	0.0674298	-1.81312	0.0698771	0.0239011
LACTOSECAT-PWY (secretors only)= age+gender+ rs1824549+ bloodtype*EXP.DIET.Scores.LowCarb	EXP.DIET.Scores.LowCarb	4686	0.00093191	0.00284988	0.327	0.743683	0.0239011
LACTOSECAT-PWY (secretors only)= age+gender+ rs1824549+ bloodtype*EXP.DIET.Scores.LowCarb	rs1824549C/C	4686	0.291898	0.0615752	4.74051	2.2e-06	0.0239011
LACTOSECAT-PWY (secretors only)= age+gender+ rs1824549+ bloodtype*EXP.DIET.Scores.LowCarb	EXP.DIET.Scores.LowCarb:Blood_O	4686	-0.005092	0.00407541	-1.24944	0.211567	0.0239011
LACTOSECAT-PWY (non-secretors only)= age+gender+ rs1824549+ bloodtype*EXP.DIET.Amounts.GlycLoadTotal	Blood_O	1461	-0.0596221	0.1738	-0.343051	0.73161	0.0195626
LACTOSECAT-PWY (non-secretors only)= age+gender+ rs1824549+ bloodtype*EXP.DIET.Amounts.GlycLoadTotal	EXP.DIET.Amounts.GlycLoadTotal	1461	0.00120669	0.0009399	1.28385	0.1994	0.0195626
LACTOSECAT-PWY (non-secretors only)= age+gender+ rs1824549+ bloodtype*EXP.DIET.Amounts.GlycLoadTotal	rs1824549C/C	1461	0.343794	0.102728	3.34663	0.00083887	0.0195626
LACTOSECAT-PWY (non-secretors only)= age+gender+ rs1824549+ bloodtype*EXP.DIET.Amounts.GlycLoadTotal	EXP.DIET.Amounts.GlycLoadTotal:Blood_O	1461	-0.0001225	0.00129436	-0.0946259	0.924625	0.0195626
LACTOSECAT-PWY (non-secretors only)= age+gender+ rs1824549+ bloodtype*EXP.DIET.ECorrected.AlchAll	Blood_O	1461	-0.0628086	0.0691539	-0.908244	0.3639	0.0183794
LACTOSECAT-PWY (non-secretors only)= age+gender+ rs1824549+ bloodtype*EXP.DIET.ECorrected.AlchAll	EXP.DIET.ECorrected.AlchAll	1461	-0.54823	1.2416	-0.441551	0.65888	0.0183794
LACTOSECAT-PWY (non-secretors only)= age+gender+ rs1824549+ bloodtype*EXP.DIET.ECorrected.AlchAll	rs1824549C/C	1461	0.343162	0.102707	3.34118	0.00085538	0.0183794
LACTOSECAT-PWY (non-secretors only)= age+gender+ rs1824549+ bloodtype*EXP.DIET.ECorrected.AlchAll	EXP.DIET.ECorrected.AlchAll:Blood_O	1461	-0.457209	1.77243	-0.257956	0.796477	0.0183794
LACTOSECAT-PWY (non-secretors only)= age+gender+ rs1824549+ bloodtype*EXP.DIET.ECorrected.CarbsAll	Blood_O	1461	0.308859	0.416526	0.741512	0.458503	0.0238699
LACTOSECAT-PWY (non-secretors only)= age+gender+ rs1824549+ bloodtype*EXP.DIET.ECorrected.CarbsAll	EXP.DIET.ECorrected.CarbsAll	1461	1.72162	0.633039	2.71961	0.00661377	0.0238699
LACTOSECAT-PWY (non-secretors only)= age+gender+ rs1824549+ bloodtype*EXP.DIET.ECorrected.CarbsAll	rs1824549C/C	1461	0.347769	0.10242	3.39553	0.00070341	0.0238699
LACTOSECAT-PWY (non-secretors only)= age+gender+ rs1824549+ bloodtype*EXP.DIET.ECorrected.CarbsAll	EXP.DIET.ECorrected.CarbsAll:Blood_O	1461	-0.846108	0.928868	-0.910902	0.362498	0.0238699
LACTOSECAT-PWY (non-secretors only)= age+gender+ rs1824549+ bloodtype*EXP.DIET.ECorrected.Maltose	Blood_O	1461	-0.0225816	0.179466	-0.125827	0.899886	0.0191182
LACTOSECAT-PWY (non-secretors only)= age+gender+ rs1824549+ bloodtype*EXP.DIET.ECorrected.Maltose	EXP.DIET.ECorrected.CarbsMaltose	1461	19.4786	16.5308	1.17832	0.238862	0.0191182
LACTOSECAT-PWY (non-secretors only)= age+gender+ rs1824549+ bloodtype*EXP.DIET.ECorrected.Maltose	rs1824549C/C	1461	0.337446	0.102695	3.28589	0.00104083	0.0191182
LACTOSECAT-PWY (non-secretors only)= age+gender+ rs1824549+ bloodtype*EXP.DIET.ECorrected.Maltose	EXP.DIET.ECorrected.CarbsMaltose:Blood_O	1461	-6.99676	24.3408	-0.28745	0.773809	0.0191182
LACTOSECAT-PWY (non-secretors only)= age+gender+ rs1824549+ bloodtype*EXP.DIET.ECorrected.Sucrose	Blood_O	1461	0.142559	0.140931	1.01155	0.311922	0.0274876
LACTOSECAT-PWY (non-secretors only)= age+gender+ rs1824549+ bloodtype*EXP.DIET.ECorrected.Sucrose	EXP.DIET.ECorrected.CarbsSuchrose	1461	3.50319	0.962023	3.64148	0.00028058	0.0274876
LACTOSECAT-PWY (non-secretors only)= age+gender+ rs1824549+ bloodtype*EXP.DIET.ECorrected.Sucrose	rs1824549C/C	1461	0.339801	0.102234	3.32375	0.00091024	0.0274876
LACTOSECAT-PWY (non-secretors only)= age+gender+ rs1824549+ bloodtype*EXP.DIET.ECorrected.Sucrose	EXP.DIET.ECorrected.CarbsSuchrose:Blood_O	1461	-2.36844	1.44018	-1.64454	0.10028	0.0274876
LACTOSECAT-PWY (non-secretors only)= age+gender+ rs1824549+ bloodtype*EXP.DIET.Ratios.CarbToFat	Blood_O	1461	0.173917	0.202023	0.860877	0.389448	0.022458
LACTOSECAT-PWY (non-secretors only)= age+gender+ rs1824549+ bloodtype*EXP.DIET.Ratios.CarbToFat	EXP.DIET.Ratios.CarbToFat	1461	0.263855	0.104988	2.5132	0.0120714	0.022458
LACTOSECAT-PWY (non-secretors only)= age+gender+ rs1824549+ bloodtype*EXP.DIET.Ratios.CarbToFat	rs1824549C/C	1461	0.350055	0.10255	3.41352	0.00065892	0.022458
LACTOSECAT-PWY (non-secretors only)= age+gender+ rs1824549+ bloodtype*EXP.DIET.Ratios.CarbToFat	EXP.DIET.Ratios.CarbToFat:Blood_O	1461	-0.185873	0.150237	-1.2372	0.216212	0.022458
LACTOSECAT-PWY (non-secretors only)= age+gender+ rs1824549+ bloodtype*EXP.DIET.Ratios.CarbToProtein	Blood_O	1461	0.209436	0.235702	0.888564	0.374385	0.0227858
LACTOSECAT-PWY (non-secretors only)= age+gender+ rs1824549+ bloodtype*EXP.DIET.Ratios.CarbToProtein	EXP.DIET.Ratios.CarbToProtein	1461	0.136276	0.0523047	2.60542	0.00926974	0.0227858
LACTOSECAT-PWY (non-secretors only)= age+gender+ rs1824549+ bloodtype*EXP.DIET.Ratios.CarbToProtein	rs1824549C/C	1461	0.343103	0.102455	3.34883	0.00083229	0.0227858
LACTOSECAT-PWY (non-secretors only)= age+gender+ rs1824549+ bloodtype*EXP.DIET.Ratios.CarbToProtein	EXP.DIET.Ratios.CarbToProtein:Blood_O	1461	-0.09258	0.0757745	-1.22178	0.221988	0.0227858
LACTOSECAT-PWY (non-secretors only)= age+gender+ rs1824549+ bloodtype*EXP.DIET.Scores.LowCarb	Blood_O	1461	-0.144129	0.121916	-1.1822	0.237318	0.023296
LACTOSECAT-PWY (non-secretors only)= age+gender+ rs1824549+ bloodtype*EXP.DIET.Scores.LowCarb	EXP.DIET.Scores.LowCarb	1461	-0.0125224	0.00499134	-2.50883	0.0122211	0.023296
LACTOSECAT-PWY (non-secretors only)= age+gender+ rs1824549+ bloodtype*EXP.DIET.Scores.LowCarb	rs1824549C/C	1461	0.347138	0.102465	3.38788	0.00072317	0.023296
LACTOSECAT-PWY (non-secretors only)= age+gender+ rs1824549+ bloodtype*EXP.DIET.Scores.LowCarb	EXP.DIET.Scores.LowCarb:Blood_O	1461	0.00512916	0.00733995	0.698801	0.484788	0.023296
