## Supplementary Table 6 for "Effect of host genetics on the gut microbiome in 7,738 participants of the Dutch Microbiome Project"

### Sheet: S6
Supplementary Table 6. Replication results in the MiBioGEN cohort												MIBIOGEN Results from Kurilshikov et al 2020
Locus ID	Genes (Variant function)	id	chr	pos	ref	alt	Nsamples	BETA	SE	PVALUE	Trait	Nsamples	Taxonomy	PVALUE	BETA	SE	Direction
1	MCM6 (intronic);	rs182549	2	136616754	C	T	7252	-0.153302	0.0196364	5.85582e-15	k__Bacteria.p__Actinobacteria.c__Actinobacteria.o__Bifidobacteriales.f__Bifidobacteriaceae	14915	family.Bifidobacteriaceae.id.433	5.942e-20	-0.11707	0.0126703	concordant
1	MCM6 (intronic);	rs182549	2	136616754	C	T	7252	-0.153278	0.0196365	5.91372e-15	k__Bacteria.p__Actinobacteria.c__Actinobacteria.o__Bifidobacteriales	14915	order.Bifidobacteriales.id.432	5.942e-20	-0.11707	0.0126703	concordant
1	MCM6 (intronic);	rs182549	2	136616754	C	T	7252	-0.152231	0.0196209	8.5872e-15	k__Bacteria.p__Actinobacteria.c__Actinobacteria.o__Bifidobacteriales.f__Bifidobacteriaceae.g__Bifidobacterium	14778	genus.Bifidobacterium.id.436	1.27822e-20	-0.119703	0.0127294	concordant
2	ABO (intronic)	rs8176645	9	136149098	T	A	2041	-0.253949	0.0337764	5.54034e-14	k__Bacteria.p__Actinobacteria.c__Actinobacteria.o__Bifidobacteriales.f__Bifidobacteriaceae.g__Bifidobacterium.s__Bifidobacterium_bifidum	-					concordant
1	DARS1 (intronic)	rs6754311	2	136707982	T	C	6328	0.155851	0.020817	7.06245e-14	k__Bacteria.p__Actinobacteria.c__Actinobacteria.o__Bifidobacteriales.f__Bifidobacteriaceae.g__Bifidobacterium.s__Bifidobacterium_adolescentis	-
1	MCM6 (intronic);	rs182549	2	136616754	C	T	7727	-0.139995	0.0191017	2.32064e-13	k__Bacteria.p__Actinobacteria.c__Actinobacteria	16313	class.Actinobacteria.id.419	3.79006e-20	-0.111489	0.012066	concordant
1	MCM6 (intronic);	rs182549	2	136616754	C	T	7727	-0.139992	0.0191018	2.32292e-13	k__Bacteria.p__Actinobacteria	17990	phylum.Actinobacteria.id.400	1.12717e-13	-0.0846375	0.0114864	concordant
2	ABO (intronic)	rs550057	9	136146597	C	T	7210	0.124063	0.0191538	9.34335e-11	k__Bacteria.p__Actinobacteria.c__Actinobacteria.o__Coriobacteriales.f__Coriobacteriaceae.g__Collinsella	14334	genus.Collinsella.id.815	1.8268e-05	0.0641207	0.014859	concordant
2	ABO (intronic)	rs550057	9	136146597	C	T	7685	0.110172	0.0185759	3.01242e-09	k__Bacteria.p__Actinobacteria.c__Actinobacteria.o__Coriobacteriales.f__Coriobacteriaceae	-
2	ABO (intronic)	rs550057	9	136146597	C	T	7685	0.110155	0.0185759	3.02942e-09	k__Bacteria.p__Actinobacteria.c__Actinobacteria.o__Coriobacteriales	-
2	ABO (intronic)	rs550057	9	136146597	C	T	7056	0.108642	0.0193746	2.05314e-08	k__Bacteria.p__Actinobacteria.c__Actinobacteria.o__Coriobacteriales.f__Coriobacteriaceae.g__Collinsella.s__Collinsella_aerofaciens	-
3	SGCZ (intron)	rs28450200	8	15070111	C	T	3022	0.193309	0.0340527	1.37269e-08	k__Bacteria.p__Bacteroidetes.c__Bacteroidia.o__Bacteroidales.f__Rikenellaceae.g__Alistipes.s__Alistipes_sp_AP11	-
4	COL23A1 (intron)	rs73344869	5	177746345	C	T	7728	0.172423	0.0307724	2.10469e-08	k__Bacteria.p__Bacteroidetes.c__Bacteroidia.o__Bacteroidales.f__Rikenellaceae	16753	family.Rikenellaceae.id.967	0.0253291	-0.0504881	0.0220695	discordant
4	COL23A1 (intron)	rs73344869	5	177746345	C	T	7728	0.172349	0.0307767	2.14399e-08	k__Bacteria.p__Bacteroidetes.c__Bacteroidia.o__Bacteroidales.f__Rikenellaceae.g__Alistipes	16647	genus.Alistipes.id.968	0.0250179	-0.0499528	0.0221318	discordant
1	RH3DM1 (missense)	rs1446585	2	136407479	A	G	6650	0.115634	0.0209054	3.18e-08	k__Bacteria.p__Actinobacteria.c__Actinobacteria.o__Bifidobacteriales.f__Bifidobacteriaceae.g__Bifidobacterium.s__Bifidobacterium_longum	-
5	TNFAIP2 (intronic); LINC0067 (intronic)	rs2282037	14	103588515	C	T	6494	-0.102233	0.0186334	4.09789e-08	k__Bacteria.p__Firmicutes.c__Negativicutes	17724	class.Negativicutes.id.2164	0.0165231	0.0255855	0.0106644	discordant
5	TNFAIP2 (intronic); LINC0067 (intronic)	rs2282037	14	103588515	C	T	6494	-0.102229	0.0186333	4.10393e-08	k__Bacteria.p__Firmicutes.c__Negativicutes.o__Selenomonadales	17724	order.Selenomonadales.id.2165	0.0165231	0.0255855	0.0106644	discordant
6	DMD (intron)	rs921896	X	32213962	T	C	4971	0.0934248	0.0170344	4.14694e-08	k__Bacteria.p__Proteobacteria.c__Gammaproteobacteria.o__Enterobacteriales.f__Enterobacteriaceae.g__Escherichia.s__Escherichia_unclassified	-
	NOTES
	results for rs550057 are reported through proxy SNP rs635634, R2=0.57 in 1000Genomes Europeans. Beta refers to alternative allele T
	chromosome X was not analyzed
