## Supplementary Table 7 for "Effect of host genetics on the gut microbiome in 7,738 participants of the Dutch Microbiome Project"

### Sheet: S7
Supplementary Table 7. Replication results in the LL-DEEP cohort												LLDEEP Results from Sanna et al Nat Gen 2019
Locus ID	Genes (Variant function)	id	chr	pos	ref	alt	Nsamples	BETA	SE	PVALUE	Trait	Nsamples	PVALUE	BETA	SE	Direction
Taxa
1	MCM6 (intronic);	rs182549	2	136616754	C	T	7252	-0.153302	0.0196364	5.85582e-15	k__Bacteria.p__Actinobacteria.c__Actinobacteria.o__Bifidobacteriales.f__Bifidobacteriaceae	952	6.387e-07	-0.2522	0.05031	concordant
1	MCM6 (intronic);	rs182549	2	136616754	C	T	7252	-0.153278	0.0196365	5.91372e-15	k__Bacteria.p__Actinobacteria.c__Actinobacteria.o__Bifidobacteriales	952	6.387e-07	-0.2522	0.05031	concordant
1	MCM6 (intronic);	rs182549	2	136616754	C	T	7252	-0.152231	0.0196209	8.5872e-15	k__Bacteria.p__Actinobacteria.c__Actinobacteria.o__Bifidobacteriales.f__Bifidobacteriaceae.g__Bifidobacterium	952	6.021e-07	-0.2528	0.05031	concordant
2	ABO (intronic)	rs8176645	9	136149098	T	A	2041	-0.253949	0.0337764	5.54034e-14	k__Bacteria.p__Actinobacteria.c__Actinobacteria.o__Bifidobacteriales.f__Bifidobacteriaceae.g__Bifidobacterium.s__Bifidobacterium_bifidum	952	0.01012	-0.1367	0.05304	concordant
1	DARS1 (intronic)	rs6754311	2	136707982	T	C	6328	0.155851	0.020817	7.06245e-14	k__Bacteria.p__Actinobacteria.c__Actinobacteria.o__Bifidobacteriales.f__Bifidobacteriaceae.g__Bifidobacterium.s__Bifidobacterium_adolescentis	952	6.545e-05	0.1988	0.04958
1	MCM6 (intronic);	rs182549	2	136616754	C	T	7727	-0.139995	0.0191017	2.32064e-13	k__Bacteria.p__Actinobacteria.c__Actinobacteria	952	2.302e-06	-0.2404	0.05058	concordant
1	MCM6 (intronic);	rs182549	2	136616754	C	T	7727	-0.139992	0.0191018	2.32292e-13	k__Bacteria.p__Actinobacteria	952	3.792e-06	-0.2352	0.05059	concordant
2	ABO (intronic)	rs550057	9	136146597	C	T	7210	0.124063	0.0191538	9.34335e-11	k__Bacteria.p__Actinobacteria.c__Actinobacteria.o__Coriobacteriales.f__Coriobacteriaceae.g__Collinsella	952	0.311	0.05168	0.05098	concordant
2	ABO (intronic)	rs550057	9	136146597	C	T	7685	0.110172	0.0185759	3.01242e-09	k__Bacteria.p__Actinobacteria.c__Actinobacteria.o__Coriobacteriales.f__Coriobacteriaceae	952	0.4431	0.03932	0.05125	concordant
2	ABO (intronic)	rs550057	9	136146597	C	T	7685	0.110155	0.0185759	3.02942e-09	k__Bacteria.p__Actinobacteria.c__Actinobacteria.o__Coriobacteriales	952	0.464	0.03758	0.0513	concordant
2	ABO (intronic)	rs550057	9	136146597	C	T	7056	0.108642	0.0193746	2.05314e-08	k__Bacteria.p__Actinobacteria.c__Actinobacteria.o__Coriobacteriales.f__Coriobacteriaceae.g__Collinsella.s__Collinsella_aerofaciens	-
3	SGCZ (intron)	rs28450200	8	15070111	C	T	3022	0.193309	0.0340527	1.37269e-08	k__Bacteria.p__Bacteroidetes.c__Bacteroidia.o__Bacteroidales.f__Rikenellaceae.g__Alistipes.s__Alistipes_sp_AP11	-
4	COL23A1 (intron)	rs73344869	5	177746345	C	T	7728	0.172423	0.0307724	2.10469e-08	k__Bacteria.p__Bacteroidetes.c__Bacteroidia.o__Bacteroidales.f__Rikenellaceae	952	0.1056	0.1519	0.09379	concordant
4	COL23A1 (intron)	rs73344869	5	177746345	C	T	7728	0.172349	0.0307767	2.14399e-08	k__Bacteria.p__Bacteroidetes.c__Bacteroidia.o__Bacteroidales.f__Rikenellaceae.g__Alistipes	952	0.1132	0.1487	0.0938	concordant
1	RH3DM1 (missense)	rs1446585	2	136407479	A	G	6650	0.115634	0.0209054	3.18e-08	k__Bacteria.p__Actinobacteria.c__Actinobacteria.o__Bifidobacteriales.f__Bifidobacteriaceae.g__Bifidobacterium.s__Bifidobacterium_longum	952	0.0005257	0.1754	0.0504	concordant
5	TNFAIP2 (intronic); LINC0067 (intronic)	rs2282037	14	103588515	C	T	6494	-0.102233	0.0186334	4.09789e-08	k__Bacteria.p__Firmicutes.c__Negativicutes	952	0.8943	0.006745	0.05074	discordant
5	TNFAIP2 (intronic); LINC0067 (intronic)	rs2282037	14	103588515	C	T	6494	-0.102229	0.0186333	4.10393e-08	k__Bacteria.p__Firmicutes.c__Negativicutes.o__Selenomonadales	952	0.5543	0.02513	0.04248	discordant
6	DMD (intron)	rs921896	X	32213962	T	C	4971	0.0934248	0.0170344	4.14694e-08	k__Bacteria.p__Proteobacteria.c__Gammaproteobacteria.o__Enterobacteriales.f__Enterobacteriaceae.g__Escherichia.s__Escherichia_unclassified	-
Pathways
2	ABO (intronic)	rs507666	9	136149399	G	A	7224	0.16989	0.0217316	5.38226e-15	"LACTOSECAT-PWY: lactose and galactose degradation I"	952	0.02713	0.1282	0.05795	concordant
7	intergenic	rs7513344	1	4220095	C	A	7738	0.181259	0.0301318	1.79283e-09	"PWY-6151: S-adenosyl L methionine cycle I"	952	0.919	0.008739	0.08592	concordant
8	AC105942.1 (intronic)	rs10159356	1	48103139	A	G	3981	-0.140708	0.024349	7.52353e-09	"PWY-REDCITCYC: TCA cycle VIII (helicobacter)"	950	0.05438	0.1132	0.05874	discordant
9	WWOX (intron)	rs9927590	16	78318743	C	T	1760	-0.339265	0.0590702	9.27824e-09	"PWY-5088: L-glutamate degradation VIII to propanoate"	952	0.4347	0.06869	0.08791	discordant
10	SALL4 (intron)	rs79676117	20	50415961	A	C	7735	-0.211348	0.0370389	1.15583e-08	"PWY-7234: inosine-5'-phosphate biosynthesis III"	952	0.4751	0.08207	0.1149	discordant
11	AC010149.1 (intron)	rs11898768	2	231419306	A	G	3259	0.2225	0.0396483	2.00185e-08	"PWY-6708: ubiquinol-8 biosynthesis"	952	0.562	-0.04222	0.07278	discordant
12	closest genes: INSIG and BLACE	rs36182340	7	155118470	G	T	3114	0.235877	0.0420321	2.00197e-08	"P105-PWY: TCA cycle IV (2-oxoglutarate decarboxylase)"	952	0.9256	-0.007175	0.07685	discordant
13	LINC02851 (upstream)	rs820496	9	6703997	C	A	7738	-0.0946927	0.0169759	2.43198e-08	"ASPASN-PWY: superpathway of L-aspartate and L-asparagine biosynthesis"	952	0.339	0.4074	0.0483	discordant
14	SYNE2 (intronic)	rs17824268	14	64467727	T	C	5022	-0.207447	0.03728	2.62792e-08	"PWY-6612: superpathway of tetrahydrofolate biosynthesis"	952	0.7278	0.0314	0.09022	discordant
15	NUMB (intronic)	rs148280750	14	73763641	C	T	7737	-0.185296	0.0334145	2.93321e-08	"PYRIDNUCSYN-PWY: NAD biosynthesis I from aspartate"	952	0.2516	-0.1115	0.09723	concordant
16	closest gene: TSC22D2	rs1584586	3	150194351	G	A	7738	0.0920891	0.0166959	3.47413e-08	"PWY-841: superpathway of purine nucleotides de-novo biosynthesis I"	950	0.9812	0.001139	0.04845	concordant
17	closest genes: CNN3 and ALG14	rs12137024	1	95409858	G	A	7727	0.118929	0.0215732	3.53134e-08	"HISDEG-PWY: L-histidine degradation I"	952	0.5349	0.03695	0.05953	concordant
18	AL451048.1 (intron)	rs11795855	X	140027569	G	A	2185	0.153425	0.0278465	3.59472e-08	"ENTBACSYN-PWY: enterobactin biosynthesis"	-
19	SLC25A37 (intron)	rs2137304	8	23415240	G	A	7531	-0.156047	0.028477	4.25881e-08	"PWY-6353: purine nucleotides degradation II (aerobic)"	952	0.4789	0.05743	0.08107	discordant
20	GRAMD1B	rs2714053	11	123312063	A	G	7698	-0.0959623	0.017586	4.84967e-08	"PWY-6147: 6-hydroxymethyl dihydropterin diphosphate biosynthesis I"	950	0.8499	-0.009705	0.05128	concordant
