## Supplementary Table 9 for "Effect of host genetics on the gut microbiome in 7,738 participants of the Dutch Microbiome Project"

### Sheet: S9
Supplementary Table 9. Publicly available datasets used in the MR analysis in this study
MRC IEU ID	trait	year_made_public	author	pmid	unit_of_effect	sample_size	nsnp	ncase if binary	ncontrols if binary	category	note
ukb-b-5359	Alcohol	2018	Ben Elsworth		SD	64979	9851867			Categorical Ordered	100022: Output from GWAS pipeline using Phesant derived variables from UKBiobank
ukb-b-5779	Alcohol intake frequency.	2018	Ben Elsworth		SD	462346	9851867			Categorical Ordered	1558: Output from GWAS pipeline using Phesant derived variables from UKBiobank
ukb-b-2862	Beef intake	2018	Ben Elsworth		SD	461053	9851867			Categorical Ordered	1369: Output from GWAS pipeline using Phesant derived variables from UKBiobank
ukb-b-8951	Calcium	2018	Ben Elsworth		SD	64979	9851867			Continuous	100024: Output from GWAS pipeline using Phesant derived variables from UKBiobank
ukb-b-7244	Carbohydrate	2018	Ben Elsworth		SD	64979	9851867			Continuous	100005: Output from GWAS pipeline using Phesant derived variables from UKBiobank
ukb-b-16202	Carotene	2018	Ben Elsworth		SD	64979	9851867			Continuous	100019: Output from GWAS pipeline using Phesant derived variables from UKBiobank
ukb-b-15926	Cereal intake	2018	Ben Elsworth		SD	441640	9851867			Categorical Ordered	1458: Output from GWAS pipeline using Phesant derived variables from UKBiobank
ukb-b-1489	Cheese intake	2018	Ben Elsworth		SD	451486	9851867			Categorical Ordered	1408: Output from GWAS pipeline using Phesant derived variables from UKBiobank
ukb-b-9508	Coffee consumed	2018	Ben Elsworth		SD	64949	9851867	45788	19161	Binary	100240: Output from GWAS pipeline using Phesant derived variables from UKBiobank
ukb-b-5237	Coffee intake	2018	Ben Elsworth		SD	428860	9851867			Categorical Ordered	1498: Output from GWAS pipeline using Phesant derived variables from UKBiobank
ukb-b-8089	Cooked vegetable intake	2018	Ben Elsworth		SD	448651	9851867			Categorical Ordered	1289: Output from GWAS pipeline using Phesant derived variables from UKBiobank
ukb-b-16576	Dried fruit intake	2018	Ben Elsworth		SD	421764	9851867			Categorical Ordered	1319: Output from GWAS pipeline using Phesant derived variables from UKBiobank
ukb-b-7323	Energy	2018	Ben Elsworth		SD	64979	9851867			Continuous	100002: Output from GWAS pipeline using Phesant derived variables from UKBiobank
ukb-b-19085	Englyst dietary fibre	2018	Ben Elsworth		SD	64979	9851867			Continuous	100009: Output from GWAS pipeline using Phesant derived variables from UKBiobank
ukb-b-12379	Fat	2018	Ben Elsworth		SD	64979	9851867			Continuous	100004: Output from GWAS pipeline using Phesant derived variables from UKBiobank
ukb-b-11349	Folate	2018	Ben Elsworth		SD	64979	9851867			Continuous	100014: Output from GWAS pipeline using Phesant derived variables from UKBiobank
ukb-b-13330	Food weight	2018	Ben Elsworth		SD	64979	9851867			Continuous	100001: Output from GWAS pipeline using Phesant derived variables from UKBiobank
ukb-b-3881	Fresh fruit intake	2018	Ben Elsworth		SD	446462	9851867			Categorical Ordered	1309: Output from GWAS pipeline using Phesant derived variables from UKBiobank
ukb-b-15590	Hip circumference	2018	Ben Elsworth		SD	462117	9851867			Continuous	49: Output from GWAS pipeline using Phesant derived variables from UKBiobank
ukb-b-14203	Hot drink temperature	2018	Ben Elsworth		SD	457873	9851867			Categorical Ordered	1518: Output from GWAS pipeline using Phesant derived variables from UKBiobank
ukb-b-20447	Iron	2018	Ben Elsworth		SD	64979	9851867			Continuous	100011: Output from GWAS pipeline using Phesant derived variables from UKBiobank
ukb-b-14179	Lamb/mutton intake	2018	Ben Elsworth		SD	460006	9851867			Categorical Ordered	1379: Output from GWAS pipeline using Phesant derived variables from UKBiobank
ukb-b-7372	Magnesium	2018	Ben Elsworth		SD	64979	9851867			Continuous	100017: Output from GWAS pipeline using Phesant derived variables from UKBiobank
ukb-b-2966	Milk intake	2018	Ben Elsworth		SD	64943	9851867			Categorical Ordered	100520: Output from GWAS pipeline using Phesant derived variables from UKBiobank
ukb-b-2393	Never eat eggs, dairy, wheat, sugar: I eat all of the above	2018	Ben Elsworth		SD	461046	9851867	355835	105211	Binary	6144#5: Output from GWAS pipeline using Phesant derived variables from UKBiobank
ukb-b-5495	Never eat eggs, dairy, wheat, sugar: Sugar or foods/drinks containing sugar	2018	Ben Elsworth		SD	461046	9851867	86648	374398	Binary	6144#4: Output from GWAS pipeline using Phesant derived variables from UKBiobank
ukb-b-3599	Never eat eggs, dairy, wheat, sugar: Wheat products	2018	Ben Elsworth		SD	461046	9851867	12408	448638	Binary	6144#3: Output from GWAS pipeline using Phesant derived variables from UKBiobank
ukb-b-17627	Non-oily fish intake	2018	Ben Elsworth		SD	460880	9851867			Categorical Ordered	1339: Output from GWAS pipeline using Phesant derived variables from UKBiobank
ukb-b-2209	Oily fish intake	2018	Ben Elsworth		SD	460443	9851867			Categorical Ordered	1329: Output from GWAS pipeline using Phesant derived variables from UKBiobank
ukb-b-18445	Polyunsaturated fat	2018	Ben Elsworth		SD	64979	9851867			Continuous	100007: Output from GWAS pipeline using Phesant derived variables from UKBiobank
ukb-b-5640	Pork intake	2018	Ben Elsworth		SD	460162	9851867			Categorical Ordered	1389: Output from GWAS pipeline using Phesant derived variables from UKBiobank
ukb-b-5811	Portion size	2018	Ben Elsworth		SD	64949	9851867			Categorical Ordered	100010: Output from GWAS pipeline using Phesant derived variables from UKBiobank
ukb-b-17881	Potassium	2018	Ben Elsworth		SD	64979	9851867			Continuous	100016: Output from GWAS pipeline using Phesant derived variables from UKBiobank
ukb-b-8006	Poultry intake	2018	Ben Elsworth		SD	461900	9851867			Categorical Ordered	1359: Output from GWAS pipeline using Phesant derived variables from UKBiobank
ukb-b-6324	Processed meat intake	2018	Ben Elsworth		SD	461981	9851867			Categorical Ordered	1349: Output from GWAS pipeline using Phesant derived variables from UKBiobank
ukb-b-12043	Protein	2018	Ben Elsworth		SD	64979	9851867			Continuous	100003: Output from GWAS pipeline using Phesant derived variables from UKBiobank
ukb-b-17406	Retinol	2018	Ben Elsworth		SD	62991	9851867			Continuous	100018: Output from GWAS pipeline using Phesant derived variables from UKBiobank
ukb-b-1996	Salad / raw vegetable intake	2018	Ben Elsworth		SD	435435	9851867			Categorical Ordered	1299: Output from GWAS pipeline using Phesant derived variables from UKBiobank
ukb-b-8121	Salt added to food	2018	Ben Elsworth		SD	462630	9851867			Categorical Ordered	1478: Output from GWAS pipeline using Phesant derived variables from UKBiobank
ukb-b-8369	Saturated fat	2018	Ben Elsworth		SD	64979	9851867			Continuous	100006: Output from GWAS pipeline using Phesant derived variables from UKBiobank
ukb-b-8537	Starch	2018	Ben Elsworth		SD	64979	9851867			Continuous	100023: Output from GWAS pipeline using Phesant derived variables from UKBiobank
ukb-b-17079	Total sugars	2018	Ben Elsworth		SD	64979	9851867			Continuous	100008: Output from GWAS pipeline using Phesant derived variables from UKBiobank
ukb-b-2909	Variation in diet	2018	Ben Elsworth		SD	460884	9851867			Categorical Ordered	1548: Output from GWAS pipeline using Phesant derived variables from UKBiobank
ukb-b-19524	Vitamin B12	2018	Ben Elsworth		SD	64979	9851867			Continuous	100013: Output from GWAS pipeline using Phesant derived variables from UKBiobank
ukb-b-7864	Vitamin B6	2018	Ben Elsworth		SD	64979	9851867			Continuous	100012: Output from GWAS pipeline using Phesant derived variables from UKBiobank
ukb-b-19390	Vitamin C	2018	Ben Elsworth		SD	64979	9851867			Continuous	100015: Output from GWAS pipeline using Phesant derived variables from UKBiobank
ukb-b-18593	Vitamin D	2018	Ben Elsworth		SD	64979	9851867			Continuous	100021: Output from GWAS pipeline using Phesant derived variables from UKBiobank
ukb-b-6888	Vitamin E	2018	Ben Elsworth		SD	64979	9851867			Continuous	100025: Output from GWAS pipeline using Phesant derived variables from UKBiobank
ukb-b-14898	Water intake	2018	Ben Elsworth		SD	427588	9851867			Categorical Ordered	1528: Output from GWAS pipeline using Phesant derived variables from UKBiobank
ieu-a-44	Asthma	2007	Moffatt MF	20860503	Log(Odds ratio)	26475	546183	10365	16110	Disease
ieu-a-835	Body mass index	2015	Locke AE	25673413	SD (kg/m^2)	322154	2554668			Risk factor
ukb-d-1448_1	Bread type: White	2018	Neale lab		Log(Odds ratio)	348424	13586247	91452	256972	Binary	http://www.nealelab.is/uk-biobank/
ukb-d-1448_3	Bread type: Wholemeal or wholegrain	2018	Neale lab		Log(Odds ratio)	348424	13586247	201013	147411	Binary	http://www.nealelab.is/uk-biobank/
ieu-a-276	Celiac disease	2010	Dubois PC	20190752	Log(Odds ratio)	15283	523399	4533	10750	Disease	Effect allele frequencies are missing
ukb-d-1468_4	Cereal type: Muesli	2018	Neale lab		Log(Odds ratio)	299898	13584943	61523	238375	Binary	http://www.nealelab.is/uk-biobank/
ukb-d-1508_3	Coffee type: Ground coffee (include espresso, filter etc)	2018	Neale lab		Log(Odds ratio)	283449	13584120	64962	218487	Binary	http://www.nealelab.is/uk-biobank/
ukb-d-1508_2	Coffee type: Instant coffee	2018	Neale lab		Log(Odds ratio)	283449	13584120	158386	125063	Binary	http://www.nealelab.is/uk-biobank/
ieu-a-8	Coronary heart disease	2011	Schunkert H	21378990	Log(Odds ratio)	86995	2420361	22233	64762	Disease
ieu-a-30	Crohn's disease	2015	Liu	26192919	Log(Odds ratio)	20883	12276506	5956	14927	Disease
ieu-a-996	Eczema	2014	Paternoster	26482879	Log(Odds ratio)	40835	11059641	10788	30047	Disease	23andME excluded
ukb-d-30760_irnt	HDL cholesterol	2018	Neale lab		SD		13585298			Metabolites	http://www.nealelab.is/uk-biobank/
ieu-a-31	Inflammatory bowel disease	2015	Liu	26192919	Log(Odds ratio)	34652	12716084	12882	21770	Disease
ieu-a-1024	Multiple sclerosis	2011	Sawcer S	21833088	Log(Odds ratio)	27098	465435	9722	17376	Disease
ukb-d-I9_MI	Myocardial infarction	2018	Neale lab		Log(Odds ratio)	361194	12640541	7018	354176	Binary	http://www.nealelab.is/uk-biobank/
ukb-d-2654_2	Non-butter spread type details: Flora Pro-Active or Benecol	2018	Neale lab		Log(Odds ratio)	190094	13579655	29048	161046	Binary	http://www.nealelab.is/uk-biobank/
ieu-a-812	Parkinson's disease	2009	Simon-Sanchez J	19915575	Log(Odds ratio)	5691	453218	1713	3978	Disease	Effect allele frequencies are missing
ieu-a-832	Rheumatoid arthritis	2014	Okada Y	24390342	Log(Odds ratio)	58284	8747963	14361	43923	Disease	Effect allele frequencies are missing; forward strand build 37
ukb-d-1428_1	Spread type: Butter/spreadable butter	2018	Neale lab		Log(Odds ratio)	360291	13586561	131190	229101	Binary	http://www.nealelab.is/uk-biobank/
ieu-a-815	Systemic lupus erythematosus	2008	Hom G	18204098	Log(Odds ratio)	3094	489877	1311	1783	Disease	Effect allele frequencies are missing
ukb-d-30870_irnt	Triglycerides	2018	Neale lab		SD		13586007			Metabolites	http://www.nealelab.is/uk-biobank/
ieu-a-26	Type 2 diabetes	2012	Morris	22885922	Log(Odds ratio)	69033	2473442	12171	56862	Disease	Effect allele frequencies are missing; forward strand
ieu-a-32	Ulcerative colitis	2015	Liu	26192919	Log(Odds ratio)	27432	12255197	6968	20464	Disease
ieu-a-73	Waist-to-hip ratio	2015	Shungin D	25673412	SD	212244	2560782			Risk factor	Effect allele frequecies are missing
ebi-a-GCST002222	LDL_cholesterol	2013	Willer_CJ	24097068	NA	94595	2409690
ebi-a-GCST006908	Ischemic_stroke	2018	Malik_R	29531354	Log(Odds ratio)	440328	8296492	406111	34217
ieu-a-1054	Gout	2013	Kottgen	23263486	NA	69374	2450548	67259	2115	Disease	Effect_allele_frequencies_are_missing
ieu-a-45	Anorexia_nervosa	2014	Boraska_V	24514567	NA	17767	1149254	14860	2907	Disease	Effect_allele_frequecies_are_missing
