## Supplementary Table 8 for "Effect of host genetics on the gut microbiome in 7,738 participants of the Dutch Microbiome Project"

### Sheet: S8
Supplementary Table 8. Replication results of the FINRISK study
LocusID	gene	Finnrisk_snp	chr	Position (b37)	UGLI_SNP	LD_r2	n.eff.allele_eff.allele_finnrisk_SNP	beta.Finnrisk	SE.Finnrisk	MAF.FinnRisk	pval.Finnrisk	strain.Finnrisk	n.eff.allele_eff.allele_UGLI_SNP	beta.UGLI	SE.UGLI	MAF.UGLI	pval.UGLI	stain.UGLI	NOTE
1	MITF	rs12637754	3	69840865	rs12637754	--	A_G	-0.0188591 -0.0203502	0.0033716 0.0036898	0.174072 0.174072	2.2e-08 3.5e-08	[1] d__Bacteria;p__Proteobacteria;c__Alphaproteobacteria;o__Acetobacterales [2] d__Bacteria;p__Proteobacteria;c__Alphaproteobacteria;o__Acetobacterales;f__Acetobacteraceae	A_G	-0.2954540 -0.2958095	0.06650758 0.06654436	0.1302411 0.1302411	8.89e-06 8.77e-06	[1] k__Bacteria.p__Actinobacteria.c__Actinobacteria.o__Coriobacteriales.f__Coriobacteriaceae.g__Gordonibacter [2]k__Bacteria.p__Actinobacteria.c__Actinobacteria.o__Coriobacteriales.f__Coriobacteriaceae.g__Gordonibacter.s__Gordonibacter_pamelaeae	Different bacteria
2	KIRREL3-AS3(dist=20570), LOC101929473(dist=40374)	rs642387	11	126896523	rs632222	0.919	A_G	-0.0561418 -0.0690588 -0.0826504 -0.0744719	0.00981042 0.01207480 0.01453760 0.01317020	0.374136 0.374136 0.374136 0.374136	1.0e-08 1.1e-08 1.3e-08 1.6e-08	[1] "d__Bacteria;p__Desulfobacterota_A" [2] "d__Bacteria;p__Desulfobacterota_A;c__Desulfovibrionia" [3] "d__Bacteria;p__Desulfobacterota_A;c__Desulfovibrionia;o__Desulfovibrionales;f__Desulfovibrionaceae" [4] "d__Bacteria;p__Desulfobacterota_A;c__Desulfovibrionia;o__Desulfovibrionales"	A_G	-0.114389	0.0291497	0.291862	8.7e-05	k__Bacteria.p__Proteobacteria.c__Deltaproteobacteria.o__Desulfovibrionales.f__Desulfovibrionaceae.g__Desulfovibrio	same direction a genus in f. Desulfovibrionaceae
3	RIC8B	rs4964491	12	107222515	rs10861661	1	G_A	0.0624279	0.0101913	0.186943	9e-10	d__Bacteria;p__Firmicutes_A;c__Clostridia;o__Oscillospirales;f__Oscillospiraceae;g__Flavonifractor;s__Flavonifractor sp900199495	A_C	-0.0809665	0.0195629	0.223689	3.4e-05	k__Bacteria.p__Firmicutes.c__Clostridia.o__Clostridiales.f__Lachnospiraceae.g__Lachnospiraceae_noname	Different bacteria of the same Phyla
