## Supplementary Table 1 for "Effect of host genetics on the gut microbiome in 7,738 participants of the Dutch Microbiome Project"

### Sheet: S1
Supplementary Table 1. Genome-wide significant results.
Locus ID	Genes (Variant function)	id	chr	pos	ref	alt	AF_Allele2	Nsamples	beta	SE	pval	imputationInfo	Trait
Taxa
1	MCM6 (intronic);	rs182549	2	136616754	C	T	0.755025	7252	-0.153302	0.0196364	5.85582e-15	0.946654	k__Bacteria.p__Actinobacteria.c__Actinobacteria.o__Bifidobacteriales.f__Bifidobacteriaceae
1	MCM6 (intronic);	rs182549	2	136616754	C	T	0.755025	7252	-0.153278	0.0196365	5.91372e-15	0.946654	k__Bacteria.p__Actinobacteria.c__Actinobacteria.o__Bifidobacteriales
1	MCM6 (intronic);	rs182549	2	136616754	C	T	0.755025	7252	-0.152231	0.0196209	8.5872e-15	0.946654	k__Bacteria.p__Actinobacteria.c__Actinobacteria.o__Bifidobacteriales.f__Bifidobacteriaceae.g__Bifidobacterium
2	ABO (intronic)	rs8176645	9	136149098	T	A	0.302548	2041	-0.253949	0.0337764	5.54034e-14	1	k__Bacteria.p__Actinobacteria.c__Actinobacteria.o__Bifidobacteriales.f__Bifidobacteriaceae.g__Bifidobacterium.s__Bifidobacterium_bifidum
1	DARS1 (intronic)	rs6754311	2	136707982	T	C	0.251472	6328	0.155851	0.020817	7.06245e-14	0.94443	k__Bacteria.p__Actinobacteria.c__Actinobacteria.o__Bifidobacteriales.f__Bifidobacteriaceae.g__Bifidobacterium.s__Bifidobacterium_adolescentis
1	MCM6 (intronic);	rs182549	2	136616754	C	T	0.756083	7727	-0.139995	0.0191017	2.32064e-13	0.946654	k__Bacteria.p__Actinobacteria.c__Actinobacteria
1	MCM6 (intronic);	rs182549	2	136616754	C	T	0.756083	7727	-0.139992	0.0191018	2.32292e-13	0.946654	k__Bacteria.p__Actinobacteria
2	ABO (intronic)	rs550057	9	136146597	C	T	0.25104	7210	0.124063	0.0191538	9.34335e-11	1	k__Bacteria.p__Actinobacteria.c__Actinobacteria.o__Coriobacteriales.f__Coriobacteriaceae.g__Collinsella
2	ABO (intronic)	rs550057	9	136146597	C	T	0.250228	7685	0.110172	0.0185759	3.01242e-09	1	k__Bacteria.p__Actinobacteria.c__Actinobacteria.o__Coriobacteriales.f__Coriobacteriaceae
2	ABO (intronic)	rs550057	9	136146597	C	T	0.250228	7685	0.110155	0.0185759	3.02942e-09	1	k__Bacteria.p__Actinobacteria.c__Actinobacteria.o__Coriobacteriales
2	ABO (intronic)	rs550057	9	136146597	C	T	0.251842	7056	0.108642	0.0193746	2.05314e-08	1	k__Bacteria.p__Actinobacteria.c__Actinobacteria.o__Coriobacteriales.f__Coriobacteriaceae.g__Collinsella.s__Collinsella_aerofaciens
3	SGCZ (intron)	rs28450200	8	15070111	C	T	0.826147	3022	0.193309	0.0340527	1.37269e-08	0.977365	k__Bacteria.p__Bacteroidetes.c__Bacteroidia.o__Bacteroidales.f__Rikenellaceae.g__Alistipes.s__Alistipes_sp_AP11
4	COL23A1 (intron)	rs73344869	5	177746345	C	T	0.0745717	7728	0.172423	0.0307724	2.10469e-08	0.988094	k__Bacteria.p__Bacteroidetes.c__Bacteroidia.o__Bacteroidales.f__Rikenellaceae
4	COL23A1 (intron)	rs73344869	5	177746345	C	T	0.0745717	7728	0.172349	0.0307767	2.14399e-08	0.988094	k__Bacteria.p__Bacteroidetes.c__Bacteroidia.o__Bacteroidales.f__Rikenellaceae.g__Alistipes
1	RH3DM1 (missense)	rs1446585	2	136407479	A	G	0.22812	6650	0.115634	0.0209054	3.18e-08	1	k__Bacteria.p__Actinobacteria.c__Actinobacteria.o__Bifidobacteriales.f__Bifidobacteriaceae.g__Bifidobacterium.s__Bifidobacterium_longum
5	TNFAIP2 (intronic); LINC0067 (intronic)	rs2282037	14	103588515	C	T	0.521969	6494	-0.102233	0.0186334	4.09789e-08	0.883687	k__Bacteria.p__Firmicutes.c__Negativicutes
5	TNFAIP2 (intronic); LINC0067 (intronic)	rs2282037	14	103588515	C	T	0.521969	6494	-0.102229	0.0186333	4.10393e-08	0.883687	k__Bacteria.p__Firmicutes.c__Negativicutes.o__Selenomonadales
6	DMD (intron)	rs921896	X	32213962	T	C	0.464021	4971	0.0934248	0.0170344	4.14694e-08	1	k__Bacteria.p__Proteobacteria.c__Gammaproteobacteria.o__Enterobacteriales.f__Enterobacteriaceae.g__Escherichia.s__Escherichia_unclassified
Pathways
2	ABO (intronic)	rs507666	9	136149399	G	A	0.177602	7224	0.16989	0.0217316	5.38226e-15	1	"LACTOSECAT-PWY: lactose and galactose degradation I"
7	intergenic	rs7513344	1	4220095	C	A	0.0865728	7738	0.181259	0.0301318	1.79283e-09	0.841653	"PWY-6151: S-adenosyl L methionine cycle I"
8	AC105942.1 (intronic)	rs10159356	1	48103139	A	G	0.307959	3981	-0.140708	0.024349	7.52353e-09	0.946204	"PWY-REDCITCYC: TCA cycle VIII (helicobacter)"
9	WWOX (intron)	rs9927590	16	78318743	C	T	0.0843884	1760	-0.339265	0.0590702	9.27824e-09	0.998584	"PWY-5088: L-glutamate degradation VIII to propanoate"
10	SALL4 (intron)	rs79676117	20	50415961	A	C	0.0501897	7735	-0.211348	0.0370389	1.15583e-08	0.990572	"PWY-7234: inosine-5'-phosphate biosynthesis III"
11	AC010149.1 (intron)	rs11898768	2	231419306	A	G	0.117282	3259	0.2225	0.0396483	2.00185e-08	0.935447	"PWY-6708: ubiquinol-8 biosynthesis"
12	closest genes: INSIG and BLACE	rs36182340	7	155118470	G	T	0.903211	3114	0.235877	0.0420321	2.00197e-08	0.999728	"P105-PWY: TCA cycle IV (2-oxoglutarate decarboxylase)"
13	LINC02851 (upstream)	rs820496	9	6703997	C	A	0.545733	7738	-0.0946927	0.0169759	2.43198e-08	0.884923	"ASPASN-PWY: superpathway of L-aspartate and L-asparagine biosynthesis"
14	SYNE2 (intronic)	rs17824268	14	64467727	T	C	0.0775349	5022	-0.207447	0.03728	2.62792e-08	0.995488	"PWY-6612: superpathway of tetrahydrofolate biosynthesis"
15	NUMB (intronic)	rs148280750	14	73763641	C	T	0.070665	7737	-0.185296	0.0334145	2.93321e-08	0.903287	"PYRIDNUCSYN-PWY: NAD biosynthesis I from aspartate"
16	closest gene: TSC22D2	rs1584586	3	150194351	G	A	0.346666	7738	0.0920891	0.0166959	3.47413e-08	1	"PWY-841: superpathway of purine nucleotides de-novo biosynthesis I"
17	closest genes: CNN3 and ALG14	rs12137024	1	95409858	G	A	0.169299	7727	0.118929	0.0215732	3.53134e-08	0.986109	"HISDEG-PWY: L-histidine degradation I"
18	AL451048.1 (intron)	rs11795855	X	140027569	G	A	0.717815	2185	0.153425	0.0278465	3.59472e-08	1	"ENTBACSYN-PWY: enterobactin biosynthesis"
19	SLC25A37 (intron)	rs2137304	8	23415240	G	A	0.0902271	7531	-0.156047	0.028477	4.25881e-08	1	"PWY-6353: purine nucleotides degradation II (aerobic)"
20	GRAMD1B	rs2714053	11	123312063	A	G	0.598328	7698	-0.0959623	0.017586	4.84967e-08	0.862813	"PWY-6147: 6-hydroxymethyl dihydropterin diphosphate biosynthesis I"
