## Supplementary Table 2 for "Effect of host genetics on the gut microbiome in 7,738 participants of the Dutch Microbiome Project"

### Sheet: S2
Supplementary Table 2. Association at LCT locus under dominant model.
							Additive Model (each alllele T copy)			Dominant Model (CC vs T/C and TT)
rsid	chr	position	Ref.allele	Alt.allele	Alt.freq	Nsamples	Beta_Alt	SE	Pvalue	Beta	SE	Pvalue	Taxonomy
rs182549	2	136616754	C	T	0.755025	7252	-0.153302	0.0196364	5.85582e-15	-0.435798	0.0384325	8.37804e-30	k__Bacteria.p__Actinobacteria.c__Actinobacteria.o__Bifidobacteriales.f__Bifidobacteriaceae
rs182549	2	136616754	C	T	0.755025	7252	-0.153278	0.0196365	5.91372e-15	-0.435778	0.0384328	8.44053e-30	k__Bacteria.p__Actinobacteria.c__Actinobacteria.o__Bifidobacteriales
rs182549	2	136616754	C	T	0.754899	7244	-0.152231	0.0196209	8.5872e-15	-0.433649	0.0383075	1.04231e-29	k__Bacteria.p__Actinobacteria.c__Actinobacteria.o__Bifidobacteriales.f__Bifidobacteriaceae.g__Bifidobacterium
rs182549	2	136616754	C	T	0.753295	6328	-0.155766	0.020908	9.33085e-14	-0.458716	0.0441735	2.91911e-25	k__Bacteria.p__Actinobacteria.c__Actinobacteria.o__Bifidobacteriales.f__Bifidobacteriaceae.g__Bifidobacterium.s__Bifidobacterium_adolescentis
rs182549	2	136616754	C	T	0.756083	7727	-0.139995	0.0191017	2.32064e-13	-0.325026	0.0300217	2.58212e-27	k__Bacteria.p__Actinobacteria.c__Actinobacteria
rs182549	2	136616754	C	T	0.756083	7727	-0.139992	0.0191018	2.32292e-13	-0.32503	0.0300218	2.57943e-27	k__Bacteria.p__Actinobacteria
rs182549	2	136616754	C	T	0.754771	6650	-0.110425	0.0206962	9.52608e-08	-0.322269	0.0373215	5.87575e-18	k__Bacteria.p__Actinobacteria.c__Actinobacteria.o__Bifidobacteriales.f__Bifidobacteriaceae.g__Bifidobacterium.s__Bifidobacterium_longum
rs182549	2	136616754	C	T	0.758361	6411	0.0680888	0.0213738	0.00144445	0.184945	0.0416193	8.84e-06	k__Bacteria.p__Firmicutes.c__Clostridia.o__Clostridiales.f__Lachnospiraceae.g__Roseburia.s__Roseburia_inulinivorans
rs182549	2	136616754	C	T	0.735329	1138	-0.15521	0.0455664	0.00065863	-0.324339	0.0785443	3.64e-05	k__Bacteria.p__Actinobacteria.c__Actinobacteria.o__Bifidobacteriales.f__Bifidobacteriaceae.g__Bifidobacterium.s__Bifidobacterium_catenulatum
rs182549	2	136616754	C	T	0.755274	7056	-0.0504483	0.0202666	0.0128019	-0.113169	0.0277294	4.48e-05	k__Bacteria.p__Actinobacteria.c__Actinobacteria.o__Coriobacteriales.f__Coriobacteriaceae.g__Collinsella.s__Collinsella_aerofaciens
rs182549	2	136616754	C	T	0.755837	7210	-0.0488512	0.0200113	0.0146394	-0.112609	0.0286401	8.43e-05	k__Bacteria.p__Actinobacteria.c__Actinobacteria.o__Coriobacteriales.f__Coriobacteriaceae.g__Collinsella
rs182549	2	136616754	C	T	0.739841	2041	-0.0789678	0.0358172	0.0274718	-0.240596	0.0615714	9.32e-05	k__Bacteria.p__Actinobacteria.c__Actinobacteria.o__Bifidobacteriales.f__Bifidobacteriaceae.g__Bifidobacterium.s__Bifidobacterium_bifidum
