## Supplementary Table 3 for "Effect of host genetics on the gut microbiome in 7,738 participants of the Dutch Microbiome Project"

### Sheet: S3a
Supplementary table 3a. Effect of confounding factors at genome-wide significant results: Models with possible confounding factors
			Default model (Age+ sex)					(Age+ sex +laxatives_all) (N users=118)							(Age+ sex +PPIs) (N users=130)						(Age+ sex + antiinfectives_all) (N users=63)						(age+sex + BMI)						( ~ age+sex + Antibiotics_3m_before) users=450						( ~ age+sex + Bristol mean)						(Age+ sex +stool freq)
feature (taxa)	Chr:Position_ref_alt	rsID	N	Beta	SE	p-values		N	Beta	SE	p-values	p_diff (Cochran)			N	Beta	SE	p-values	p_diff (Cochran)		N	Beta	SE	p-values	p_diff (Cochran)		N	Beta	SE	p-values	p_diff (Cochran)		N	Beta	SE	p-values	p_diff (Cochran)		N	Beta	SE	p-values	p_diff (Cochran)		N	Beta	SE	p-values	p_diff (Cochran)
k__Bacteria.p__Actinobacteria.c__Actinobacteria	2:136616754_C_T	rs182549	7727	-0.139969	0.0191014	2.34197e-13		6377	-0.140392	0.0190911	1.92633e-13	0.982301			7727	-0.139799	0.0191025	2.51048e-13	0.992903		7727	-0.140207	0.0190955	2.09786e-13	0.990049		7727	-0.140331	0.0190904	1.96948e-13	0.984878		6377	-0.142459	0.0210539	1.32005e-11	0.901389		7203	-0.142521	0.0195554	3.14466e-13	0.894948		7203	-0.137236	0.019607	2.5721e-12	0.887721
k__Bacteria.p__Actinobacteria.c__Actinobacteria.o__Bifidobacteriales.f__Bifidobacteriaceae.g__Bifidobacterium	2:136616754_C_T	rs182549	7244	-0.152208	0.0196205	8.65719e-15		5976	-0.152614	0.0196105	7.1234e-15	0.983453			7244	-0.152029	0.0196192	9.26288e-15	0.992739		7244	-0.152012	0.0196184	9.30218e-15	0.99205		7244	-0.152374	0.0196063	7.7433e-15	0.993216		5976	-0.150223	0.0216521	3.97688e-12	0.923458		6757	-0.155928	0.020148	1.00079e-14	0.851587		6757	-0.151506	0.0201789	5.99786e-14	0.971864
k__Bacteria.p__Actinobacteria.c__Actinobacteria.o__Bifidobacteriales.f__Bifidobacteriaceae.g__Bifidobacterium.s__Bifidobacterium_adolescentis	2:136707982_T_C	rs6754311	6328	0.155845	0.0208165	7.06683e-14		5187	0.155944	0.020814	6.77006e-14	0.996227			6328	0.15565	0.0208156	7.57217e-14	0.992512		6328	0.155763	0.020816	7.273e-14	0.996838		6328	0.155858	0.020818	7.06363e-14	0.99952		5187	0.160149	0.0230208	3.48353e-12	0.844525		5890	0.162002	0.0215075	4.9834e-14	0.77113		5890	0.160535	0.0215099	8.43567e-14	0.82463
k__Bacteria.p__Actinobacteria.c__Actinobacteria.o__Bifidobacteriales.f__Bifidobacteriaceae.g__Bifidobacterium.s__Bifidobacterium_bifidum	9:136149098_T_A	rs8176645	2041	-0.253949	0.0337764	5.54034e-14		1639	-0.255977	0.0337601	3.3968e-14	0.952112			2041	-0.254484	0.0338226	5.30876e-14	0.987351		2041	-0.252799	0.0337757	7.17488e-14	0.972843		2041	-0.251905	0.0336574	7.18861e-14	0.951672		1639	-0.249405	0.0387055	1.16622e-10	0.900458		1879	-0.243086	0.0372285	6.59558e-11	0.759909		1879	-0.246497	0.0373083	3.92135e-11	0.834131
k__Bacteria.p__Actinobacteria.c__Actinobacteria.o__Bifidobacteriales.f__Bifidobacteriaceae	2:136616754_C_T	rs182549	7252	-0.15328	0.0196361	5.90024e-15		5982	-0.15369	0.0196261	4.84278e-15	0.983336			7252	-0.153107	0.0196341	6.28985e-15	0.992949		7252	-0.153106	0.0196333	6.27362e-15	0.992933		7252	-0.153416	0.0196216	5.33638e-15	0.994486		5982	-0.150626	0.0216447	3.42672e-12	0.897787		6764	-0.156783	0.020148	7.16451e-15	0.860252		6764	-0.152394	0.0201753	4.23769e-14	0.964484
k__Bacteria.p__Actinobacteria.c__Actinobacteria.o__Bifidobacteriales	2:136616754_C_T	rs182549	7252	-0.153256	0.0196361	5.95858e-15		5982	-0.153666	0.0196261	4.89119e-15	0.983341			7252	-0.153083	0.0196342	6.35201e-15	0.992949		7252	-0.153082	0.0196333	6.33577e-15	0.99293		7252	-0.153392	0.0196217	5.38963e-15	0.994488		5982	-0.150613	0.0216447	3.44062e-12	0.89823		6764	-0.156756	0.0201481	7.24191e-15	0.860372		6764	-0.152366	0.0201754	4.28277e-14	0.96435
k__Bacteria.p__Actinobacteria.c__Actinobacteria.o__Coriobacteriales.f__Coriobacteriaceae.g__Collinsella	9:136146597_C_T	rs550057	7210	0.124063	0.0191538	9.34334e-11		5951	0.124032	0.019155	9.46933e-11	0.998709			7210	0.123942	0.019156	9.791e-11	0.994961		7210	0.124336	0.0191473	8.37905e-11	0.988648		7210	0.124008	0.0191559	9.56936e-11	0.997679		5951	0.114593	0.0209821	4.72156e-08	0.63735		6715	0.130316	0.019798	4.63331e-11	0.748213		6715	0.130066	0.0198169	5.25952e-11	0.758072
k__Bacteria.p__Actinobacteria.c__Actinobacteria.o__Coriobacteriales.f__Coriobacteriaceae.g__Collinsella.s__Collinsella_aerofaciens	9:136146597_C_T	rs550057	7056	0.108642	0.0193746	2.05313e-08		5825	0.108619	0.019372	2.05879e-08	0.999027			7056	0.10845	0.0193749	2.1754e-08	0.992086		7056	0.108845	0.0193692	1.91547e-08	0.99166		7056	0.10861	0.0193774	2.08315e-08	0.998657		5825	0.0962126	0.0211876	5.5989e-06	0.540369		6575	0.110697	0.0199903	3.06717e-08	0.916846		6575	0.111232	0.0200192	2.75648e-08	0.89542
k__Bacteria.p__Actinobacteria.c__Actinobacteria.o__Coriobacteriales.f__Coriobacteriaceae	9:136146597_C_T	rs550057	7685	0.110172	0.0185759	3.01243e-09		6342	0.110042	0.018573	3.12563e-09	0.994407			7685	0.11019	0.0185773	3.00251e-09	0.999224		7685	0.110395	0.0185725	2.78145e-09	0.990439		7685	0.110271	0.0185789	2.93378e-09	0.995784		6342	0.103062	0.0203575	4.13518e-07	0.715217		7161	0.118199	0.0192237	7.81812e-10	0.671118		7161	0.117631	0.0192903	1.07425e-09	0.693657
k__Bacteria.p__Actinobacteria.c__Actinobacteria.o__Coriobacteriales	9:136146597_C_T	rs550057	7685	0.110155	0.0185759	3.02943e-09		6342	0.110025	0.0185729	3.1432e-09	0.994413			7685	0.110173	0.0185772	3.01946e-09	0.999224		7685	0.110378	0.0185724	2.79697e-09	0.990432		7685	0.110253	0.0185789	2.95053e-09	0.995792		6342	0.103044	0.0203575	4.15518e-07	0.715173		7161	0.118185	0.0192237	7.85217e-10	0.670967		7161	0.117618	0.0192902	1.07901e-09	0.693515
k__Bacteria.p__Actinobacteria	2:136616754_C_T	rs182549	7727	-0.139966	0.0191014	2.34426e-13		6377	-0.14039	0.0190911	1.9282e-13	0.982299			7727	-0.139796	0.0191025	2.51294e-13	0.992903		7727	-0.140205	0.0190955	2.0999e-13	0.990049		7727	-0.140328	0.0190904	1.9714e-13	0.984878		6377	-0.142462	0.0210538	1.31865e-11	0.901175		7203	-0.142518	0.0195555	3.14829e-13	0.894963		7203	-0.137233	0.0196071	2.57459e-12	0.887718
k__Bacteria.p__Bacteroidetes.c__Bacteroidia.o__Bacteroidales.f__Rikenellaceae.g__Alistipes	5:177746345_C_T	rs73344869	7728	0.17234	0.0307759	2.14578e-08		6378	0.172388	0.0307763	2.12737e-08	0.998753			7728	0.172704	0.0307776	2.00748e-08	0.990552		7728	0.172335	0.0307796	2.15612e-08	0.999872		7728	0.169813	0.0307357	3.29597e-08	0.934528		6378	0.158374	0.0340286	3.25355e-06	0.666846		7203	0.175717	0.0319842	3.9322e-08	0.914309		7203	0.169989	0.031793	8.95494e-08	0.940115
k__Bacteria.p__Bacteroidetes.c__Bacteroidia.o__Bacteroidales.f__Rikenellaceae.g__Alistipes.s__Alistipes_sp_AP11	8:15070111_C_T	rs28450200	3022	0.193302	0.0340497	1.37039e-08		2475	0.193243	0.0339756	1.28764e-08	0.998622			3022	0.192645	0.0340608	1.55033e-08	0.984603		3022	0.194105	0.0340585	1.20407e-08	0.981196		3022	0.196179	0.0339801	7.77141e-09	0.932597		2475	0.203525	0.037535	5.8848e-08	0.775433		2810	0.196747	0.0348233	1.60576e-08	0.92032		2810	0.197217	0.0351013	1.92621e-08	0.909857
k__Bacteria.p__Bacteroidetes.c__Bacteroidia.o__Bacteroidales.f__Rikenellaceae	5:177746345_C_T	rs73344869	7728	0.172414	0.0307716	2.10645e-08		6378	0.172462	0.030772	2.08842e-08	0.998755			7728	0.172777	0.0307733	1.9711e-08	0.990577		7728	0.172409	0.0307753	2.11661e-08	0.999872		7728	0.169894	0.0307319	3.23441e-08	0.934682		6378	0.158506	0.0340224	3.17967e-06	0.668091		7203	0.175793	0.0319798	3.86319e-08	0.914263		7203	0.170056	0.031788	8.81045e-08	0.939924
k__Bacteria.p__Firmicutes.c__Negativicutes	14:103588515_C_T	rs2282037	6494	-0.102195	0.0186304	4.12577e-08		5355	-0.102199	0.0186324	4.13425e-08	0.999803			6494	-0.102337	0.0186319	3.9615e-08	0.993923		6494	-0.102366	0.0186318	3.92592e-08	0.992678		6494	-0.100969	0.0186226	5.8972e-08	0.947552		5355	-0.107021	0.0204349	1.63064e-07	0.805056		6053	-0.107031	0.0192212	2.57119e-08	0.798338		6053	-0.107061	0.0192251	2.56455e-08	0.797125
k__Bacteria.p__Firmicutes.c__Negativicutes.o__Selenomonadales	14:103588515_C_T	rs2282037	6494	-0.10219	0.0186304	4.13184e-08		5355	-0.102194	0.0186324	4.14032e-08	0.999803			6494	-0.102332	0.0186318	3.96738e-08	0.993924		6494	-0.102361	0.0186317	3.9317e-08	0.992678		6494	-0.100965	0.0186225	5.9056e-08	0.947557		5355	-0.107015	0.0204348	1.63289e-07	0.805071		6053	-0.107027	0.0192212	2.57397e-08	0.798289		6053	-0.107057	0.019225	2.56732e-08	0.797077
k__Bacteria.p__Proteobacteria.c__Gammaproteobacteria.o__Enterobacteriales.f__Enterobacteriaceae.g__Escherichia.s__Escherichia_unclassified	X:32213962_T_C	rs921896	4971	0.0934248	0.0170344	4.14693e-08		4090	0.0933604	0.0170382	4.26603e-08	0.996982			4971	0.0930736	0.0170139	4.48929e-08	0.983539		4971	0.0940028	0.0170363	3.43262e-08	0.972936		4971	0.0933547	0.0170366	4.26146e-08	0.996718		4090	0.0904651	0.0188212	1.5355e-06	0.869031		4630	0.0990993	0.0177077	2.18857e-08	0.743968		4630	0.0991911	0.0177083	2.12648e-08	0.739981
k__Bacteria.p__Actinobacteria.c__Actinobacteria.o__Bifidobacteriales.f__Bifidobacteriaceae.g__Bifidobacterium.s__Bifidobacterium_longum	2:136407479_A_G	rs1446585	6650	0.115634	0.0209054	3.17871e-08		6650	0.115993	0.0209015	2.86506e-08	0.986305			6650	0.115055	0.0209071	3.73034e-08	0.977918		6650	0.115553	0.0209066	3.25568e-08	0.996912		6650	0.115805	0.0208308	2.708e-08	0.993449		5476	0.126437	0.0230431	4.08843e-08	0.623389		6204	0.117742	0.0214319	3.93455e-08	0.920681		6204	0.114146	0.0214836	1.07741e-07	0.944034
			Default model (Age+ sex)					(Age+ sex +laxatives_all) (N users=118)							(Age+ sex +PPIs) (N users=130)						(Age+ sex + antiinfectives_all) (N users=63)						(age+sex + BMI)						( ~ age+sex + Antibiotics_3m_before) users=450						( ~ age+sex + Bristol mean)						(Age+ sex +stool freq)
feature (pathway)	Chr:Position_ref_alt	rsID	N	Beta	SE	p-values		N	Beta	SE	p-values	p_diff (Cochran)			N	Beta	SE	p-values	p_diff (Cochran)		N	Beta	SE	p-values	p_diff (Cochran)		N	Beta	SE	p-values	p_diff (Cochran)		N	Beta	SE	p-values	p_diff (Cochran)		N	Beta	SE	p-values	p_diff (Cochran)		N	Beta	SE	p-values	p_diff (Cochran)
ASPASN.PWY..superpathway.of.L.aspartate.and.L.asparagine.biosynthesis	9:6703997_C_A	rs820496	7738	-0.0946525	0.0169735	2.45424e-08		6386	-0.0943328	0.0169501	2.61649e-08	0.984964			7738	-0.0950415	0.0169623	2.10565e-08	0.981709		7738	-0.0947955	0.016971	2.3273e-08	0.993277		7738	-0.0942254	0.0169683	2.80764e-08	0.979923		6386	-0.107843	0.0188307	1.02247e-08	0.461847		7213	-0.0952876	0.0177596	8.07582e-08	0.970834		7213	-0.0939591	0.0178101	1.32318e-07	0.96821
ENTBACSYN.PWY..enterobactin.biosynthesis	X:140027569_G_A	.	2185	0.153425	0.0278465	3.59472e-08		1789	0.153473	0.0278518	3.58134e-08	0.998638			2185	0.150689	0.0277567	5.66983e-08	0.921581		2185	0.154115	0.0278426	3.10825e-08	0.980233		2185	0.153492	0.0278513	3.565e-08	0.998082		1789	0.14746	0.0310438	2.03352e-06	0.839691		2031	0.162869	0.0290659	2.10136e-08	0.740053		2031	0.161906	0.0290029	2.3721e-08	0.765484
HISDEG.PWY..L.histidine.degradation.I	1:95409858_G_A	rs12137024	7727	0.11892	0.0215723	3.53532e-08		6379	0.118831	0.0215699	3.60623e-08	0.996727			7727	0.118847	0.0215657	3.56952e-08	0.997312		7727	0.119488	0.0215553	2.96763e-08	0.978968		7727	0.12027	0.0215011	2.22309e-08	0.950006		6379	0.11448	0.0236867	1.34431e-06	0.844636		7205	0.109918	0.0221886	7.27745e-07	0.680803		7205	0.108436	0.0221421	9.71747e-07	0.631502
LACTOSECAT.PWY..lactose.and.galactose.degradation.I	9:136149399_G_A	rs507666	7224	0.16989	0.0217316	5.38224e-15		5949	0.169603	0.021733	5.99863e-15	0.989498			7224	0.169982	0.021733	5.2253e-15	0.99662		7224	0.169682	0.021733	5.82885e-15	0.992385		7224	0.169343	0.0217288	6.51915e-15	0.979923		5949	0.166483	0.0238781	3.11971e-12	0.881399		6727	0.184231	0.0225835	3.41263e-16	0.517556		6727	0.183933	0.0226175	4.21103e-16	0.526618
P105.PWY..TCA.cycle.IV..2.oxoglutarate.decarboxylase.	7:155118470_G_T	rs36182340	3114	0.235879	0.0420321	2.00147e-08		2559	0.235901	0.0420319	1.9952e-08	0.999584			3114	0.234762	0.04197	2.2246e-08	0.978779		3114	0.235752	0.041996	1.98064e-08	0.997599		3114	0.237241	0.0420295	1.65532e-08	0.974144		2559	0.272057	0.046312	4.24313e-09	0.413324		2889	0.244302	0.0439777	2.77385e-08	0.844751		2889	0.242844	0.0439524	3.29191e-08	0.871332
PWY.5088..L.glutamate.degradation.VIII..to.propanoate.	16:78318743_C_T	rs9927590	1760	-0.339266	0.0590699	9.27538e-09		1473	-0.338869	0.0590769	9.69059e-09	0.99463			1760	-0.336953	0.0591175	1.20006e-08	0.968779		1760	-0.336913	0.0589484	1.09454e-08	0.968193		1760	-0.339992	0.059072	8.63549e-09	0.990192		1473	-0.412799	0.0691813	2.41783e-09	0.252976		1641	-0.35093	0.0619427	1.46683e-08	0.847177		1641	-0.346618	0.0626439	3.14549e-08	0.903892
PWY.6147..6.hydroxymethyl.dihydropterin.diphosphate.biosynthesis.I	11:123312063_A_G	rs2714053	7698	-0.0959543	0.0175827	4.83375e-08		6354	-0.0959501	0.0175794	4.8127e-08	0.999811			7698	-0.0959743	0.0175867	4.83644e-08	0.99909		7698	-0.0962756	0.01758	4.34007e-08	0.985419		7698	-0.0967692	0.0175258	3.36066e-08	0.962973		6354	-0.104934	0.0193992	6.3309e-08	0.627642		7173	-0.0996677	0.0182026	4.36383e-08	0.835612		7173	-0.0985935	0.0182156	6.21222e-08	0.882796
PWY.6151..S.adenosyl.L.methionine.cycle.I	1:4220095_C_A	rs7513344	7738	0.181255	0.0301277	1.78525e-09		6386	0.18141	0.030494	2.69739e-09	0.995937			7738	0.181252	0.0301273	1.78544e-09	0.999912		7738	0.181218	0.0301316	1.8076e-09	0.999011		7738	0.182145	0.0304206	2.13013e-09	0.976557		6386	0.179001	0.0335445	9.48953e-08	0.943639		7213	0.179284	0.0312243	9.36754e-09	0.948764		7213	0.178656	0.0311165	9.38319e-09	0.932361
PWY.6353..purine.nucleotides.degradation.II..aerobic.	8:23415240_G_A	rs2137304	7531	-0.156047	0.028477	4.25881e-08		6228	-0.1565	0.02846	3.82065e-08	0.98732			7531	-0.155	0.0284545	5.11376e-08	0.970659		7531	-0.156137	0.0284777	4.18667e-08	0.997485		7531	-0.155991	0.028474	4.29322e-08	0.99841		6228	-0.144205	0.0314385	4.49886e-06	0.692982		7021	-0.142069	0.0294568	1.41455e-06	0.629447		7021	-0.141662	0.0294476	1.50437e-06	0.619459
PWY.6612..superpathway.of.tetrahydrofolate.biosynthesis	14:64467727_T_C	rs17824268	5022	-0.20746	0.0372797	2.62231e-08		4168	-0.208786	0.037245	2.07353e-08	0.971595			5022	-0.207942	0.0372607	2.3952e-08	0.989676		5022	-0.206382	0.037292	3.1262e-08	0.976946		5022	-0.208022	0.0372776	2.40056e-08	0.987969		4168	-0.242004	0.0407476	2.86587e-09	0.376384		4696	-0.228386	0.0383325	2.55322e-09	0.579951		4696	-0.228332	0.0383738	2.6782e-09	0.581138
PWY.6708..ubiquinol.8.biosynthesis..prokaryotic.	2:231419306_A_G	.	3259	0.222476	0.0396448	2.00329e-08		2682	0.22222	0.0395819	1.97482e-08	0.994862			3259	0.222046	0.0396069	2.06771e-08	0.991348		3259	0.221587	0.0394752	1.98473e-08	0.982081		3259	0.22309	0.0397143	1.9388e-08	0.98764		2682	0.262584	0.0444885	3.5848e-09	0.341156		3035	0.234259	0.041911	2.2781e-08	0.772695		3035	0.231905	0.0418125	2.91756e-08	0.816971
PWY.7234..inosine.5..phosphate.biosynthesis.III	20:50415961_A_C	rs79676117	7735	-0.211351	0.0370371	1.15339e-08		6383	-0.211374	0.0370412	1.15357e-08	0.999517			7735	-0.212825	0.037057	9.29246e-09	0.968274		7735	-0.212046	0.0370072	1.00509e-08	0.985016		7735	-0.208124	0.0370198	1.888e-08	0.930552		6383	-0.218319	0.0404367	6.70067e-08	0.857394		7210	-0.202656	0.0383729	1.28324e-07	0.817638		7210	-0.200902	0.0384149	1.69706e-07	0.781826
PWY.841..superpathway.of.purine.nucleotides.de.novo.biosynthesis.I	3:150194351_G_A	rs1584586	7738	0.0920892	0.0166959	3.47413e-08		6386	0.0918654	0.0166861	3.68133e-08	0.989304			7738	0.0920063	0.0166838	3.49365e-08	0.996039		7738	0.0916625	0.0166978	4.03069e-08	0.979616		7738	0.091869	0.0166956	3.74269e-08	0.989478		6386	0.0756888	0.0183912	3.86365e-05	0.350434		7213	0.0976877	0.0173365	1.75259e-08	0.742188		7213	0.0984195	0.0173473	1.39919e-08	0.710017
PWY_REDCITCYC..TCA.cycle.VIII..helicobacter.	1:48103139_A_G	rs10159356	3981	-0.140663	0.0243437	7.55049e-09		3276	-0.141616	0.024333	5.88843e-09	0.968771			3981	-0.141127	0.0243298	6.60884e-09	0.984784		3981	-0.141461	0.0243238	6.03609e-09	0.973823		3981	-0.141905	0.0243401	5.53926e-09	0.959288		3276	-0.147712	0.0267704	3.43433e-08	0.782937		3707	-0.137857	0.025106	3.99633e-08	0.909673		3707	-0.136922	0.0251273	5.0618e-08	0.879808
PYRIDNUCSYN.PWY..NAD.biosynthesis.I..from.aspartate.	14:73763641_C_T	rs148280750	7737	-0.185282	0.0334117	2.93244e-08		6385	-0.185937	0.0334125	2.62316e-08	0.984366			7737	-0.185516	0.033395	2.77292e-08	0.994411		7737	-0.18509	0.0334136	3.03603e-08	0.995404		7737	-0.181148	0.0333252	5.45666e-08	0.90139		6385	-0.181706	0.0368409	8.13182e-07	0.919002		7212	-0.179082	0.0344245	1.96981e-07	0.854973		7212	-0.176827	0.0342195	2.37328e-07	0.802566

### Sheet: S3b
Supplementary table 3b. Effect of confounding factors at genome-wide significant results: Models stratified by sex
				Default model (~Age) (males)					Default model (~Age) (females)
feature	CHR	POS	rsID	N	Beta	SE	p-values		N	Beta	SE	p-values		p_diff (Cochran)
k__Bacteria.p__Actinobacteria.c__Actinobacteria	2	136616754	rs182549	3231	-0.142813	0.0299125	1.80283e-06		4496	-0.135888	0.0247266	3.89326e-08		0.800777
k__Bacteria.p__Actinobacteria.c__Actinobacteria.o__Bifidobacteriales.f__Bifidobacteriaceae.g__Bifidobacterium	2	136616754	rs182549	3085	-0.163091	0.0305353	9.24069e-08		4159	-0.145022	0.0254131	1.15272e-08		0.520083
k__Bacteria.p__Actinobacteria.c__Actinobacteria.o__Bifidobacteriales.f__Bifidobacteriaceae.g__Bifidobacterium.s__Bifidobacterium_adolescentis	2	136707982	rs6754311	2782	0.163155	0.0319183	3.19356e-07		3546	0.15019	0.0272765	3.66652e-08		0.662319
k__Bacteria.p__Actinobacteria.c__Actinobacteria.o__Bifidobacteriales.f__Bifidobacteriaceae.g__Bifidobacterium.s__Bifidobacterium_bifidum	9	136149098	rs8176645	844	-0.227949	0.0557318	4.31174e-05		1197	-0.271853	0.0441234	7.21948e-10		0.382404
k__Bacteria.p__Actinobacteria.c__Actinobacteria.o__Bifidobacteriales.f__Bifidobacteriaceae	2	136616754	rs182549	3088	-0.163444	0.0304464	7.95006e-08		4164	-0.146411	0.0254215	8.44364e-09		0.54365
k__Bacteria.p__Actinobacteria.c__Actinobacteria.o__Bifidobacteriales	2	136616754	rs182549	3088	-0.163333	0.0304468	8.11532e-08		4164	-0.146423	0.0254215	8.41973e-09		0.546569
k__Bacteria.p__Actinobacteria.c__Actinobacteria.o__Coriobacteriales.f__Coriobacteriaceae.g__Collinsella	9	136146597	rs550057	3050	0.117914	0.0299445	8.22468e-05		4160	0.129713	0.0252836	2.8922e-07		0.670273
k__Bacteria.p__Actinobacteria.c__Actinobacteria.o__Coriobacteriales.f__Coriobacteriaceae.g__Collinsella.s__Collinsella_aerofaciens	9	136146597	rs550057	3003	0.0911014	0.0295058	0.00201794		4053	0.122759	0.0255819	1.59732e-06		0.251612
k__Bacteria.p__Actinobacteria.c__Actinobacteria.o__Coriobacteriales.f__Coriobacteriaceae	9	136146597	rs550057	3215	0.104257	0.0292526	0.00036521		4470	0.114973	0.0243477	2.3336e-06		0.690477
k__Bacteria.p__Actinobacteria.c__Actinobacteria.o__Coriobacteriales	9	136146597	rs550057	3215	0.104242	0.0292522	0.00036585		4470	0.11495	0.0243477	2.34474e-06		0.690716
k__Bacteria.p__Actinobacteria	2	136616754	rs182549	3231	-0.142811	0.0299125	1.80349e-06		4496	-0.135885	0.0247266	3.89623e-08		0.800749
k__Bacteria.p__Bacteroidetes.c__Bacteroidia.o__Bacteroidales.f__Rikenellaceae.g__Alistipes	5	177746345	rs73344869	3234	0.243444	0.0501073	1.18307e-06		4494	0.123337	0.0405501	0.00235329		0.00841156
k__Bacteria.p__Bacteroidetes.c__Bacteroidia.o__Bacteroidales.f__Rikenellaceae.g__Alistipes.s__Alistipes_sp_AP11	8	15070111	rs28450200	1114	0.182276	0.0626731	0.00363333		1908	0.201262	0.0423265	1.98464e-06		0.72256
k__Bacteria.p__Bacteroidetes.c__Bacteroidia.o__Bacteroidales.f__Rikenellaceae	5	177746345	rs73344869	3234	0.243277	0.0501114	1.20552e-06		4494	0.123649	0.0405508	0.00229413		0.00867956
k__Bacteria.p__Firmicutes.c__Negativicutes	14	103588515	rs2282037	2802	-0.12801	0.0281188	5.30204e-06		3692	-0.0824047	0.0248881	0.000929608		0.0858816
k__Bacteria.p__Firmicutes.c__Negativicutes.o__Selenomonadales	14	103588515	rs2282037	2802	-0.128008	0.0281188	5.30328e-06		3692	-0.082399	0.0248881	0.000930345		0.0858518
k__Bacteria.p__Proteobacteria.c__Gammaproteobacteria.o__Enterobacteriales.f__Enterobacteriaceae.g__Escherichia.s__Escherichia_unclassified	X	32213962	rs921896	2090	0.0955739	0.021826	1.19275e-05		2881	0.0867774	0.0273301	0.00149757		0.72208
k__Bacteria.p__Actinobacteria.c__Actinobacteria.o__Bifidobacteriales.f__Bifidobacteriaceae.g__Bifidobacterium.s__Bifidobacterium_longum	2	136407479	rs1446585	2845	0.116808	0.0321933	0.000285276		3805	0.116294	0.0272216	1.9363e-05		0.98625
				Default model (~Age) (males)					Default model (~Age) (females)
feature	CHR	POS	rsID	N	Beta	SE	p-values		N	Beta	SE	p-values		p_diff (Cochran)
ASPASN.PWY..superpathway.of.L.aspartate.and.L.asparagine.biosynthesis	9	6703997	rs820496	3240	-0.109108	0.0261808	3.08004e-05		4498	-0.0837067	0.0224689	0.000194969		0.297779
ENTBACSYN.PWY..enterobactin.biosynthesis	X	140027569	.	951	0.164707	0.036101	5.05759e-06		1234	0.134617	0.0472354	0.00437311		0.474134
HISDEG.PWY..L.histidine.degradation.I	1	95409858	rs12137024	3235	0.128469	0.0330683	0.000102353		4492	0.111053	0.028261	8.51059e-05		0.57126
LACTOSECAT.PWY..lactose.and.galactose.degradation.I	9	136149399	rs507666	3068	0.185271	0.0334345	3.00233e-08		4156	0.158219	0.028584	3.10846e-08		0.384451
P105.PWY..TCA.cycle.IV..2.oxoglutarate.decarboxylase.	7	155118470	rs36182340	1353	0.209306	0.0676964	0.00198921		1761	0.259564	0.0558706	3.38746e-06		0.418084
PWY.5088..L.glutamate.degradation.VIII..to.propanoate.	16	78318743	rs9927590	668	-0.326992	0.107357	0.00232035		1092	-0.342916	0.0750544	4.90296e-06		0.863505
PWY.6147..6.hydroxymethyl.dihydropterin.diphosphate.biosynthesis.I	11	123312063	rs2714053	3230	-0.0865163	0.0271429	0.0014354		4468	-0.103698	0.0232156	7.94122e-06		0.496296
PWY.6151..S.adenosyl.L.methionine.cycle.I	1	4220095	rs7513344	3240	0.219788	0.047129	3.10824e-06		4498	0.15195	0.0401987	0.000156845		0.121437
PWY.6353..purine.nucleotides.degradation.II..aerobic.	8	23415240	rs2137304	3135	-0.2191	0.0448936	1.05857e-06		4396	-0.115884	0.0367133	0.00159698		0.0118366
PWY.6612..superpathway.of.tetrahydrofolate.biosynthesis	14	64467727	rs17824268	2112	-0.292458	0.0586774	6.22289e-07		2910	-0.150254	0.0486013	0.001991		0.00830311
PWY.6708..ubiquinol.8.biosynthesis..prokaryotic.	2	231419306	.	1403	0.23437	0.0598468	8.99698e-05		1856	0.213132	0.054492	9.18204e-05		0.710571
PWY.7234..inosine.5..phosphate.biosynthesis.III	20	50415961	rs79676117	3239	-0.161687	0.0568151	0.00442935		4496	-0.246228	0.0484669	3.76774e-07		0.109384
PWY.841..superpathway.of.purine.nucleotides.de.novo.biosynthesis.I	3	150194351	rs1584586	3240	0.0873318	0.0256149	0.000651028		4498	0.0958922	0.0221123	1.44708e-05		0.720525
PWY_REDCITCYC..TCA.cycle.VIII..helicobacter.	1	48103139	rs10159356	1656	-0.166583	0.0383547	1.40408e-05		2325	-0.120921	0.0325697	0.000205072		0.199366
PYRIDNUCSYN.PWY..NAD.biosynthesis.I..from.aspartate.	14	73763641	rs148280750	3240	-0.261922	0.051485	3.63109e-07		4497	-0.127884	0.0438172	0.0035163		0.00504977
