## Supplementary Table 4 for "Effect of host genetics on the gut microbiome in 7,738 participants of the Dutch Microbiome Project"

### Sheet: S4
Supplementary Table 4. Multivariable analysis between diet, microbiome and variants at LCT and ABO loci.
Microbiome feature	Statistical Model used	Variables	N	Beta	SE	T statistics	Pvalue	Adjusted_R_squared
Bifidobacterium_bifidum	Bifidobacterium_bifidum =age+gender+rs1824549+bloodtype:Secretor + EXP.DIET.Amounts.GlycLoadTotal	rs1824549C/C	1651	0.296769	0.0897037	3.30832	0.000959	0.040007
Bifidobacterium_bifidum	Bifidobacterium_bifidum =age+gender+rs1824549+bloodtype:Secretor + EXP.DIET.Amounts.GlycLoadTotal	O_bloodtype	1651	0.0234013	0.113186	0.20675	0.836	0.040007
Bifidobacterium_bifidum	Bifidobacterium_bifidum =age+gender+rs1824549+bloodtype:Secretor + EXP.DIET.Amounts.GlycLoadTotal	secretor	1651	-0.192593	0.0878145	-2.19318	0.0284	0.040007
Bifidobacterium_bifidum	Bifidobacterium_bifidum =age+gender+rs1824549+bloodtype:Secretor + EXP.DIET.Amounts.GlycLoadTotal	EXP.DIET.Amounts.GlycLoadTotal	1651	0.0002204	0.0007082	0.311216	0.756	0.040007
Bifidobacterium_bifidum	Bifidobacterium_bifidum =age+gender+rs1824549+bloodtype:Secretor + EXP.DIET.Amounts.GlycLoadTotal	secretor:Blood_O	1651	0.388362	0.12482	3.11137	0.00189	0.040007
Bifidobacterium_bifidum	Bifidobacterium_bifidum =age+gender+rs1824549+bloodtype:Secretor +EXP.DIET.ECorrected.AlchAll	rs1824549C/C	1651	0.296722	0.0896338	3.31038	0.000952	0.041503
Bifidobacterium_bifidum	Bifidobacterium_bifidum =age+gender+rs1824549+bloodtype:Secretor +EXP.DIET.ECorrected.AlchAll	O_bloodtype	1651	0.0242845	0.113086	0.214744	0.83	0.041503
Bifidobacterium_bifidum	Bifidobacterium_bifidum =age+gender+rs1824549+bloodtype:Secretor +EXP.DIET.ECorrected.AlchAll	secretor	1651	-0.195495	0.0877559	-2.22772	0.026	0.041503
Bifidobacterium_bifidum	Bifidobacterium_bifidum =age+gender+rs1824549+bloodtype:Secretor +EXP.DIET.ECorrected.AlchAll	EXP.DIET.ECorrected.AlchAll	1651	-1.52017	0.931907	-1.63125	0.103	0.041503
Bifidobacterium_bifidum	Bifidobacterium_bifidum =age+gender+rs1824549+bloodtype:Secretor +EXP.DIET.ECorrected.AlchAll	secretor:Blood_O	1651	0.389352	0.124724	3.1217	0.00183	0.041503
Bifidobacterium_bifidum	Bifidobacterium_bifidum =age+gender+rs1824549+bloodtype:Secretor + EXP.DIET.ECorrected.CarbsAll	rs1824549C/C	1651	0.296486	0.0897914	3.30194	0.000981	0.039954
Bifidobacterium_bifidum	Bifidobacterium_bifidum =age+gender+rs1824549+bloodtype:Secretor + EXP.DIET.ECorrected.CarbsAll	O_bloodtype	1651	0.0238994	0.113178	0.211167	0.833	0.039954
Bifidobacterium_bifidum	Bifidobacterium_bifidum =age+gender+rs1824549+bloodtype:Secretor + EXP.DIET.ECorrected.CarbsAll	secretor	1651	-0.193141	0.0878935	-2.19745	0.0281	0.039954
Bifidobacterium_bifidum	Bifidobacterium_bifidum =age+gender+rs1824549+bloodtype:Secretor + EXP.DIET.ECorrected.CarbsAll	EXP.DIET.ECorrected.CarbsAll	1651	-0.0323878	0.467874	-0.0692235	0.945	0.039954
Bifidobacterium_bifidum	Bifidobacterium_bifidum =age+gender+rs1824549+bloodtype:Secretor + EXP.DIET.ECorrected.CarbsAll	secretor:Blood_O	1651	0.388303	0.124826	3.11076	0.0019	0.039954
Bifidobacterium_bifidum	Bifidobacterium_bifidum =age+gender+rs1824549+bloodtype:Secretor + EXP.DIET.ECorrected.CarbsMaltose	rs1824549C/C	1651	0.28889	0.0897972	3.21714	0.00132	0.04127
Bifidobacterium_bifidum	Bifidobacterium_bifidum =age+gender+rs1824549+bloodtype:Secretor + EXP.DIET.ECorrected.CarbsMaltose	O_bloodtype	1651	0.0226278	0.113103	0.200064	0.841	0.04127
Bifidobacterium_bifidum	Bifidobacterium_bifidum =age+gender+rs1824549+bloodtype:Secretor + EXP.DIET.ECorrected.CarbsMaltose	secretor	1651	-0.189163	0.0877868	-2.1548	0.0313	0.04127
Bifidobacterium_bifidum	Bifidobacterium_bifidum =age+gender+rs1824549+bloodtype:Secretor + EXP.DIET.ECorrected.CarbsMaltose	EXP.DIET.ECorrected.CarbsMaltose	1651	18.4151	12.2472	1.50362	0.133	0.04127
Bifidobacterium_bifidum	Bifidobacterium_bifidum =age+gender+rs1824549+bloodtype:Secretor + EXP.DIET.ECorrected.CarbsMaltose	secretor:Blood_O	1651	0.388283	0.124738	3.11279	0.00189	0.04127
Bifidobacterium_bifidum	Bifidobacterium_bifidum =age+gender+rs1824549+bloodtype:Secretor + EXP.DIET.ECorrected.CarbsPoly	rs1824549C/C	1651	0.296561	0.0897416	3.30461	0.000972	0.039954
Bifidobacterium_bifidum	Bifidobacterium_bifidum =age+gender+rs1824549+bloodtype:Secretor + EXP.DIET.ECorrected.CarbsPoly	O_bloodtype	1651	0.0237765	0.113193	0.210053	0.834	0.039954
Bifidobacterium_bifidum	Bifidobacterium_bifidum =age+gender+rs1824549+bloodtype:Secretor + EXP.DIET.ECorrected.CarbsPoly	secretor	1651	-0.192821	0.0878154	-2.19575	0.0282	0.039954
Bifidobacterium_bifidum	Bifidobacterium_bifidum =age+gender+rs1824549+bloodtype:Secretor + EXP.DIET.ECorrected.CarbsPoly	EXP.DIET.ECorrected.CarbsPoly	1651	0.0490576	0.633852	0.0773959	0.938	0.039954
Bifidobacterium_bifidum	Bifidobacterium_bifidum =age+gender+rs1824549+bloodtype:Secretor + EXP.DIET.ECorrected.CarbsPoly	secretor:Blood_O	1651	0.388406	0.12484	3.11123	0.0019	0.039954
Bifidobacterium_bifidum	Bifidobacterium_bifidum =age+gender+rs1824549+bloodtype:Secretor + EXP.DIET.ECorrected.CarbsSuchrose	rs1824549C/C	1651	0.303986	0.0898281	3.38408	0.000731	0.040958
Bifidobacterium_bifidum	Bifidobacterium_bifidum =age+gender+rs1824549+bloodtype:Secretor + EXP.DIET.ECorrected.CarbsSuchrose	O_bloodtype	1651	0.0257135	0.113126	0.227299	0.82	0.040958
Bifidobacterium_bifidum	Bifidobacterium_bifidum =age+gender+rs1824549+bloodtype:Secretor + EXP.DIET.ECorrected.CarbsSuchrose	secretor	1651	-0.188613	0.0878263	-2.14757	0.0319	0.040958
Bifidobacterium_bifidum	Bifidobacterium_bifidum =age+gender+rs1824549+bloodtype:Secretor + EXP.DIET.ECorrected.CarbsSuchrose	EXP.DIET.ECorrected.CarbsSuchrose	1651	0.866784	0.65998	1.31335	0.189	0.040958
Bifidobacterium_bifidum	Bifidobacterium_bifidum =age+gender+rs1824549+bloodtype:Secretor + EXP.DIET.ECorrected.CarbsSuchrose	secretor:Blood_O	1651	0.384995	0.124783	3.08533	0.00207	0.040958
Bifidobacterium_bifidum	Bifidobacterium_bifidum =age+gender+rs1824549+bloodtype:Secretor + EXP.DIET.ECorrected.ProtAll	rs1824549C/C	1651	0.296784	0.0897085	3.30831	0.000959	0.039952
Bifidobacterium_bifidum	Bifidobacterium_bifidum =age+gender+rs1824549+bloodtype:Secretor + EXP.DIET.ECorrected.ProtAll	O_bloodtype	1651	0.0238062	0.11321	0.210284	0.833	0.039952
Bifidobacterium_bifidum	Bifidobacterium_bifidum =age+gender+rs1824549+bloodtype:Secretor + EXP.DIET.ECorrected.ProtAll	secretor	1651	-0.192861	0.0878133	-2.19626	0.0282	0.039952
Bifidobacterium_bifidum	Bifidobacterium_bifidum =age+gender+rs1824549+bloodtype:Secretor + EXP.DIET.ECorrected.ProtAll	EXP.DIET.ECorrected.ProtAll	1651	-0.050753	1.17163	-0.0433184	0.965	0.039952
Bifidobacterium_bifidum	Bifidobacterium_bifidum =age+gender+rs1824549+bloodtype:Secretor + EXP.DIET.ECorrected.ProtAll	secretor:Blood_O	1651	0.388362	0.124851	3.1106	0.0019	0.039952
Bifidobacterium_bifidum	Bifidobacterium_bifidum =age+gender+rs1824549+bloodtype:Secretor + EXP.DIET.ECorrected.ProtAnimal	rs1824549C/C	1651	0.297268	0.08971	3.31365	0.000941	0.040052
Bifidobacterium_bifidum	Bifidobacterium_bifidum =age+gender+rs1824549+bloodtype:Secretor + EXP.DIET.ECorrected.ProtAnimal	O_bloodtype	1651	0.0251854	0.113212	0.222463	0.824	0.040052
Bifidobacterium_bifidum	Bifidobacterium_bifidum =age+gender+rs1824549+bloodtype:Secretor + EXP.DIET.ECorrected.ProtAnimal	secretor	1651	-0.19306	0.0878087	-2.19865	0.028	0.040052
Bifidobacterium_bifidum	Bifidobacterium_bifidum =age+gender+rs1824549+bloodtype:Secretor + EXP.DIET.ECorrected.ProtAnimal	EXP.DIET.ECorrected.ProtAnimal	1651	0.460819	1.10655	0.416446	0.677	0.040052
Bifidobacterium_bifidum	Bifidobacterium_bifidum =age+gender+rs1824549+bloodtype:Secretor + EXP.DIET.ECorrected.ProtAnimal	secretor:Blood_O	1651	0.386779	0.124867	3.09754	0.00198	0.040052
Bifidobacterium_bifidum	Bifidobacterium_bifidum =age+gender+rs1824549+bloodtype:Secretor + EXP.DIET.Ratios.CarbToFat	rs1824549C/C	1651	0.294559	0.0898074	3.2799	0.00106	0.040096
Bifidobacterium_bifidum	Bifidobacterium_bifidum =age+gender+rs1824549+bloodtype:Secretor + EXP.DIET.Ratios.CarbToFat	O_bloodtype	1651	0.0229985	0.113184	0.203196	0.839	0.040096
Bifidobacterium_bifidum	Bifidobacterium_bifidum =age+gender+rs1824549+bloodtype:Secretor + EXP.DIET.Ratios.CarbToFat	secretor	1651	-0.195358	0.0879458	-2.22134	0.0265	0.040096
Bifidobacterium_bifidum	Bifidobacterium_bifidum =age+gender+rs1824549+bloodtype:Secretor + EXP.DIET.Ratios.CarbToFat	EXP.DIET.Ratios.CarbToFat	1651	-0.0372587	0.0746122	-0.499364	0.618	0.040096
Bifidobacterium_bifidum	Bifidobacterium_bifidum =age+gender+rs1824549+bloodtype:Secretor + EXP.DIET.Ratios.CarbToFat	secretor:Blood_O	1651	0.389499	0.124839	3.12001	0.00184	0.040096
Bifidobacterium_bifidum	Bifidobacterium_bifidum =age+gender+rs1824549+bloodtype:Secretor + EXP.DIET.Ratios.CarbToProtein	rs1824549C/C	1651	0.296996	0.0897462	3.30929	0.000956	0.039955
Bifidobacterium_bifidum	Bifidobacterium_bifidum =age+gender+rs1824549+bloodtype:Secretor + EXP.DIET.Ratios.CarbToProtein	O_bloodtype	1651	0.0238419	0.113181	0.210654	0.833	0.039955
Bifidobacterium_bifidum	Bifidobacterium_bifidum =age+gender+rs1824549+bloodtype:Secretor + EXP.DIET.Ratios.CarbToProtein	secretor	1651	-0.192621	0.0878599	-2.19236	0.0285	0.039955
Bifidobacterium_bifidum	Bifidobacterium_bifidum =age+gender+rs1824549+bloodtype:Secretor + EXP.DIET.Ratios.CarbToProtein	EXP.DIET.Ratios.CarbToProtein	1651	0.003278	0.0366682	0.0893948	0.929	0.039955
Bifidobacterium_bifidum	Bifidobacterium_bifidum =age+gender+rs1824549+bloodtype:Secretor + EXP.DIET.Ratios.CarbToProtein	secretor:Blood_O	1651	0.388328	0.124826	3.11094	0.0019	0.039955
Bifidobacterium_bifidum	Bifidobacterium_bifidum =age+gender+rs1824549+bloodtype:Secretor + EXP.DIET.Scores.LowCarb	rs1824549C/C	1651	0.29469	0.0897519	3.28338	0.00105	0.040195
Bifidobacterium_bifidum	Bifidobacterium_bifidum =age+gender+rs1824549+bloodtype:Secretor + EXP.DIET.Scores.LowCarb	O_bloodtype	1651	0.0244921	0.113166	0.216426	0.829	0.040195
Bifidobacterium_bifidum	Bifidobacterium_bifidum =age+gender+rs1824549+bloodtype:Secretor + EXP.DIET.Scores.LowCarb	secretor	1651	-0.195702	0.0879096	-2.22617	0.0261	0.040195
Bifidobacterium_bifidum	Bifidobacterium_bifidum =age+gender+rs1824549+bloodtype:Secretor + EXP.DIET.Scores.LowCarb	EXP.DIET.Scores.LowCarb	1651	0.0022972	0.0035525	0.646653	0.518	0.040195
Bifidobacterium_bifidum	Bifidobacterium_bifidum =age+gender+rs1824549+bloodtype:Secretor + EXP.DIET.Scores.LowCarb	secretor:Blood_O	1651	0.388391	0.124808	3.11191	0.00189	0.040195
Bifidobacterium_bifidum	Bifidobacterium_bifidum =age+gender+rs1824549+bloodtype:Secretor + EXP.DIET.Scores.ProtPlantScore	rs1824549C/C	1651	0.297824	0.0897553	3.31818	0.000926	0.040022
Bifidobacterium_bifidum	Bifidobacterium_bifidum =age+gender+rs1824549+bloodtype:Secretor + EXP.DIET.Scores.ProtPlantScore	O_bloodtype	1651	0.0247781	0.113199	0.218889	0.827	0.040022
Bifidobacterium_bifidum	Bifidobacterium_bifidum =age+gender+rs1824549+bloodtype:Secretor + EXP.DIET.Scores.ProtPlantScore	secretor	1651	-0.192642	0.0878117	-2.19381	0.0284	0.040022
Bifidobacterium_bifidum	Bifidobacterium_bifidum =age+gender+rs1824549+bloodtype:Secretor + EXP.DIET.Scores.ProtPlantScore	EXP.DIET.Scores.ProtPlantScore	1651	-0.0027686	0.0079421	-0.348597	0.727	0.040022
Bifidobacterium_bifidum	Bifidobacterium_bifidum =age+gender+rs1824549+bloodtype:Secretor + EXP.DIET.Scores.ProtPlantScore	secretor:Blood_O	1651	0.387072	0.124864	3.09994	0.00197	0.040022
Bifidobactericeae	Bifidobactericeae =age+gender+rs1824549 + EXP.DIET.Amounts.GlycLoadTotal	rs1824549C/C	6177	0.560809	0.0499117	11.236	4.97158e-29	0.0454771
Bifidobactericeae	Bifidobactericeae =age+gender+rs1824549 + EXP.DIET.Amounts.GlycLoadTotal	EXP.DIET.Amounts.GlycLoadTotal	6177	0.00261346	0.000335339	7.79349	7.52395e-15	0.0454771
Bifidobactericeae	Bifidobactericeae =age+gender+rs1824549 + EXP.DIET.Amounts.KcalTotal	rs1824549C/C	6177	0.560031	0.0500987	11.1786	9.39855e-29	0.0383228
Bifidobactericeae	Bifidobactericeae =age+gender+rs1824549 + EXP.DIET.Amounts.KcalTotal	EXP.DIET.Amounts.KcalTotal	6177	8.27354e-05	2.47367e-05	3.34464	0.000828502	0.0383228
Bifidobactericeae	Bifidobactericeae =age+gender+rs1824549 + EXP.DIET.ECorrected.AlchAll	rs1824549C/C	6177	0.555773	0.0499517	11.1262	1.67472e-28	0.0440151
Bifidobactericeae	Bifidobactericeae =age+gender+rs1824549 + EXP.DIET.ECorrected.AlchAll	EXP.DIET.ECorrected.AlchAll	6177	-2.96834	0.417485	-7.11004	1.28221e-12	0.0440151
Bifidobactericeae	Bifidobactericeae =age+gender+rs1824549 + EXP.DIET.ECorrected.CarbsAll	rs1824549C/C	6177	0.561691	0.0497865	11.282	2.97996e-29	0.0502699
Bifidobactericeae	Bifidobactericeae =age+gender+rs1824549 + EXP.DIET.ECorrected.CarbsAll	EXP.DIET.ECorrected.CarbsAll	6177	2.06649	0.212745	9.7135	3.71477e-22	0.0502699
Bifidobactericeae	Bifidobactericeae =age+gender+rs1824549 + EXP.DIET.ECorrected.CarbsLactose	rs1824549C/C	6177	0.570235	0.0501761	11.3647	1.18122e-29	0.0387163
Bifidobactericeae	Bifidobactericeae =age+gender+rs1824549 + EXP.DIET.ECorrected.CarbsLactose	EXP.DIET.ECorrected.CarbsLactose	6177	3.06762	0.823009	3.72732	0.000195143	0.0387163
Bifidobactericeae	Bifidobactericeae =age+gender+rs1824549 + EXP.DIET.ECorrected.CarbsMaltose	rs1824549C/C	6177	0.551495	0.0499686	11.0368	4.46243e-28	0.0437424
Bifidobactericeae	Bifidobactericeae =age+gender+rs1824549 + EXP.DIET.ECorrected.CarbsMaltose	EXP.DIET.ECorrected.CarbsMaltose	6177	37.7402	5.41048	6.97538	3.34725e-12	0.0437424
Bifidobactericeae	Bifidobactericeae =age+gender+rs1824549 + EXP.DIET.ECorrected.CarbsPoly	rs1824549C/C	6177	0.554355	0.0499415	11.1001	2.23197e-28	0.0444823
Bifidobactericeae	Bifidobactericeae =age+gender+rs1824549 + EXP.DIET.ECorrected.CarbsPoly	EXP.DIET.ECorrected.CarbsPoly	6177	2.14128	0.291922	7.33514	2.48016e-13	0.0444823
Bifidobactericeae	Bifidobactericeae =age+gender+rs1824549 + EXP.DIET.ECorrected.CarbsSuchrose	rs1824549C/C	6177	0.559436	0.0500528	11.1769	9.57332e-29	0.0400559
Bifidobactericeae	Bifidobactericeae =age+gender+rs1824549 + EXP.DIET.ECorrected.CarbsSuchrose	EXP.DIET.ECorrected.CarbsSuchrose	6177	1.58365	0.329335	4.80863	1.55336e-06	0.0400559
Bifidobactericeae	Bifidobactericeae =age+gender+rs1824549 + EXP.DIET.ECorrected.FatAll	rs1824549C/C	6177	0.563327	0.0500654	11.2518	4.17059e-29	0.0398793
Bifidobactericeae	Bifidobactericeae =age+gender+rs1824549 + EXP.DIET.ECorrected.FatAll	EXP.DIET.ECorrected.FatAll	6177	-1.13862	0.243284	-4.68022	2.9229e-06	0.0398793
Bifidobactericeae	Bifidobactericeae =age+gender+rs1824549 + EXP.DIET.ECorrected.ProtAll	rs1824549C/C	6177	0.555154	0.0500547	11.0909	2.46795e-28	0.040231
Bifidobactericeae	Bifidobactericeae =age+gender+rs1824549 + EXP.DIET.ECorrected.ProtAll	EXP.DIET.ECorrected.ProtAll	6177	-2.69954	0.54728	-4.93265	8.3105e-07	0.040231
Bifidobactericeae	Bifidobactericeae =age+gender+rs1824549 + EXP.DIET.ECorrected.ProtAnimal	rs1824549C/C	6177	0.55153	0.0500238	11.0254	5.05822e-28	0.0417993
Bifidobactericeae	Bifidobactericeae =age+gender+rs1824549 + EXP.DIET.ECorrected.ProtAnimal	EXP.DIET.ECorrected.ProtAnimal	6177	-2.97483	0.5016	-5.93068	3.16927e-09	0.0417993
Bifidobactericeae	Bifidobactericeae =age+gender+rs1824549 + EXP.DIET.Ratios.CarbToFat	rs1824549C/C	6177	0.563748	0.0499918	11.2768	3.15699e-29	0.042595
Bifidobactericeae	Bifidobactericeae =age+gender+rs1824549 + EXP.DIET.Ratios.CarbToFat	EXP.DIET.Ratios.CarbToFat	6177	0.224427	0.0351837	6.37872	1.9066e-10	0.042595
Bifidobactericeae	Bifidobactericeae =age+gender+rs1824549 + EXP.DIET.Ratios.CarbToProtein	rs1824549C/C	6177	0.555686	0.049933	11.1286	1.63045e-28	0.0447278
Bifidobactericeae	Bifidobactericeae =age+gender+rs1824549 + EXP.DIET.Ratios.CarbToProtein	EXP.DIET.Ratios.CarbToProtein	6177	0.132148	0.0177361	7.45077	1.04652e-13	0.0447278
Bifidobactericeae	Bifidobactericeae =age+gender+rs1824549 + EXP.DIET.Scores.LowCarb	rs1824549C/C	6177	0.559937	0.0499449	11.2111	6.55751e-29	0.044193
Bifidobactericeae	Bifidobactericeae =age+gender+rs1824549 + EXP.DIET.Scores.LowCarb	EXP.DIET.Scores.LowCarb	6177	-0.0121232	0.00168459	-7.19655	6.8587e-13	0.044193
Bifidobactericeae	Bifidobactericeae =age+gender+rs1824549 + EXP.DIET.Scores.ProtPlantScore	rs1824549C/C	6177	0.55118	0.050073	11.0075	6.144e-28	0.0402676
Bifidobactericeae	Bifidobactericeae =age+gender+rs1824549 + EXP.DIET.Scores.ProtPlantScore	EXP.DIET.Scores.ProtPlantScore	6177	0.0190424	0.00384056	4.95824	7.29129e-07	0.0402676
Bifidobacterium_longum	Bifidobacterium_longum =age+gender+rs1824549 + EXP.DIET.Amounts.GlycLoadTotal	rs1824549C/C	5646	0.384886	0.0498086	7.7273	1.26202e-14	0.0187706
Bifidobacterium_longum	Bifidobacterium_longum =age+gender+rs1824549 + EXP.DIET.Amounts.GlycLoadTotal	EXP.DIET.Amounts.GlycLoadTotal	5646	0.00206757	0.000334646	6.17837	6.86234e-10	0.0187706
Bifidobacterium_longum	Bifidobacterium_longum =age+gender+rs1824549 + EXP.DIET.Amounts.KcalTotal	rs1824549C/C	5646	0.384323	0.049922	7.69847	1.57876e-14	0.0143096
Bifidobacterium_longum	Bifidobacterium_longum =age+gender+rs1824549 + EXP.DIET.Amounts.KcalTotal	EXP.DIET.Amounts.KcalTotal	5646	7.02811e-05	2.46495e-05	2.85122	0.00436874	0.0143096
Bifidobacterium_longum	Bifidobacterium_longum =age+gender+rs1824549 + EXP.DIET.ECorrected.AlchAll	rs1824549C/C	5646	0.381374	0.0498731	7.64688	2.35245e-14	0.0162978
Bifidobacterium_longum	Bifidobacterium_longum =age+gender+rs1824549 + EXP.DIET.ECorrected.AlchAll	EXP.DIET.ECorrected.AlchAll	5646	-1.9321	0.416828	-4.63523	3.63394e-06	0.0162978
Bifidobacterium_longum	Bifidobacterium_longum =age+gender+rs1824549 + EXP.DIET.ECorrected.CarbsAll	rs1824549C/C	5646	0.385562	0.0497351	7.75231	1.03848e-14	0.0216761
Bifidobacterium_longum	Bifidobacterium_longum =age+gender+rs1824549 + EXP.DIET.ECorrected.CarbsAll	EXP.DIET.ECorrected.CarbsAll	5646	1.61697	0.212525	7.60836	3.16308e-14	0.0216761
Bifidobacterium_longum	Bifidobacterium_longum =age+gender+rs1824549 + EXP.DIET.ECorrected.CarbsLactose	rs1824549C/C	5646	0.393922	0.049994	7.87939	3.8e-15	0.0149
Bifidobacterium_longum	Bifidobacterium_longum =age+gender+rs1824549 + EXP.DIET.ECorrected.CarbsLactose	EXP.DIET.ECorrected.CarbsLactose	5646	2.8634	0.820023	3.49186	0.00048	0.0149
Bifidobacterium_longum	Bifidobacterium_longum =age+gender+rs1824549 + EXP.DIET.ECorrected.CarbsMaltose	rs1824549C/C	5646	0.377272	0.049839	7.56982	4.24764e-14	0.0180272
Bifidobacterium_longum	Bifidobacterium_longum =age+gender+rs1824549 + EXP.DIET.ECorrected.CarbsMaltose	EXP.DIET.ECorrected.CarbsMaltose	5646	31.0691	5.39645	5.75732	8.9302e-09	0.0180272
Bifidobacterium_longum	Bifidobacterium_longum =age+gender+rs1824549 + EXP.DIET.ECorrected.CarbsPoly	rs1824549C/C	5646	0.379809	0.0498307	7.62199	2.8488e-14	0.0180513
Bifidobacterium_longum	Bifidobacterium_longum =age+gender+rs1824549 + EXP.DIET.ECorrected.CarbsPoly	EXP.DIET.ECorrected.CarbsPoly	5646	1.68107	0.291274	5.77146	8.21552e-09	0.0180513
Bifidobacterium_longum	Bifidobacterium_longum =age+gender+rs1824549 + EXP.DIET.ECorrected.CarbsSuchrose	rs1824549C/C	5646	0.383777	0.0499071	7.68983	1.68815e-14	0.0148714
Bifidobacterium_longum	Bifidobacterium_longum =age+gender+rs1824549 + EXP.DIET.ECorrected.CarbsSuchrose	EXP.DIET.ECorrected.CarbsSuchrose	5646	1.1327	0.328376	3.4494	0.000565351	0.0148714
Bifidobacterium_longum	Bifidobacterium_longum =age+gender+rs1824549 + EXP.DIET.ECorrected.FatAll	rs1824549C/C	5646	0.387207	0.049897	7.76012	9.7701e-15	0.0155828
Bifidobacterium_longum	Bifidobacterium_longum =age+gender+rs1824549 + EXP.DIET.ECorrected.FatAll	EXP.DIET.ECorrected.FatAll	5646	-0.990148	0.242466	-4.08365	4.48574e-05	0.0155828
Bifidobacterium_longum	Bifidobacterium_longum =age+gender+rs1824549 + EXP.DIET.ECorrected.ProtAll	rs1824549C/C	5646	0.380105	0.0498888	7.61905	2.91387e-14	0.0158477
Bifidobacterium_longum	Bifidobacterium_longum =age+gender+rs1824549 + EXP.DIET.ECorrected.ProtAll	EXP.DIET.ECorrected.ProtAll	5646	-2.34343	0.545465	-4.29621	1.76235e-05	0.0158477
Bifidobacterium_longum	Bifidobacterium_longum =age+gender+rs1824549 + EXP.DIET.ECorrected.ProtAnimal	rs1824549C/C	5646	0.376693	0.0498595	7.5551	4.75204e-14	0.0173944
Bifidobacterium_longum	Bifidobacterium_longum =age+gender+rs1824549 + EXP.DIET.ECorrected.ProtAnimal	EXP.DIET.ECorrected.ProtAnimal	5646	-2.68654	0.499953	-5.37359	7.98266e-08	0.0173944
Bifidobacterium_longum	Bifidobacterium_longum =age+gender+rs1824549 + EXP.DIET.Ratios.ProtPlant	rs1824549C/C	5646	0.37896	0.0499245	7.59066	3.62231e-14	0.0148826
Bifidobacterium_longum	Bifidobacterium_longum =age+gender+rs1824549 + EXP.DIET.Ratios.ProtPlant	EXP.DIET.ECorrected.ProtPlant	5646	4.23545	1.22403	3.46024	0.000543104	0.0148826
Bifidobacterium_longum	Bifidobacterium_longum =age+gender+rs1824549 + EXP.DIET.Ratios.CarbToFat	rs1824549C/C	5646	0.387421	0.0498492	7.77186	8.91328e-15	0.0173594
Bifidobacterium_longum	Bifidobacterium_longum =age+gender+rs1824549 + EXP.DIET.Ratios.CarbToFat	EXP.DIET.Ratios.CarbToFat	5646	0.18775	0.0350834	5.35154	9.01457e-08	0.0173594
Bifidobacterium_longum	Bifidobacterium_longum =age+gender+rs1824549 + EXP.DIET.Scores.CarbToProtein	rs1824549C/C	5646	0.380708	0.0498103	7.64317	2.42059e-14	0.0187727
Bifidobacterium_longum	Bifidobacterium_longum =age+gender+rs1824549 + EXP.DIET.Scores.CarbToProtein	EXP.DIET.Ratios.CarbToProtein	5646	0.109332	0.0176926	6.17956	6.81109e-10	0.0187727
Bifidobacterium_longum	Bifidobacterium_longum =age+gender+rs1824549 + EXP.DIET.Scores.LowCarb	rs1824549C/C	5646	0.38424	0.0498115	7.71389	1.40068e-14	0.0186459
Bifidobacterium_longum	Bifidobacterium_longum =age+gender+rs1824549 + EXP.DIET.Scores.LowCarb	EXP.DIET.Scores.LowCarb	5646	-0.0102649	0.00168009	-6.10972	1.05485e-09	0.0186459
Bifidobacterium_longum	Bifidobacterium_longum =age+gender+rs1824549 + EXP.DIET.Scores.ProtPlantScore	rs1824549C/C	5646	0.375049	0.0498706	7.52045	6.18406e-14	0.0173201
Bifidobacterium_longum	Bifidobacterium_longum =age+gender+rs1824549 + EXP.DIET.Scores.ProtPlantScore	EXP.DIET.Scores.ProtPlantScore	5646	0.020375	0.00382504	5.32676	1.03286e-07	0.0173201
Bifidobacterium_Adolescentis	Bifidobacterium_Adolescentis =age+gender+rs1824549 + EXP.DIET.Amounts.GlycLoadTotal	rs1824549C/C	5356	0.507841	0.0482069	10.5346	9.57133e-26	0.046479
Bifidobacterium_Adolescentis	Bifidobacterium_Adolescentis =age+gender+rs1824549 + EXP.DIET.Amounts.GlycLoadTotal	EXP.DIET.Amounts.GlycLoadTotal	5356	0.00223055	0.000323885	6.88687	6.23009e-12	0.046479
Bifidobacterium_Adolescentis	Bifidobacterium_Adolescentis =age+gender+rs1824549 + EXP.DIET.Amounts.KcalTotal	rs1824549C/C	5356	0.507316	0.0483353	10.4958	1.43496e-25	0.041406
Bifidobacterium_Adolescentis	Bifidobacterium_Adolescentis =age+gender+rs1824549 + EXP.DIET.Amounts.KcalTotal	EXP.DIET.Amounts.KcalTotal	5356	8.35313e-05	2.3866e-05	3.50001	0.000468322	0.041406
Bifidobacterium_Adolescentis	Bifidobacterium_Adolescentis =age+gender+rs1824549 + EXP.DIET.ECorrected.AlchAll	rs1824549C/C	5356	0.503538	0.048237	10.4388	2.59311e-25	0.0453572
Bifidobacterium_Adolescentis	Bifidobacterium_Adolescentis =age+gender+rs1824549 + EXP.DIET.ECorrected.AlchAll	EXP.DIET.ECorrected.AlchAll	5356	-2.53755	0.403154	-6.29424	3.28725e-10	0.0453572
Bifidobacterium_Adolescentis	Bifidobacterium_Adolescentis =age+gender+rs1824549 + EXP.DIET.ECorrected.CarbsAll	rs1824549C/C	5356	0.508239	0.0481927	10.546	8.49814e-26	0.0470513
Bifidobacterium_Adolescentis	Bifidobacterium_Adolescentis =age+gender+rs1824549 + EXP.DIET.ECorrected.CarbsAll	EXP.DIET.ECorrected.CarbsAll	5356	1.47672	0.205934	7.17083	8.26744e-13	0.0470513
Bifidobacterium_Adolescentis	Bifidobacterium_Adolescentis =age+gender+rs1824549 + EXP.DIET.ECorrected.CarbsLactose	rs1824549C/C	5356	0.511904	0.0484514	10.5653	6.94e-26	0.0402
Bifidobacterium_Adolescentis	Bifidobacterium_Adolescentis =age+gender+rs1824549 + EXP.DIET.ECorrected.CarbsLactose	EXP.DIET.ECorrected.CarbsLactose	5356	1.51759	0.79472	1.90959	0.0562	0.0402
Bifidobacterium_Adolescentis	Bifidobacterium_Adolescentis =age+gender+rs1824549 + EXP.DIET.ECorrected.CarbsMaltose	rs1824549C/C	5356	0.49934	0.0482278	10.3538	6.23827e-25	0.0460956
Bifidobacterium_Adolescentis	Bifidobacterium_Adolescentis =age+gender+rs1824549 + EXP.DIET.ECorrected.CarbsMaltose	EXP.DIET.ECorrected.CarbsMaltose	5356	34.9355	5.22199	6.69007	2.41368e-11	0.0460956
Bifidobacterium_Adolescentis	Bifidobacterium_Adolescentis =age+gender+rs1824549 + EXP.DIET.ECorrected.CarbsPoly	rs1824549C/C	5356	0.502087	0.0482113	10.4143	3.3417e-25	0.046453
Bifidobacterium_Adolescentis	Bifidobacterium_Adolescentis =age+gender+rs1824549 + EXP.DIET.ECorrected.CarbsPoly	EXP.DIET.ECorrected.CarbsPoly	5356	1.93706	0.281808	6.87371	6.82875e-12	0.046453
Bifidobacterium_Adolescentis	Bifidobacterium_Adolescentis =age+gender+rs1824549 + EXP.DIET.ECorrected.ProtAnimal	rs1824549C/C	5356	0.500742	0.0483187	10.3633	5.6547e-25	0.0426666
Bifidobacterium_Adolescentis	Bifidobacterium_Adolescentis =age+gender+rs1824549 + EXP.DIET.ECorrected.ProtAnimal	EXP.DIET.ECorrected.ProtAnimal	5356	-2.21799	0.484502	-4.57787	4.7835e-06	0.0426666
Bifidobacterium_Adolescentis	Bifidobacterium_Adolescentis =age+gender+rs1824549 + EXP.DIET.Ratios.CarbToFat	rs1824549C/C	5356	0.509173	0.0483274	10.5359	9.44014e-26	0.0418905
Bifidobacterium_Adolescentis	Bifidobacterium_Adolescentis =age+gender+rs1824549 + EXP.DIET.Ratios.CarbToFat	EXP.DIET.Ratios.CarbToFat	5356	0.134311	0.0340124	3.94888	7.9335e-05	0.0418905
Bifidobacterium_Adolescentis	Bifidobacterium_Adolescentis =age+gender+rs1824549 + EXP.DIET.Ratios.CarbToProtein	rs1824549C/C	5356	0.504221	0.0482939	10.4407	2.54378e-25	0.0431012
Bifidobacterium_Adolescentis	Bifidobacterium_Adolescentis =age+gender+rs1824549 + EXP.DIET.Ratios.CarbToProtein	EXP.DIET.Ratios.CarbToProtein	5356	0.0839739	0.0171539	4.89531	1.00483e-06	0.0431012
Bifidobacterium_Adolescentis	Bifidobacterium_Adolescentis =age+gender+rs1824549 + EXP.DIET.Scores.LowCarb	rs1824549C/C	5356	0.506906	0.0483028	10.4943	1.45673e-25	0.0426704
Bifidobacterium_Adolescentis	Bifidobacterium_Adolescentis =age+gender+rs1824549 + EXP.DIET.Scores.LowCarb	EXP.DIET.Scores.LowCarb	5356	-0.00746289	0.0016292	-4.58071	4.7191e-06	0.0426704
Bifidobacterium_Adolescentis	Bifidobacterium_Adolescentis =age+gender+rs1824549 + EXP.DIET.Scores.ProtPlantScore	rs1824549C/C	5356	0.501638	0.0483695	10.371	5.22706e-25	0.0410055
Bifidobacterium_Adolescentis	Bifidobacterium_Adolescentis =age+gender+rs1824549 + EXP.DIET.Scores.ProtPlantScore	EXP.DIET.Scores.ProtPlantScore	5356	0.0114278	0.0037099	3.08035	0.00207609	0.0410055
g. Collinsella	Collinsella =age+gender+rs1824549 + bloodtype:secretors + EXP.DIET.Amounts.GlycLoadTotal	rs1824549C/C	6144	0.193787	0.054325	3.56718	0.0003636	0.0088
g. Collinsella	Collinsella =age+gender+rs1824549 + bloodtype:secretors + EXP.DIET.Amounts.GlycLoadTotal	O_bloodtype	6144	-0.013099	0.051987	-0.251973	0.8011	0.0088
g. Collinsella	Collinsella =age+gender+rs1824549 + bloodtype:secretors + EXP.DIET.Amounts.GlycLoadTotal	secretor	6144	0.153672	0.040951	3.7526	0.0001766	0.0088
g. Collinsella	Collinsella =age+gender+rs1824549 + bloodtype:secretors + EXP.DIET.Amounts.GlycLoadTotal	EXP.DIET.Amounts.GlycLoadTotal	6144	0.000165	0.000363	0.454451	0.6495	0.0088
g. Collinsella	Collinsella =age+gender+rs1824549 + bloodtype:secretors + EXP.DIET.Amounts.GlycLoadTotal	secretor:Blood_O	6144	-0.127569	0.059523	-2.1432	0.03214	0.0088
g. Collinsella	Collinsella =age+gender+rs1824549 + bloodtype:secretors + EXP.DIET.ECorrected.AlchAll	rs1824549C/C	6144	0.193916	0.054324	3.56959	0.0003603	0.0089
g. Collinsella	Collinsella =age+gender+rs1824549 + bloodtype:secretors + EXP.DIET.ECorrected.AlchAll	O_bloodtype	6144	-0.012912	0.051981	-0.248388	0.8038	0.0089
g. Collinsella	Collinsella =age+gender+rs1824549 + bloodtype:secretors + EXP.DIET.ECorrected.AlchAll	secretor	6144	0.153842	0.040948	3.75698	0.0001736	0.0089
g. Collinsella	Collinsella =age+gender+rs1824549 + bloodtype:secretors + EXP.DIET.ECorrected.AlchAll	EXP.DIET.ECorrected.AlchAll	6144	0.297261	0.450481	0.659876	0.5094	0.0089
g. Collinsella	Collinsella =age+gender+rs1824549 + bloodtype:secretors + EXP.DIET.ECorrected.AlchAll	secretor:Blood_O	6144	-0.127532	0.059522	-2.14262	0.03218	0.0089
g. Collinsella	Collinsella =age+gender+rs1824549 + bloodtype:secretors + EXP.DIET.ECorrected.CarbsAll	rs1824549C/C	6144	0.193713	0.054325	3.56584	0.0003654	0.0088
g. Collinsella	Collinsella =age+gender+rs1824549 + bloodtype:secretors + EXP.DIET.ECorrected.CarbsAll	O_bloodtype	6144	-0.012453	0.05199	-0.239529	0.8107	0.0088
g. Collinsella	Collinsella =age+gender+rs1824549 + bloodtype:secretors + EXP.DIET.ECorrected.CarbsAll	secretor	6144	0.15418	0.040959	3.76424	0.0001686	0.0088
g. Collinsella	Collinsella =age+gender+rs1824549 + bloodtype:secretors + EXP.DIET.ECorrected.CarbsAll	EXP.DIET.ECorrected.CarbsAll	6144	0.085682	0.230268	0.372097	0.7098	0.0088
g. Collinsella	Collinsella =age+gender+rs1824549 + bloodtype:secretors + EXP.DIET.ECorrected.CarbsAll	secretor:Blood_O	6144	-0.12816	0.059536	-2.15266	0.03138	0.0088
g. Collinsella	Collinsella =age+gender+rs1824549 + bloodtype:secretors + EXP.DIET.ECorrected.CarbsMaltose	rs1824549C/C	6144	0.191857	0.054322	3.53187	0.0004157	0.0092
g. Collinsella	Collinsella =age+gender+rs1824549 + bloodtype:secretors + EXP.DIET.ECorrected.CarbsMaltose	O_bloodtype	6144	-0.01153	0.051977	-0.221824	0.8245	0.0092
g. Collinsella	Collinsella =age+gender+rs1824549 + bloodtype:secretors + EXP.DIET.ECorrected.CarbsMaltose	secretor	6144	0.153583	0.040941	3.75132	0.0001775	0.0092
g. Collinsella	Collinsella =age+gender+rs1824549 + bloodtype:secretors + EXP.DIET.ECorrected.CarbsMaltose	EXP.DIET.ECorrected.CarbsMaltose	6144	9.54905	5.80013	1.64635	0.09974	0.0092
g. Collinsella	Collinsella =age+gender+rs1824549 + bloodtype:secretors + EXP.DIET.ECorrected.CarbsMaltose	secretor:Blood_O	6144	-0.12856	0.059512	-2.16022	0.03079	0.0092
g. Collinsella	Collinsella =age+gender+rs1824549 + bloodtype:secretors + EXP.DIET.ECorrected.CarbsPoly	rs1824549C/C	6144	0.195002	0.054327	3.58938	0.0003341	0.0091
g. Collinsella	Collinsella =age+gender+rs1824549 + bloodtype:secretors + EXP.DIET.ECorrected.CarbsPoly	O_bloodtype	6144	-0.013421	0.051978	-0.258203	0.7963	0.0091
g. Collinsella	Collinsella =age+gender+rs1824549 + bloodtype:secretors + EXP.DIET.ECorrected.CarbsPoly	secretor	6144	0.154279	0.040945	3.76792	0.0001662	0.0091
g. Collinsella	Collinsella =age+gender+rs1824549 + bloodtype:secretors + EXP.DIET.ECorrected.CarbsPoly	EXP.DIET.ECorrected.CarbsPoly	6144	-0.409846	0.314808	-1.30189	0.193	0.0091
g. Collinsella	Collinsella =age+gender+rs1824549 + bloodtype:secretors + EXP.DIET.ECorrected.CarbsPoly	secretor:Blood_O	6144	-0.126664	0.05952	-2.12809	0.03337	0.0091
g. Collinsella	Collinsella =age+gender+rs1824549 + bloodtype:secretors + EXP.DIET.ECorrected.CarbsSuchrose	rs1824549C/C	6144	0.194631	0.054314	3.58346	0.0003417	0.0093
g. Collinsella	Collinsella =age+gender+rs1824549 + bloodtype:secretors + EXP.DIET.ECorrected.CarbsSuchrose	O_bloodtype	6144	-0.012429	0.05197	-0.239148	0.811	0.0093
g. Collinsella	Collinsella =age+gender+rs1824549 + bloodtype:secretors + EXP.DIET.ECorrected.CarbsSuchrose	secretor	6144	0.15509	0.040946	3.78768	0.0001535	0.0093
g. Collinsella	Collinsella =age+gender+rs1824549 + bloodtype:secretors + EXP.DIET.ECorrected.CarbsSuchrose	EXP.DIET.ECorrected.CarbsSuchrose	6144	0.617312	0.354951	1.73915	0.08206	0.0093
g. Collinsella	Collinsella =age+gender+rs1824549 + bloodtype:secretors + EXP.DIET.ECorrected.CarbsSuchrose	secretor:Blood_O	6144	-0.128138	0.059509	-2.15325	0.03134	0.0093
g. Collinsella	Collinsella =age+gender+rs1824549 + bloodtype:secretors + EXP.DIET.ECorrected.ProtAll	rs1824549C/C	6144	0.193717	0.054324	3.56596	0.0003653	0.0088
g. Collinsella	Collinsella =age+gender+rs1824549 + bloodtype:secretors + EXP.DIET.ECorrected.ProtAll	O_bloodtype	6144	-0.012544	0.051985	-0.241305	0.8093	0.0088
g. Collinsella	Collinsella =age+gender+rs1824549 + bloodtype:secretors + EXP.DIET.ECorrected.ProtAll	secretor	6144	0.153996	0.040951	3.76053	0.0001711	0.0088
g. Collinsella	Collinsella =age+gender+rs1824549 + bloodtype:secretors + EXP.DIET.ECorrected.ProtAll	EXP.DIET.ECorrected.ProtAll	6144	0.25456	0.592863	0.429373	0.6677	0.0088
g. Collinsella	Collinsella =age+gender+rs1824549 + bloodtype:secretors + EXP.DIET.ECorrected.ProtAll	secretor:Blood_O	6144	-0.128023	0.059527	-2.15066	0.03154	0.0088
g. Collinsella	Collinsella =age+gender+rs1824549 + bloodtype:secretors + EXP.DIET.ECorrected.ProtAnimal	rs1824549C/C	6144	0.195303	0.054326	3.59503	0.0003269	0.0092
g. Collinsella	Collinsella =age+gender+rs1824549 + bloodtype:secretors + EXP.DIET.ECorrected.ProtAnimal	O_bloodtype	6144	-0.012693	0.051973	-0.244223	0.8071	0.0092
g. Collinsella	Collinsella =age+gender+rs1824549 + bloodtype:secretors + EXP.DIET.ECorrected.ProtAnimal	secretor	6144	0.154235	0.040943	3.76708	0.0001667	0.0092
g. Collinsella	Collinsella =age+gender+rs1824549 + bloodtype:secretors + EXP.DIET.ECorrected.ProtAnimal	EXP.DIET.ECorrected.ProtAnimal	6144	0.820581	0.54403	1.50834	0.1315	0.0092
g. Collinsella	Collinsella =age+gender+rs1824549 + bloodtype:secretors + EXP.DIET.ECorrected.ProtAnimal	secretor:Blood_O	6144	-0.127864	0.059512	-2.14853	0.03171	0.0092
g. Collinsella	Collinsella =age+gender+rs1824549 + bloodtype:secretors + EXP.DIET.Ratios.CarbToFat	rs1824549C/C	6144	0.19386	0.054329	3.56824	0.0003621	0.0088
g. Collinsella	Collinsella =age+gender+rs1824549 + bloodtype:secretors + EXP.DIET.Ratios.CarbToFat	O_bloodtype	6144	-0.012352	0.051996	-0.237564	0.8122	0.0088
g. Collinsella	Collinsella =age+gender+rs1824549 + bloodtype:secretors + EXP.DIET.Ratios.CarbToFat	secretor	6144	0.154311	0.04097	3.76646	0.0001671	0.0088
g. Collinsella	Collinsella =age+gender+rs1824549 + bloodtype:secretors + EXP.DIET.Ratios.CarbToFat	EXP.DIET.Ratios.CarbToFat	6144	0.013715	0.037952	0.361376	0.7178	0.0088
g. Collinsella	Collinsella =age+gender+rs1824549 + bloodtype:secretors + EXP.DIET.Ratios.CarbToFat	secretor:Blood_O	6144	-0.128326	0.059548	-2.155	0.0312	0.0088
g. Collinsella	Collinsella =age+gender+ rs1824549+ bloodtype:secretors + EXP.DIET.Ratios.CarbToProtein	rs1824549C/C	6144	0.193565	0.054323	3.56323	0.0003691	0.0088
g. Collinsella	Collinsella =age+gender+rs1824549+ bloodtype:secretors + EXP.DIET.Ratios.CarbToProtein	O_bloodtype	6144	-0.012907	0.051983	-0.248289	0.8039	0.0088
g. Collinsella	Collinsella =age+gender+ rs1824549+ bloodtype:secretors + EXP.DIET.Ratios.CarbToProtein	secretor	6144	0.153693	0.040951	3.75307	0.0001763	0.0088
g. Collinsella	Collinsella =age+gender+rs1824549+ bloodtype:secretors + EXP.DIET.Ratios.CarbToProtein	EXP.DIET.Ratios.CarbToProtein	6144	-0.00726	0.019355	-0.375079	0.7076	0.0088
g. Collinsella	Collinsella =age+gender+ rs1824549+ bloodtype:secretors + EXP.DIET.Ratios.CarbToProtein	secretor:Blood_O	6144	-0.127572	0.059523	-2.14323	0.03213	0.0088
g. Collinsella	Collinsella =age+gender+rs1824549 + bloodtype:secretors + EXP.DIET.Scores.LowCarb	rs1824549C/C	6144	0.19345	0.054323	3.5611	0.0003721	0.0088
g. Collinsella	Collinsella =age+gender+rs1824549 + bloodtype:secretors + EXP.DIET.Scores.LowCarb	O_bloodtype	6144	-0.01323	0.051989	-0.254481	0.7991	0.0088
g. Collinsella	Collinsella =age+gender+rs1824549 + bloodtype:secretors + EXP.DIET.Scores.LowCarb	secretor	6144	0.153342	0.040961	3.74363	0.000183	0.0088
g. Collinsella	Collinsella =age+gender+rs1824549 + bloodtype:secretors + EXP.DIET.Scores.LowCarb	EXP.DIET.Scores.LowCarb	6144	0.000927	0.001816	0.510202	0.6099	0.0088
g. Collinsella	Collinsella =age+gender+rs1824549 + bloodtype:secretors + EXP.DIET.Scores.LowCarb	secretor:Blood_O	6144	-0.127044	0.059536	-2.13391	0.03289	0.0088
g. Collinsella	Collinsella =age+gender+rs1824549 + bloodtype:secretors + EXP.DIET.Scores.ProtPlantScore	rs1824549C/C	6144	0.199731	0.054299	3.67833	0.0002368	0.0107
g. Collinsella	Collinsella =age+gender+rs1824549 + bloodtype:secretors + EXP.DIET.Scores.ProtPlantScore	O_bloodtype	6144	-0.01454	0.051934	-0.279962	0.7795	0.0107
g. Collinsella	Collinsella =age+gender+rs1824549 + bloodtype:secretors + EXP.DIET.Scores.ProtPlantScore	secretor	6144	0.155333	0.040912	3.79677	0.000148	0.0107
g. Collinsella	Collinsella =age+gender+rs1824549 + bloodtype:secretors + EXP.DIET.Scores.ProtPlantScore	EXP.DIET.Scores.ProtPlantScore	6144	-0.014338	0.004128	-3.47326	0.0005177	0.0107
g. Collinsella	Collinsella =age+gender+rs1824549 + bloodtype:secretors + EXP.DIET.Scores.ProtPlantScore	secretor:Blood_O	6144	-0.125946	0.059467	-2.11791	0.03422	0.0107
LACTOSECAT-PWY	LACTOSECAT-PWY =age+gender+rs1824549 + bloodtype:secretors + EXP.DIET.Amounts.GlycLoadTotal	rs1824549C/C	6147	0.302667	0.052633	5.75051	9.33e-09	0.0286
LACTOSECAT-PWY	LACTOSECAT-PWY =age+gender+rs1824549 + bloodtype:secretors + EXP.DIET.Amounts.GlycLoadTotal	O_bloodtype	6147	-0.073558	0.051349	-1.4325	0.152	0.0286
LACTOSECAT-PWY	LACTOSECAT-PWY =age+gender+rs1824549 + bloodtype:secretors + EXP.DIET.Amounts.GlycLoadTotal	secretor	6147	0.218224	0.040512	5.38669	7.44e-08	0.0286
LACTOSECAT-PWY	LACTOSECAT-PWY =age+gender+rs1824549 + bloodtype:secretors + EXP.DIET.Amounts.GlycLoadTotal	EXP.DIET.Amounts.GlycLoadTotal	6147	0.001047	0.000356	2.94083	0.00329	0.0286
LACTOSECAT-PWY	LACTOSECAT-PWY =age+gender+rs1824549 + bloodtype:secretors + EXP.DIET.Amounts.GlycLoadTotal	secretor:Blood_O	6147	-0.127238	0.058791	-2.16425	0.0305	0.0286
LACTOSECAT-PWY	LACTOSECAT-PWY =age+gender+rs1824549 + bloodtype:secretors + EXP.DIET.ECorrected.AlchAll	rs1824549C/C	6147	0.300125	0.052596	5.70624	1.21e-08	0.0301
LACTOSECAT-PWY	LACTOSECAT-PWY =age+gender+rs1824549 + bloodtype:secretors + EXP.DIET.ECorrected.AlchAll	O_bloodtype	6147	-0.07304	0.05131	-1.4235	0.155	0.0301
LACTOSECAT-PWY	LACTOSECAT-PWY =age+gender+rs1824549 + bloodtype:secretors + EXP.DIET.ECorrected.AlchAll	secretor	6147	0.217821	0.040482	5.38075	7.69e-08	0.0301
LACTOSECAT-PWY	LACTOSECAT-PWY =age+gender+rs1824549 + bloodtype:secretors + EXP.DIET.ECorrected.AlchAll	EXP.DIET.ECorrected.AlchAll	6147	-1.8869	0.446747	-4.22364	2.44e-05	0.0301
LACTOSECAT-PWY	LACTOSECAT-PWY =age+gender+rs1824549 + bloodtype:secretors + EXP.DIET.ECorrected.AlchAll	secretor:Blood_O	6147	-0.126271	0.058747	-2.1494	0.0316	0.0301
LACTOSECAT-PWY	LACTOSECAT-PWY =age+gender+rs1824549 + bloodtype:secretors + EXP.DIET.ECorrected.CarbsAll	rs1824549C/C	6147	0.303478	0.0526	5.76956	8.34e-09	0.0299
LACTOSECAT-PWY	LACTOSECAT-PWY =age+gender+rs1824549 + bloodtype:secretors + EXP.DIET.ECorrected.CarbsAll	O_bloodtype	6147	-0.06792	0.051329	-1.32323	0.186	0.0299
LACTOSECAT-PWY	LACTOSECAT-PWY =age+gender+rs1824549 + bloodtype:secretors + EXP.DIET.ECorrected.CarbsAll	secretor	6147	0.221458	0.040491	5.46938	4.69e-08	0.0299
LACTOSECAT-PWY	LACTOSECAT-PWY =age+gender+rs1824549 + bloodtype:secretors + EXP.DIET.ECorrected.CarbsAll	EXP.DIET.ECorrected.CarbsAll	6147	0.927312	0.227472	4.0766	4.63e-05	0.0299
LACTOSECAT-PWY	LACTOSECAT-PWY =age+gender+rs1824549 + bloodtype:secretors + EXP.DIET.ECorrected.CarbsAll	secretor:Blood_O	6147	-0.132386	0.058768	-2.2527	0.0243	0.0299
LACTOSECAT-PWY	LACTOSECAT-PWY =age+gender+rs1824549 + bloodtype:secretors + EXP.DIET.ECorrected.CarbsMaltose	rs1824549C/C	6147	0.297913	0.052629	5.66062	1.58e-08	0.0293
LACTOSECAT-PWY	LACTOSECAT-PWY =age+gender+rs1824549 + bloodtype:secretors + EXP.DIET.ECorrected.CarbsMaltose	O_bloodtype	6147	-0.06964	0.051339	-1.35647	0.175	0.0293
LACTOSECAT-PWY	LACTOSECAT-PWY =age+gender+rs1824549 + bloodtype:secretors + EXP.DIET.ECorrected.CarbsMaltose	secretor	6147	0.218857	0.040498	5.40417	6.76e-08	0.0293
LACTOSECAT-PWY	LACTOSECAT-PWY =age+gender+rs1824549 + bloodtype:secretors + EXP.DIET.ECorrected.CarbsMaltose	EXP.DIET.ECorrected.CarbsMaltose	6147	21.0425	5.90127	3.56576	0.000366	0.0293
LACTOSECAT-PWY	LACTOSECAT-PWY =age+gender+rs1824549 + bloodtype:secretors + EXP.DIET.ECorrected.CarbsMaltose	secretor:Blood_O	6147	-0.129681	0.058776	-2.20634	0.0274	0.0293
LACTOSECAT-PWY	LACTOSECAT-PWY =age+gender+rs1824549 + bloodtype:secretors + EXP.DIET.ECorrected.CarbsPoly	rs1824549C/C	6147	0.300709	0.052661	5.71027	1.18e-08	0.0278
LACTOSECAT-PWY	LACTOSECAT-PWY =age+gender+rs1824549 + bloodtype:secretors + EXP.DIET.ECorrected.CarbsPoly	O_bloodtype	6147	-0.071367	0.051376	-1.38911	0.165	0.0278
LACTOSECAT-PWY	LACTOSECAT-PWY =age+gender+rs1824549 + bloodtype:secretors + EXP.DIET.ECorrected.CarbsPoly	secretor	6147	0.218229	0.040529	5.38449	7.53e-08	0.0278
LACTOSECAT-PWY	LACTOSECAT-PWY =age+gender+rs1824549 + bloodtype:secretors + EXP.DIET.ECorrected.CarbsPoly	EXP.DIET.ECorrected.CarbsPoly	6147	0.580338	0.312342	1.85802	0.0632	0.0278
LACTOSECAT-PWY	LACTOSECAT-PWY =age+gender+rs1824549 + bloodtype:secretors + EXP.DIET.ECorrected.CarbsPoly	secretor:Blood_O	6147	-0.128702	0.058823	-2.18795	0.0287	0.0278
LACTOSECAT-PWY	LACTOSECAT-PWY =age+gender+rs1824549 + bloodtype:secretors + EXP.DIET.ECorrected.CarbsSuchrose	rs1824549C/C	6147	0.302837	0.052629	5.75415	9.13e-09	0.0288
LACTOSECAT-PWY	LACTOSECAT-PWY =age+gender+rs1824549 + bloodtype:secretors + EXP.DIET.ECorrected.CarbsSuchrose	O_bloodtype	6147	-0.072148	0.051345	-1.40515	0.16	0.0288
LACTOSECAT-PWY	LACTOSECAT-PWY =age+gender+rs1824549 + bloodtype:secretors + EXP.DIET.ECorrected.CarbsSuchrose	secretor	6147	0.219899	0.04051	5.42826	5.91e-08	0.0288
LACTOSECAT-PWY	LACTOSECAT-PWY =age+gender+rs1824549 + bloodtype:secretors + EXP.DIET.ECorrected.CarbsSuchrose	EXP.DIET.ECorrected.CarbsSuchrose	6147	1.08986	0.352147	3.09489	0.00198	0.0288
LACTOSECAT-PWY	LACTOSECAT-PWY =age+gender+rs1824549 + bloodtype:secretors + EXP.DIET.ECorrected.CarbsSuchrose	secretor:Blood_O	6147	-0.127487	0.058787	-2.16865	0.0301	0.0288
LACTOSECAT-PWY	LACTOSECAT-PWY =age+gender+rs1824549 + bloodtype:secretors + EXP.DIET.ECorrected.ProtAll	rs1824549C/C	6147	0.301794	0.052673	5.72952	1.05e-08	0.0273
LACTOSECAT-PWY	LACTOSECAT-PWY =age+gender+rs1824549 + bloodtype:secretors + EXP.DIET.ECorrected.ProtAll	O_bloodtype	6147	-0.072911	0.051384	-1.41894	0.156	0.0273
LACTOSECAT-PWY	LACTOSECAT-PWY =age+gender+rs1824549 + bloodtype:secretors + EXP.DIET.ECorrected.ProtAll	secretor	6147	0.218521	0.04054	5.3902	7.3e-08	0.0273
LACTOSECAT-PWY	LACTOSECAT-PWY =age+gender+rs1824549 + bloodtype:secretors + EXP.DIET.ECorrected.ProtAll	EXP.DIET.ECorrected.ProtAll	6147	-0.320476	0.588936	-0.54416	0.586	0.0273
LACTOSECAT-PWY	LACTOSECAT-PWY =age+gender+rs1824549 + bloodtype:secretors + EXP.DIET.ECorrected.ProtAll	secretor:Blood_O	6147	-0.126755	0.058832	-2.1545	0.0312	0.0273
LACTOSECAT-PWY	LACTOSECAT-PWY =age+gender+rs1824549 + bloodtype:secretors + EXP.DIET.ECorrected.ProtAnimal	rs1824549C/C	6147	0.301506	0.052687	5.72265	1.1e-08	0.0273
LACTOSECAT-PWY	LACTOSECAT-PWY =age+gender+rs1824549 + bloodtype:secretors + EXP.DIET.ECorrected.ProtAnimal	O_bloodtype	6147	-0.072671	0.051384	-1.41427	0.157	0.0273
LACTOSECAT-PWY	LACTOSECAT-PWY =age+gender+rs1824549 + bloodtype:secretors + EXP.DIET.ECorrected.ProtAnimal	secretor	6147	0.218549	0.04054	5.39089	7.27e-08	0.0273
LACTOSECAT-PWY	LACTOSECAT-PWY =age+gender+rs1824549 + bloodtype:secretors + EXP.DIET.ECorrected.ProtAnimal	EXP.DIET.ECorrected.ProtAnimal	6147	-0.267625	0.540393	-0.495241	0.62	0.0273
LACTOSECAT-PWY	LACTOSECAT-PWY =age+gender+rs1824549 + bloodtype:secretors + EXP.DIET.ECorrected.ProtAnimal	secretor:Blood_O	6147	-0.127031	0.058831	-2.15925	0.0309	0.0273
LACTOSECAT-PWY	LACTOSECAT-PWY =age+gender+rs1824549 + bloodtype:secretors + EXP.DIET.Ratios.CarbToFat	rs1824549C/C	6147	0.304257	0.052645	5.7794	7.86e-09	0.0284
LACTOSECAT-PWY	LACTOSECAT-PWY =age+gender+rs1824549 + bloodtype:secretors + EXP.DIET.Ratios.CarbToFat	O_bloodtype	6147	-0.068791	0.051376	-1.33896	0.181	0.0284
LACTOSECAT-PWY	LACTOSECAT-PWY =age+gender+rs1824549 + bloodtype:secretors + EXP.DIET.Ratios.CarbToFat	secretor	6147	0.221443	0.040529	5.46383	4.84e-08	0.0284
LACTOSECAT-PWY	LACTOSECAT-PWY =age+gender+rs1824549 + bloodtype:secretors + EXP.DIET.Ratios.CarbToFat	EXP.DIET.Ratios.CarbToFat	6147	0.099863	0.037327	2.67536	0.00748	0.0284
LACTOSECAT-PWY	LACTOSECAT-PWY =age+gender+rs1824549 + bloodtype:secretors + EXP.DIET.Ratios.CarbToFat	secretor:Blood_O	6147	-0.131925	0.058827	-2.2426	0.025	0.0284
LACTOSECAT-PWY	LACTOSECAT-PWY =age+gender+age+gender+ rs1824549+ bloodtype:secretors + EXP.DIET.Ratios.CarbToProtein	rs1824549C/C	6147	0.301271	0.052645	5.7227	1.1e-08	0.0282
LACTOSECAT-PWY	LACTOSECAT-PWY =age+gender+age+gender+ rs1824549+ bloodtype:secretors + EXP.DIET.Ratios.CarbToProtein	O_bloodtype	6147	-0.071254	0.051363	-1.38728	0.165	0.0282
LACTOSECAT-PWY	LACTOSECAT-PWY =age+gender+age+gender+ rs1824549+ bloodtype:secretors + EXP.DIET.Ratios.CarbToProtein	secretor	6147	0.2192	0.04052	5.40969	6.55e-08	0.0282
LACTOSECAT-PWY	LACTOSECAT-PWY =age+gender+age+gender+ rs1824549+ bloodtype:secretors + EXP.DIET.Ratios.CarbToProtein	EXP.DIET.Ratios.CarbToProtein	6147	0.047504	0.019165	2.4787	0.0132	0.0282
LACTOSECAT-PWY	LACTOSECAT-PWY =age+gender+age+gender+ rs1824549+ bloodtype:secretors + EXP.DIET.Ratios.CarbToProtein	secretor:Blood_O	6147	-0.128208	0.058805	-2.18024	0.0293	0.0282
LACTOSECAT-PWY	LACTOSECAT-PWY =age+gender+rs1824549 + bloodtype:secretors + EXP.DIET.Scores.LowCarb	rs1824549C/C	6147	0.302528	0.052654	5.74564	9.6e-09	0.0279
LACTOSECAT-PWY	LACTOSECAT-PWY =age+gender+rs1824549 + bloodtype:secretors + EXP.DIET.Scores.LowCarb	O_bloodtype	6147	-0.070175	0.051385	-1.36566	0.172	0.0279
LACTOSECAT-PWY	LACTOSECAT-PWY =age+gender+rs1824549 + bloodtype:secretors + EXP.DIET.Scores.LowCarb	secretor	6147	0.220245	0.040534	5.43354	5.74e-08	0.0279
LACTOSECAT-PWY	LACTOSECAT-PWY =age+gender+rs1824549 + bloodtype:secretors + EXP.DIET.Scores.LowCarb	EXP.DIET.Scores.LowCarb	6147	-0.00354	0.001794	-1.97346	0.0485	0.0279
LACTOSECAT-PWY	LACTOSECAT-PWY =age+gender+rs1824549 + bloodtype:secretors + EXP.DIET.Scores.LowCarb	secretor:Blood_O	6147	-0.129902	0.058832	-2.20801	0.0273	0.0279
LACTOSECAT-PWY	LACTOSECAT-PWY =age+gender+rs1824549 + bloodtype:secretors + EXP.DIET.Scores.ProtPlantScore	rs1824549C/C	6147	0.303148	0.052702	5.75209	9.24e-09	0.0273
LACTOSECAT-PWY	LACTOSECAT-PWY =age+gender+rs1824549 + bloodtype:secretors + EXP.DIET.Scores.ProtPlantScore	O_bloodtype	6147	-0.073136	0.051389	-1.42318	0.155	0.0273
LACTOSECAT-PWY	LACTOSECAT-PWY =age+gender+rs1824549 + bloodtype:secretors + EXP.DIET.Scores.ProtPlantScore	secretor	6147	0.219041	0.040544	5.40259	6.82e-08	0.0273
LACTOSECAT-PWY	LACTOSECAT-PWY =age+gender+rs1824549 + bloodtype:secretors + EXP.DIET.Scores.ProtPlantScore	EXP.DIET.Scores.ProtPlantScore	6147	-0.002105	0.004092	-0.514486	0.607	0.0273
LACTOSECAT-PWY	LACTOSECAT-PWY =age+gender+rs1824549 + bloodtype:secretors + EXP.DIET.Scores.ProtPlantScore	secretor:Blood_O	6147	-0.126687	0.058834	-2.1533	0.0313	0.0273
